# Disrupted development of sensory systems and the cerebellum in a zebrafish *ebf3a* mutant

**DOI:** 10.1101/2024.09.10.612287

**Authors:** Nghi D. P. Dang, Claire L. Conklin, Thinh Q. Truong, Michael D. Vivian, Jun Wang, Holly R. Thomas, John M. Parant, Nan Cher Yeo, Summer B. Thyme

## Abstract

Mutations in the transcription factor *EBF3* results in a neurodevelopmental disorder, and studies in animal models indicate that it has a critical role in neuronal differentiation. The molecular pathways and neuron types disrupted by its loss, however, have not been thoroughly investigated. Nor have the outcomes of these changes on behavior and brain activity. Here, we generated and characterized a zebrafish *ebf3a* loss-of-function mutant. We discovered morphological and neural phenotypes, including an overall smaller brain size, particularly in the hypothalamus, cerebellum, and hindbrain. Brain function was also compromised, with activity strongly increased in the cerebellum and abnormal behavior at baseline and in response to visual and acoustic stimuli. From RNA-sequencing of developing larvae, notable changes included significant downregulation of genes that mark olfactory sensory neurons, the lateral line, and cerebellar Purkinje neurons. This study sets the stage for determining which downstream pathways underlie the emergence of the observed phenotypes and establishes multiple strong phenotypes that could form the basis of a drug screen.
