## Supplementary Data S1 for "Disrupted development of sensory systems and the cerebellum in a zebrafish *ebf3a* mutant": ebf3a-2dpf-hetvswt__GO_clusterprofiler_results.csv

ID	Description	GeneRatio	BgRatio	pvalue	p.adjust	qvalue	geneID	Count
GO:0043010	camera-type eye development	51/537	495/18569	3.05618329285688e-15	5.88620902204236e-12	5.25341822866873e-12	crygm2d15/crygm2d8/crygm2d3/crygm2d7/crygm2d20/mcm2/crygm2d14/tulp1a/crygm2d6/crygm2d5/crygm2d13/tyrp1b/mcm3/crygm2d12/crygm2d18/fen1/mab21l2/six7/crygm2d1/smarca5/dmbx1a/sf1/crygm2d16/mab21l1/crygm2d10/id2a/insm1a/rdh5/sypb/neurod1/lamb4/dlx1a/rpgrip1/uhrf1/rpgrb/sox11b/gnl3/foxn4/tcf7l1a/crygm2d11/lama1/atoh7/slbp/crygm2d9/ccnd1/irx2a/foxg1a/tyms/dnmt3bb.2/atp6v1f/dync1h1	51
GO:0002088	lens development in camera-type eye	20/537	114/18569	9.07934406759442e-11	6.86910634457561e-08	6.13065019439906e-08	crygm2d15/crygm2d8/crygm2d3/crygm2d7/crygm2d20/crygm2d14/crygm2d6/crygm2d5/crygm2d13/crygm2d12/crygm2d18/mab21l2/crygm2d1/crygm2d16/crygm2d10/uhrf1/sox11b/crygm2d11/lama1/crygm2d9	20
GO:0046530	photoreceptor cell differentiation	20/537	115/18569	1.06995425927969e-10	6.86910634457561e-08	6.13065019439906e-08	tulp1a/six7/crx/odc1/tgif1/id2a/insm1a/rdh5/neurod1/dlx1a/rpgrip1/rpgrb/sox11b/prom1b/slbp/irx4a/ahi1/rab8a/dnmt3bb.2/dync1h1	20
GO:0006260	DNA replication	21/537	141/18569	7.25503497014375e-10	3.49329933812421e-07	3.11775581743283e-07	mcm2/nfixb/mcm3/mcm5/mcm4/pcna/fen1/mcm6/carm1/rrm1/parp1/e2f7/esco2/supt16h/e2f8/nfia/rpa2/rbbp4/pola1/lig1/mcmbp	21
GO:0061564	axon development	41/537	488/18569	1.04021133793916e-09	4.00689407374166e-07	3.57613708390454e-07	col2a1a/hmgb1a/robo2/rbpms2a/kcnc3a/grnb/pak2a/lingo1a/dscama/dpysl2b/robo1/chl1b/neurod1/tnr/e2f7/lamb4/bhlhe23/tmem59l/rb1/nrxn2a/phox2bb/e2f8/atl1/nfia/fezf2/lama1/atoh7/slbp/neurod6b/rac1b/sim1a/ahi1/ntn1b/scn8aa/neurod6a/anos1a/dscamb/foxb1a/gap43/pitpnaa/aldoaa	41
GO:0060041	retina development in camera-type eye	30/537	291/18569	1.82081140415547e-09	5.84480460733907e-07	5.21646495260682e-07	mcm2/tulp1a/tyrp1b/mcm3/fen1/mab21l2/six7/smarca5/dmbx1a/sf1/id2a/insm1a/rdh5/sypb/lamb4/dlx1a/rpgrip1/rpgrb/sox11b/gnl3/foxn4/atoh7/slbp/ccnd1/irx2a/foxg1a/tyms/dnmt3bb.2/atp6v1f/dync1h1	30
GO:0007601	visual perception	21/537	162/18569	9.42312810236416e-09	2.59270638930763e-06	2.31398017912191e-06	crygm2d15/crygm2d8/crygm2d3/rho/crygm2d7/crygm2d20/crygm2d14/crygm2d6/crygm2d5/crygm2d13/crygm2d12/crygm2d18/crygm2d1/crx/crygm2d16/crygm2d10/rgra/rb1/rpe65a/crygm2d11/crygm2d9	21
GO:0050953	sensory perception of light stimulus	21/537	164/18569	1.17565117390909e-08	2.83038020118614e-06	2.5261031144652e-06	crygm2d15/crygm2d8/crygm2d3/rho/crygm2d7/crygm2d20/crygm2d14/crygm2d6/crygm2d5/crygm2d13/crygm2d12/crygm2d18/crygm2d1/crx/crygm2d16/crygm2d10/rgra/rb1/rpe65a/crygm2d11/crygm2d9	21
GO:0044786	cell cycle DNA replication	8/537	19/18569	2.65092524576936e-08	5.67298002594642e-06	5.0631121945513e-06	mcm2/mcm3/mcm4/mcm6/e2f7/e2f8/pola1/lig1	8
GO:0007411	axon guidance	26/537	269/18569	8.24557396458991e-08	1.44372504143638e-05	1.28851887886845e-05	col2a1a/robo2/rbpms2a/kcnc3a/dscama/robo1/chl1b/tnr/e2f7/lamb4/rb1/nrxn2a/e2f8/atl1/fezf2/lama1/atoh7/slbp/rac1b/sim1a/ahi1/ntn1b/scn8aa/anos1a/dscamb/gap43	26
GO:0097485	neuron projection guidance	26/537	269/18569	8.24557396458991e-08	1.44372504143638e-05	1.28851887886845e-05	col2a1a/robo2/rbpms2a/kcnc3a/dscama/robo1/chl1b/tnr/e2f7/lamb4/rb1/nrxn2a/e2f8/atl1/fezf2/lama1/atoh7/slbp/rac1b/sim1a/ahi1/ntn1b/scn8aa/anos1a/dscamb/gap43	26
GO:0007409	axonogenesis	34/537	437/18569	1.83927093448172e-07	2.95202984984315e-05	2.63467494386723e-05	col2a1a/robo2/rbpms2a/kcnc3a/grnb/pak2a/dscama/dpysl2b/robo1/chl1b/tnr/e2f7/lamb4/tmem59l/rb1/nrxn2a/phox2bb/e2f8/atl1/fezf2/lama1/atoh7/slbp/rac1b/sim1a/ahi1/ntn1b/scn8aa/anos1a/dscamb/foxb1a/gap43/pitpnaa/aldoaa	34
GO:0045893	positive regulation of DNA-templated transcription	36/537	488/18569	2.94670204560078e-07	4.0538200998765e-05	3.61801837629028e-05	nfixb/si:ch211-260e23.9/zfpm2b/smarcc1a/smarca5/mybl1/npm1a/zfpm2a/neurod1/e2f7/meis2a/dlx1a/lmo1/bhlhe23/si:ch211-222l21.1/samd11/ptmaa/e2f8/ubtf/sox11b/pprc1/znf296/foxn4/nfia/atoh7/neurod6b/mybl2b/chd8/ncoa2/crebbpb/eomesa/neurod6a/dnajc2/gata3/hnrnpua/arid1ab	36
GO:1902680	positive regulation of RNA biosynthetic process	36/537	488/18569	2.94670204560078e-07	4.0538200998765e-05	3.61801837629028e-05	nfixb/si:ch211-260e23.9/zfpm2b/smarcc1a/smarca5/mybl1/npm1a/zfpm2a/neurod1/e2f7/meis2a/dlx1a/lmo1/bhlhe23/si:ch211-222l21.1/samd11/ptmaa/e2f8/ubtf/sox11b/pprc1/znf296/foxn4/nfia/atoh7/neurod6b/mybl2b/chd8/ncoa2/crebbpb/eomesa/neurod6a/dnajc2/gata3/hnrnpua/arid1ab	36
GO:1902969	mitotic DNA replication	6/537	13/18569	8.21206765647743e-07	0.00010544294870917	9.41074139159835e-05	mcm2/mcm3/mcm4/mcm6/pola1/lig1	6
GO:0006261	DNA-templated DNA replication	13/537	87/18569	1.23837169686327e-06	0.000149068993009916	0.00013304348559064	mcm2/mcm3/mcm5/mcm4/pcna/mcm6/carm1/parp1/e2f7/e2f8/pola1/lig1/mcmbp	13
GO:0045944	positive regulation of transcription by RNA polymerase II	27/537	332/18569	1.47224358045783e-06	0.000161809761706329	0.000144414571168189	zfpm2b/smarca5/mybl1/npm1a/zfpm2a/neurod1/e2f7/meis2a/dlx1a/lmo1/bhlhe23/si:ch211-222l21.1/samd11/ptmaa/e2f8/sox11b/pprc1/znf296/foxn4/atoh7/neurod6b/mybl2b/ncoa2/crebbpb/neurod6a/gata3/hnrnpua	27
GO:0048667	cell morphogenesis involved in neuron differentiation	34/537	479/18569	1.51224076361055e-06	0.000161809761706329	0.000144414571168189	col2a1a/robo2/rbpms2a/kcnc3a/grnb/pak2a/dscama/dpysl2b/robo1/chl1b/tnr/e2f7/lamb4/tmem59l/rb1/nrxn2a/phox2bb/e2f8/atl1/fezf2/lama1/atoh7/slbp/rac1b/sim1a/ahi1/ntn1b/scn8aa/anos1a/dscamb/foxb1a/gap43/pitpnaa/aldoaa	34
GO:0042461	photoreceptor cell development	13/537	89/18569	1.61419112437649e-06	0.000163628005555217	0.000146037346598715	tulp1a/six7/crx/odc1/neurod1/rpgrip1/rpgrb/sox11b/prom1b/irx4a/ahi1/rab8a/dnmt3bb.2	13
GO:0001754	eye photoreceptor cell differentiation	12/537	77/18569	2.01012374999643e-06	0.000191337043386822	0.000170767553069181	tulp1a/six7/crx/odc1/insm1a/rdh5/neurod1/rpgrip1/rpgrb/sox11b/dnmt3bb.2/dync1h1	12
GO:0045892	negative regulation of DNA-templated transcription	28/537	360/18569	2.26229380920213e-06	0.000191337043386822	0.000170767553069181	chd4b/zfpm2b/dlx2a/dmbx1a/tgif1/id2a/insm1a/zfpm2a/parp1/e2f7/dlx1a/bhlhe40/uhrf1/mta2/hes6/e2f8/sox11b/prdm1b/fezf2/cnot1/ccnd1/chd8/rcor2/dnmt3bb.1/dnmt3bb.2/per2/chd5/gata3	28
GO:1902679	negative regulation of RNA biosynthetic process	28/537	360/18569	2.26229380920213e-06	0.000191337043386822	0.000170767553069181	chd4b/zfpm2b/dlx2a/dmbx1a/tgif1/id2a/insm1a/zfpm2a/parp1/e2f7/dlx1a/bhlhe40/uhrf1/mta2/hes6/e2f8/sox11b/prdm1b/fezf2/cnot1/ccnd1/chd8/rcor2/dnmt3bb.1/dnmt3bb.2/per2/chd5/gata3	28
GO:0048592	eye morphogenesis	22/537	242/18569	2.28491796360172e-06	0.000191337043386822	0.000170767553069181	col2a1a/tulp1a/mab21l2/six7/crx/odc1/id2a/insm1a/rdh5/neurod1/rpgrip1/rpgrb/sox11b/foxn4/tcf7l1a/lama1/atoh7/ccnd1/irx2a/foxg1a/dnmt3bb.2/dync1h1	22
GO:0003407	neural retina development	15/537	123/18569	2.69967416197625e-06	0.000216648851498594	0.000193358241513474	tulp1a/six7/dmbx1a/insm1a/dlx1a/rpgrip1/rpgrb/sox11b/gnl3/foxn4/atoh7/slbp/ccnd1/dnmt3bb.2/dync1h1	15
GO:0000122	negative regulation of transcription by RNA polymerase II	22/537	248/18569	3.41703511053844e-06	0.000263248384915881	0.000234948140442496	chd4b/zfpm2b/dlx2a/tgif1/id2a/insm1a/zfpm2a/parp1/e2f7/dlx1a/uhrf1/mta2/e2f8/sox11b/prdm1b/cnot1/ccnd1/dnmt3bb.1/dnmt3bb.2/per2/chd5/gata3	22
GO:0048812	neuron projection morphogenesis	34/537	500/18569	3.88884460839104e-06	0.00028807364291389	0.000257104584838161	col2a1a/robo2/rbpms2a/kcnc3a/grnb/pak2a/dscama/dpysl2b/robo1/chl1b/tnr/e2f7/lamb4/tmem59l/rb1/nrxn2a/phox2bb/e2f8/atl1/fezf2/lama1/atoh7/slbp/rac1b/sim1a/ahi1/ntn1b/scn8aa/anos1a/dscamb/foxb1a/gap43/pitpnaa/aldoaa	34
GO:0051253	negative regulation of RNA metabolic process	29/537	393/18569	4.2311372061226e-06	0.000301821120703412	0.000269374154292328	larp1/chd4b/zfpm2b/dlx2a/dmbx1a/tgif1/id2a/insm1a/zfpm2a/parp1/e2f7/dlx1a/bhlhe40/uhrf1/mta2/hes6/e2f8/sox11b/prdm1b/fezf2/cnot1/ccnd1/chd8/rcor2/dnmt3bb.1/dnmt3bb.2/per2/chd5/gata3	29
GO:0033260	nuclear DNA replication	6/537	17/18569	5.36502431338754e-06	0.000369037029556586	0.000329364086607588	mcm2/mcm3/mcm4/mcm6/pola1/lig1	6
GO:0000727	double-strand break repair via break-induced replication	5/537	13/18569	2.10789270479712e-05	0.00139993149980664	0.00124943331649136	mcm2/mcm3/mcm5/mcm4/mcm6	5
GO:0042462	eye photoreceptor cell development	9/537	56/18569	2.98639812620484e-05	0.00191726759702351	0.00171115373336579	tulp1a/six7/crx/odc1/neurod1/rpgrip1/rpgrb/sox11b/dnmt3bb.2	9
GO:0006271	DNA strand elongation involved in DNA replication	5/537	14/18569	3.20105559421474e-05	0.00198878486272825	0.00177498260962739	mcm3/mcm4/pcna/pola1/lig1	5
GO:0045934	negative regulation of nucleobase-containing compound metabolic process	29/537	439/18569	3.40552998109515e-05	0.00204970335737165	0.00182935212471329	larp1/chd4b/zfpm2b/dlx2a/dmbx1a/tgif1/id2a/insm1a/zfpm2a/parp1/e2f7/dlx1a/bhlhe40/uhrf1/mta2/hes6/e2f8/sox11b/prdm1b/fezf2/cnot1/ccnd1/chd8/rcor2/dnmt3bb.1/dnmt3bb.2/per2/chd5/gata3	29
GO:0090596	sensory organ morphogenesis	24/537	335/18569	4.54365971102299e-05	0.00265184503134251	0.00236676118280719	col2a1a/tulp1a/epcam/mab21l2/six7/crx/odc1/id2a/insm1a/rdh5/neurod1/rpgrip1/rpgrb/sox11b/foxn4/tcf7l1a/lama1/atoh7/ccnd1/irx2a/foxg1a/dnmt3bb.2/dync1h1/gata3	24
GO:0006270	DNA replication initiation	6/537	24/18569	4.9100309643968e-05	0.00278138812865536	0.00248237788385758	mcm2/mcm3/mcm5/mcm4/mcm6/pola1	6
GO:0006090	pyruvate metabolic process	9/537	60/18569	5.25969810149905e-05	0.00289433672671062	0.00258318406007457	ldhba/gpia/eno1a/ldha/tpi1b/scn1lab/eno3/pdha1a/aldoaa	9
GO:0030855	epithelial cell differentiation	21/537	276/18569	5.70549854159308e-05	0.0030524417197523	0.00272429213988933	arxa/myh9a/zgc:136930/capn12/pof1b/kremen1/tcf7l1b/ubiad1/pax5/id2a/insm1a/neurod1/e2f7/e2f8/tal1/tcf7l1a/lama1/irx2a/irx4a/casp3b/gata3	21
GO:0022616	DNA strand elongation	5/537	16/18569	6.65659184230109e-05	0.00346502591574916	0.00309252189999365	mcm3/mcm4/pcna/pola1/lig1	5
GO:0030900	forebrain development	14/537	150/18569	0.000118220937630817	0.0059919348914988	0.0053477781482306	arxa/hmgb1a/robo2/rbfox1/pcdh10b/tgif1/dpysl2b/tcf7l1a/fezf2/sim1a/ntn1b/anos1a/foxb1a/dct	14
GO:0008045	motor neuron axon guidance	8/537	53/18569	0.000130865732703978	0.00646275387661183	0.00576798222687168	kcnc3a/e2f7/nrxn2a/e2f8/lama1/rac1b/ntn1b/scn8aa	8
GO:0006338	chromatin remodeling	17/537	217/18569	0.000201136430389438	0.00968471912325146	0.00864357344278824	chd4b/smarca5/hpf1/npm1a/ezh2/uhrf1/baz1b/seta/chd8/rbbp4/ino80/dnmt3bb.1/dnmt3bb.2/chd5/dicer1/setd2/arid1ab	17
GO:0032392	DNA geometric change	5/537	20/18569	0.000214675048208336	0.00984438435355371	0.00878607402817577	mcm2/mcm3/mcm5/mcm4/mcm6	5
GO:0032508	DNA duplex unwinding	5/537	20/18569	0.000214675048208336	0.00984438435355371	0.00878607402817577	mcm2/mcm3/mcm5/mcm4/mcm6	5
GO:0008038	neuron recognition	6/537	32/18569	0.000271624946040311	0.0121662708389218	0.010858348516128	robo2/dscama/robo1/anos1a/dscamb/gap43	6
GO:0007600	sensory perception	24/537	380/18569	0.000310466631775129	0.013589971199975	0.0121289954471001	crygm2d15/crygm2d8/crygm2d3/rho/crygm2d7/crygm2d20/crygm2d14/crygm2d6/col11a2/crygm2d5/crygm2d13/robo2/gng13b/crygm2d12/crygm2d18/crygm2d1/crx/crygm2d16/crygm2d10/rgra/rb1/rpe65a/crygm2d11/crygm2d9	24
GO:0031290	retinal ganglion cell axon guidance	7/537	48/18569	0.000428333408737257	0.0183326698939546	0.0163618352390161	robo2/rbpms2a/rb1/lama1/atoh7/slbp/ahi1	7
GO:0009154	purine ribonucleotide catabolic process	8/537	63/18569	0.000444203631355087	0.0185986129128239	0.0165991883295848	hint1/gpia/eno1a/tpi1b/scn1lab/eno3/nudt3a/aldoaa	8
GO:0009261	ribonucleotide catabolic process	8/537	64/18569	0.000495025443448489	0.0202855107251445	0.0181047379429201	hint1/gpia/eno1a/tpi1b/scn1lab/eno3/nudt3a/aldoaa	8
GO:0032787	monocarboxylic acid metabolic process	20/537	302/18569	0.000532125168342448	0.0210240335701055	0.0187638666557262	elovl4b/ldhba/elovl7b/gpia/eno1a/si:dkey-238o13.4/ldha/tpi1b/abat/scn1lab/eno3/gatd1/acadl/hsd17b12a/pdha1a/cpt1ab/cyp26c1/scdb/dbi/aldoaa	20
GO:0021537	telencephalon development	5/537	24/18569	0.000534879358741001	0.0210240335701055	0.0187638666557262	arxa/robo2/ntn1b/anos1a/foxb1a	5
GO:0048593	camera-type eye morphogenesis	15/537	195/18569	0.000567623657336634	0.0218648632806072	0.0195143038406468	mab21l2/six7/insm1a/rpgrip1/rpgrb/sox11b/foxn4/tcf7l1a/lama1/atoh7/ccnd1/irx2a/foxg1a/dnmt3bb.2/dync1h1	15
GO:0007622	rhythmic behavior	5/537	25/18569	0.000652840237837592	0.0241801980399077	0.0215807309390443	parp1/bhlhe40/aanat2/scn1lab/per2	5
GO:0048512	circadian behavior	5/537	25/18569	0.000652840237837592	0.0241801980399077	0.0215807309390443	parp1/bhlhe40/aanat2/scn1lab/per2	5
GO:0048915	posterior lateral line system development	9/537	84/18569	0.000709925702442246	0.0254858866258286	0.0227460528283206	epcam/kremen1/insm1a/neurod1/ctnnd1/prnprs3/irx4a/gria2a/anos1a	9
GO:0090068	positive regulation of cell cycle process	6/537	38/18569	0.000714557568948466	0.0254858866258286	0.0227460528283206	e2f7/e2f8/cdc25b/ccnd2a/ccnd1/anapc11	6
GO:1901992	positive regulation of mitotic cell cycle phase transition	4/537	15/18569	0.000732290700561755	0.0256434888960353	0.022886712229997	cdc25b/ccnd2a/ccnd1/anapc11	4
GO:0006325	chromatin organization	21/537	337/18569	0.000858320349045801	0.0295200891475395	0.0263465625938307	chd4b/smarca5/hpf1/npm1a/carm1/ezh2/rb1/uhrf1/baz1b/seta/chd8/rbbp4/smarcad1b/ino80/dnmt3bb.1/dnmt3bb.2/chd5/dnajc2/dicer1/setd2/arid1ab	21
GO:0007156	homophilic cell adhesion via plasma membrane adhesion molecules	13/537	162/18569	0.000878390577419158	0.0296803553001631	0.0264895995000089	pcdh8/robo2/pcdh10a/pcdh10b/pcdh7b/dscama/pcdh11/igsf21b/pcdh2ab7/prnprs3/cadm2a/dscamb/cdh1	13
GO:0006195	purine nucleotide catabolic process	8/537	70/18569	0.000907812532616434	0.0299189209971936	0.0267025184393163	hint1/gpia/eno1a/tpi1b/scn1lab/eno3/nudt3a/aldoaa	8
GO:0048881	mechanosensory lateral line system development	9/537	87/18569	0.000916519386726075	0.0299189209971936	0.0267025184393163	epcam/kremen1/insm1a/neurod1/ctnnd1/prnprs3/irx4a/gria2a/anos1a	9
GO:0045931	positive regulation of mitotic cell cycle	4/537	16/18569	0.000954198961274668	0.0306297866569169	0.0273369632238866	cdc25b/ccnd2a/ccnd1/anapc11	4
GO:0050769	positive regulation of neurogenesis	8/537	71/18569	0.000997692593097622	0.0315009169558364	0.0281144435639071	robo2/grnb/dscama/atoh7/neurod6a/dscamb/dct/gata3	8
GO:0060219	camera-type eye photoreceptor cell differentiation	6/537	41/18569	0.00108169007531002	0.0336021787910824	0.029989811425828	six7/insm1a/rpgrip1/rpgrb/sox11b/dync1h1	6
GO:0045787	positive regulation of cell cycle	6/537	42/18569	0.00123159540370774	0.0376516309133509	0.0336039313994108	e2f7/e2f8/cdc25b/ccnd2a/ccnd1/anapc11	6
GO:0060042	retina morphogenesis in camera-type eye	11/537	129/18569	0.00131461705887264	0.0393100341880677	0.0350840497508414	six7/insm1a/rpgrip1/rpgrb/sox11b/foxn4/atoh7/irx2a/foxg1a/dnmt3bb.2/dync1h1	11
GO:0071103	DNA conformation change	5/537	29/18569	0.00132666262836158	0.0393100341880677	0.0350840497508414	mcm2/mcm3/mcm5/mcm4/mcm6	5
GO:0006096	glycolytic process	6/537	43/18569	0.0013968811943121	0.0401551220932106	0.0358382873576067	gpia/eno1a/tpi1b/scn1lab/eno3/aldoaa	6
GO:0046032	ADP catabolic process	6/537	43/18569	0.0013968811943121	0.0401551220932106	0.0358382873576067	gpia/eno1a/tpi1b/scn1lab/eno3/aldoaa	6
GO:1903047	mitotic cell cycle process	19/537	305/18569	0.00149212805612754	0.0419866779255576	0.0374729436806228	mcm2/mcm3/mcm4/mcm6/cdk4/id2a/e2f7/smc2/rb1/gnl3/cdc25b/smc4/ccnd2a/ccnd1/anapc11/foxm1/pola1/lig1/rae1	19
GO:0060221	retinal rod cell differentiation	4/537	18/18569	0.00153233165886525	0.0419866779255576	0.0374729436806228	insm1a/rpgrip1/rpgrb/sox11b	4
GO:1901989	positive regulation of cell cycle phase transition	4/537	18/18569	0.00153233165886525	0.0419866779255576	0.0374729436806228	cdc25b/ccnd2a/ccnd1/anapc11	4
GO:0009137	purine nucleoside diphosphate catabolic process	6/537	44/18569	0.00157855427039124	0.0419866779255576	0.0374729436806228	gpia/eno1a/tpi1b/scn1lab/eno3/aldoaa	6
GO:0009181	purine ribonucleoside diphosphate catabolic process	6/537	44/18569	0.00157855427039124	0.0419866779255576	0.0374729436806228	gpia/eno1a/tpi1b/scn1lab/eno3/aldoaa	6
GO:0010720	positive regulation of cell development	9/537	94/18569	0.00159139537308708	0.0419866779255576	0.0374729436806228	robo2/grnb/dscama/ezh2/atoh7/neurod6a/dscamb/dct/gata3	9
GO:0009191	ribonucleoside diphosphate catabolic process	6/537	45/18569	0.00177764367080314	0.0462667798644169	0.0412929177015865	gpia/eno1a/tpi1b/scn1lab/eno3/aldoaa	6
GO:0009166	nucleotide catabolic process	8/537	78/18569	0.00184448907384704	0.0473664794163921	0.0422743951942768	hint1/gpia/eno1a/tpi1b/scn1lab/eno3/nudt3a/aldoaa	8
GO:0019364	pyridine nucleotide catabolic process	6/537	46/18569	0.00199519887104676	0.0494224246684396	0.0441093181852555	gpia/eno1a/tpi1b/scn1lab/eno3/aldoaa	6
GO:0072526	pyridine-containing compound catabolic process	6/537	46/18569	0.00199519887104676	0.0494224246684396	0.0441093181852555	gpia/eno1a/tpi1b/scn1lab/eno3/aldoaa	6
GO:0072523	purine-containing compound catabolic process	8/537	79/18569	0.00200153121710192	0.0494224246684396	0.0441093181852555	hint1/gpia/eno1a/tpi1b/scn1lab/eno3/nudt3a/aldoaa	8
