## Supplementary Data S1 for "Disrupted development of sensory systems and the cerebellum in a zebrafish *ebf3a* mutant": ebf3a-2dpf-homvshet__GO_clusterprofiler_results.csv

ID	Description	GeneRatio	BgRatio	pvalue	p.adjust	qvalue	geneID	Count
GO:0043010	camera-type eye development	45/244	495/18569	4.74773484168622e-25	6.67531518741083e-22	5.84221266308547e-22	crygn2/crygm2d13/crygm2d5/crygm2d16/crygm2d20/crygm2d3/crygm2d18/crygm2d10/crygm2d12/crygm2d8/crygm2d11/crygm2d14/cdh2/lgsn/hsp70.3/cryba4/crygm2d6/crygm2d7/cryba1l2/mcm2/lhx1a/cryba1l1/cryaa/cryba2b/crygm2d15/cryba1b/mcm3/crybb1l2/dnase1l1l/tyrp1b/icn2/six7/crybb1/cad/psmd2/irx2a/fzd5/tyrp1a/itga6b/neurod4/pax2a/fen1/gnl3/foxc1b/sf1	45
GO:0002088	lens development in camera-type eye	25/244	114/18569	9.42450971603531e-24	6.62543033037282e-21	5.79855360949751e-21	crygn2/crygm2d13/crygm2d5/crygm2d16/crygm2d20/crygm2d3/crygm2d18/crygm2d10/crygm2d12/crygm2d8/crygm2d11/crygm2d14/lgsn/cryba4/crygm2d6/crygm2d7/cryba1l2/cryba1l1/cryaa/cryba2b/crygm2d15/cryba1b/crybb1l2/dnase1l1l/crybb1	25
GO:0007601	visual perception	26/244	162/18569	5.47265139764811e-21	2.56484928836441e-18	2.24474718731601e-18	crygn2/crygm2d13/crygm2d5/crygm2d16/crygm2d20/crygm2d3/crygm2d18/crygm2d10/crygm2d12/crygm2d8/crygm2d11/crygm2d14/cryba4/crygm2d6/crygm2d7/cryba1l2/cryba1l1/cryaa/cryba2b/crygm2d15/exorh/cryba1b/crybb1l2/crybb1/slc17a6b/crx	26
GO:0050953	sensory perception of light stimulus	26/244	164/18569	7.56296483343873e-21	2.65838213895371e-18	2.32660681323418e-18	crygn2/crygm2d13/crygm2d5/crygm2d16/crygm2d20/crygm2d3/crygm2d18/crygm2d10/crygm2d12/crygm2d8/crygm2d11/crygm2d14/cryba4/crygm2d6/crygm2d7/cryba1l2/cryba1l1/cryaa/cryba2b/crygm2d15/exorh/cryba1b/crybb1l2/crybb1/slc17a6b/crx	26
GO:0007600	sensory perception	28/244	380/18569	1.57167272959986e-13	4.4195437156348e-11	3.86796930716259e-11	crygn2/crygm2d13/crygm2d5/crygm2d16/crygm2d20/crygm2d3/crygm2d18/crygm2d10/crygm2d12/crygm2d8/crygm2d11/crygm2d14/col11a2/cryba4/crygm2d6/crygm2d7/cryba1l2/cryba1l1/cryaa/cryba2b/crygm2d15/exorh/cryba1b/crybb1l2/crybb1/slc17a6b/robo2/crx	28
GO:0060041	retina development in camera-type eye	18/244	291/18569	6.17830567023172e-08	1.44778296205763e-05	1.26709461903524e-05	cdh2/mcm2/lhx1a/mcm3/dnase1l1l/tyrp1b/icn2/six7/cad/psmd2/irx2a/tyrp1a/itga6b/pax2a/fen1/gnl3/foxc1b/sf1	18
GO:0045103	intermediate filament-based process	6/244	38/18569	9.3962682310626e-06	0.00165139414160925	0.00144529441606739	krt5/zgc:136930/gfap/evplb/pleca/ppl	6
GO:0045104	intermediate filament cytoskeleton organization	6/244	38/18569	9.3962682310626e-06	0.00165139414160925	0.00144529441606739	krt5/zgc:136930/gfap/evplb/pleca/ppl	6
GO:0000727	double-strand break repair via break-induced replication	4/244	13/18569	1.89474665633988e-05	0.00296001533201542	0.00259059513597816	mcm5/mcm2/mcm3/mcm4	4
GO:0007369	gastrulation	13/244	276/18569	7.77286174925427e-05	0.0109286436194515	0.00956471093145078	cyt1/cdh2/pfn1/cldne/lhx1a/afp4/apoc1/pigp/irx3a/tal1/apoa2/fzd2/cthrc1a	13
GO:0032392	DNA geometric change	4/244	20/18569	0.000119422451522215	0.0139923305700195	0.0122460391078481	mcm5/mcm2/mcm3/mcm4	4
GO:0032508	DNA duplex unwinding	4/244	20/18569	0.000119422451522215	0.0139923305700195	0.0122460391078481	mcm5/mcm2/mcm3/mcm4	4
GO:0001667	ameboidal-type cell migration	12/244	252/18569	0.000132076270923048	0.0142845566859851	0.0125017943893962	cyt1/cdh2/col2a1a/afp4/apoc1/pdgfra/masp1/nrarpa/tns1a/foxc1b/nusap1/cthrc1a	12
GO:0048066	developmental pigmentation	7/244	88/18569	0.000159473210871962	0.0160156667489984	0.0140168559029566	cdh2/aqp3a/dct/tyrp1b/tyrp1a/nrarpa/bnc2	7
GO:2000177	regulation of neural precursor cell proliferation	4/244	23/18569	0.000211606276624804	0.0185977820349221	0.0162767142313573	cdh2/lhx1a/dct/ncanb	4
GO:0010001	glial cell differentiation	9/244	155/18569	0.000214474470636906	0.0185977820349221	0.0162767142313573	cdh2/icn2/shhb/tmem163b/gpm6bb/itga6b/pax2a/ncanb/sulf2a	9
GO:0006582	melanin metabolic process	3/244	10/18569	0.000251194909589013	0.0185977820349221	0.0162767142313573	dct/tyrp1b/tyrp1a	3
GO:0044550	secondary metabolite biosynthetic process	3/244	10/18569	0.000251194909589013	0.0185977820349221	0.0162767142313573	dct/tyrp1b/tyrp1a	3
GO:0006270	DNA replication initiation	4/244	24/18569	0.000251321378850299	0.0185977820349221	0.0162767142313573	mcm5/mcm2/mcm3/mcm4	4
GO:0030855	epithelial cell differentiation	12/244	276/18569	0.000305667249646842	0.021488407650173	0.0188065797282715	krt5/cdh2/zgc:136930/lhx1a/dnase1l1l/irx2a/tal1/shhb/pax5/pax2a/irx4a/gata3	12
GO:0050769	positive regulation of neurogenesis	6/244	71/18569	0.000339688209739254	0.0218597812052407	0.0191316045735767	dct/neurod4/dbnla/robo2/gata3/ncanb	6
GO:0033700	phospholipid efflux	3/244	11/18569	0.000342044940622542	0.0218597812052407	0.0191316045735767	apoa1b/apoa4b.1/apoeb	3
GO:0051276	chromosome organization	11/244	243/18569	0.000386341551871279	0.0236172270404791	0.0206697150635023	mcm5/mcm2/tpra/msh6/mcm3/mcm4/prc1a/esco2/smc2/smc4/nusap1	11
GO:0042063	gliogenesis	9/244	172/18569	0.000462379894690504	0.0269008383211476	0.0235435202496231	cdh2/icn2/shhb/tmem163b/gpm6bb/itga6b/pax2a/ncanb/sulf2a	9
GO:0001755	neural crest cell migration	7/244	107/18569	0.000530666570927358	0.0269008383211476	0.0235435202496231	cdh2/col2a1a/pdgfra/masp1/nrarpa/foxc1b/nusap1	7
GO:0071103	DNA conformation change	4/244	29/18569	0.00053354103326632	0.0269008383211476	0.0235435202496231	mcm5/mcm2/mcm3/mcm4	4
GO:0061351	neural precursor cell proliferation	5/244	51/18569	0.000539603820767822	0.0269008383211476	0.0235435202496231	cdh2/mcm5/lhx1a/dct/ncanb	5
GO:0006260	DNA replication	8/244	141/18569	0.00055937991928062	0.0269008383211476	0.0235435202496231	mcm5/mcm2/mcm3/pcna/mcm4/esco2/rbbp4/fen1	8
GO:0060384	innervation	3/244	13/18569	0.000581450205542136	0.0269008383211476	0.0235435202496231	robo2/en1b/sulf2a	3
GO:1902969	mitotic DNA replication	3/244	13/18569	0.000581450205542136	0.0269008383211476	0.0235435202496231	mcm2/mcm3/mcm4	3
GO:0090497	mesenchymal cell migration	7/244	109/18569	0.000593119479342514	0.0269008383211476	0.0235435202496231	cdh2/col2a1a/pdgfra/masp1/nrarpa/foxc1b/nusap1	7
GO:0045597	positive regulation of cell differentiation	9/244	179/18569	0.00061697461528189	0.027108322158948	0.0237251093837016	lhx1a/dct/tal1/neurod4/dbnla/robo2/gata3/brinp1/ncanb	9
GO:0042246	tissue regeneration	8/244	144/18569	0.000642892881704862	0.0273456898338131	0.0239328527481676	krt5/cdh2/anxa1a/agr1/esco2/rbbp4/fzd2/gata3	8
GO:0140014	mitotic nuclear division	7/244	111/18569	0.000661275572083674	0.0273456898338131	0.0239328527481676	tpra/prc1a/smc2/smc4/gnl3/nusap1/mcl1b	7
GO:0006271	DNA strand elongation involved in DNA replication	3/244	14/18569	0.000732867600519437	0.0294403384665808	0.0257660819551044	mcm3/pcna/mcm4	3
GO:0042157	lipoprotein metabolic process	7/244	115/18569	0.000816168315887117	0.0318759070038135	0.0278976830781298	apoa1b/apoa4b.1/afp4/apoc1/pigp/apoc2/apoeb	7
GO:0051962	positive regulation of nervous system development	6/244	85/18569	0.000890657160376069	0.0335673907768236	0.0293780638003345	dct/neurod4/dbnla/robo2/gata3/ncanb	6
GO:2000179	positive regulation of neural precursor cell proliferation	3/244	15/18569	0.00090722677775199	0.0335673907768236	0.0293780638003345	lhx1a/dct/ncanb	3
GO:0043473	pigmentation	8/244	153/18569	0.000955468654383757	0.0344458699503478	0.0301469057213121	cdh2/pmelb/aqp3a/dct/tyrp1b/tyrp1a/nrarpa/bnc2	8
GO:0031101	fin regeneration	6/244	88/18569	0.00106822783025487	0.0361590038738644	0.0316462345800311	krt5/anxa1a/agr1/esco2/rbbp4/gata3	6
GO:0019748	secondary metabolic process	3/244	16/18569	0.00110579724644585	0.0361590038738644	0.0316462345800311	dct/tyrp1b/tyrp1a	3
GO:0022616	DNA strand elongation	3/244	16/18569	0.00110579724644585	0.0361590038738644	0.0316462345800311	mcm3/pcna/mcm4	3
GO:0046148	pigment biosynthetic process	4/244	35/18569	0.00110585858220211	0.0361590038738644	0.0316462345800311	dct/tyrp1b/tyrp1a/alas2	4
GO:0033260	nuclear DNA replication	3/244	17/18569	0.00132978704695386	0.0424927406367528	0.0371894989925612	mcm2/mcm3/mcm4	3
GO:0048592	eye morphogenesis	10/244	242/18569	0.00141046844581226	0.0427300825230412	0.0373972197869545	cdh2/lgsn/col2a1a/hsp70.3/lhx1a/six7/irx2a/pax2a/crx/foxc1b	10
GO:0009913	epidermal cell differentiation	6/244	93/18569	0.00142311477402167	0.0427300825230412	0.0373972197869545	krt5/cdh2/zgc:136930/pax5/pax2a/irx4a	6
GO:0010720	positive regulation of cell development	6/244	94/18569	0.00150374280110747	0.0427300825230412	0.0373972197869545	dct/neurod4/dbnla/robo2/gata3/ncanb	6
GO:0001702	gastrulation with mouth forming second	5/244	64/18569	0.00152544284347874	0.0427300825230412	0.0373972197869545	pfn1/cldne/lhx1a/apoa2/cthrc1a	5
GO:0000280	nuclear division	8/244	165/18569	0.00155008579650036	0.0427300825230412	0.0373972197869545	tpra/prc1a/smc2/apoa2/smc4/gnl3/nusap1/mcl1b	8
GO:0060026	convergent extension	8/244	165/18569	0.00155008579650036	0.0427300825230412	0.0373972197869545	cdh2/pfn1/afp4/pdgfra/pigp/fzd2/cthrc1a/mcamb	8
GO:0032438	melanosome organization	3/244	18/18569	0.00158034444608687	0.0427300825230412	0.0373972197869545	pmelb/tyrp1b/tyrp1a	3
GO:0055090	acylglycerol homeostasis	3/244	18/18569	0.00158034444608687	0.0427300825230412	0.0373972197869545	apoa1b/apoa4b.1/apoeb	3
GO:0050931	pigment cell differentiation	5/244	65/18569	0.00163513259884771	0.0431844528640005	0.037794883130955	cdh2/aqp3a/tyrp1b/tyrp1a/nrarpa	5
GO:0090596	sensory organ morphogenesis	12/244	335/18569	0.00165857784826176	0.0431844528640005	0.037794883130955	cdh2/lgsn/col2a1a/hsp70.3/lhx1a/stm/six7/irx2a/pax2a/crx/gata3/foxc1b	12
GO:0030856	regulation of epithelial cell differentiation	3/244	19/18569	0.001858559594887	0.0443611668592712	0.0388247391319069	lhx1a/tal1/gata3	3
GO:0044786	cell cycle DNA replication	3/244	19/18569	0.001858559594887	0.0443611668592712	0.0388247391319069	mcm2/mcm3/mcm4	3
GO:0046189	phenol-containing compound biosynthetic process	3/244	19/18569	0.001858559594887	0.0443611668592712	0.0388247391319069	dct/tyrp1b/tyrp1a	3
GO:0048753	pigment granule organization	3/244	19/18569	0.001858559594887	0.0443611668592712	0.0388247391319069	pmelb/tyrp1b/tyrp1a	3
GO:0072006	nephron development	6/244	98/18569	0.00186152833904481	0.0443611668592712	0.0388247391319069	col5a3b/lhx1a/irx2a/bnc2/pax2a/sulf2a	6
GO:0031099	regeneration	9/244	211/18569	0.00195083361588573	0.0457145343989223	0.0400092017012354	krt5/cdh2/anxa1a/agr1/esco2/rbbp4/fzd2/gata3/mcamb	9
GO:0048589	developmental growth	13/244	392/18569	0.00213020966981451	0.0490995868157245	0.0429717878173107	krt5/cdh2/anxa1a/agr1/pigp/myo10l1/esco2/rbbp4/fzd2/dbnla/robo2/gata3/cthrc1a	13
