## Supplementary Data S1 for "Disrupted development of sensory systems and the cerebellum in a zebrafish *ebf3a* mutant": ebf3a-2dpf-homvshetandwt__GO_clusterprofiler_results.csv

ID	Description	GeneRatio	BgRatio	pvalue	p.adjust	qvalue	geneID	Count
GO:0002088	lens development in camera-type eye	33/512	114/18569	7.93425498845697e-25	1.54241916975603e-21	1.45405662472669e-21	crygn2/cryba4/crygm2d16/cryba1l1/crybb1/crybb1l2/cryba1b/lgsn/crygm2d18/crygm2d11/cryba2a/cryba1l2/crygm2d13/crygm2d5/crybgx/cryaa/dnase1l1l/hsf4/cryba2b/crygm2d12/crybb1l3/si:dkey-57a22.15/crygm2d20/psmc3/crybb1l1/crygm2d10/dnajb1b/crygm2d3/psmd6/crygm2d6/crygm5/crygm2d14/cryba1a	33
GO:0043010	camera-type eye development	59/512	495/18569	1.36453316917715e-21	1.32632624044019e-18	1.25034328817759e-18	crygn2/cryba4/crygm2d16/cryba1l1/crybb1/crybb1l2/cryba1b/lgsn/crygm2d18/crygm2d11/cryba2a/cryba1l2/cdh2/crygm2d13/itga6b/gnrh3/crygm2d5/six7/psmd2/crybgx/cryaa/tyrp1a/dnase1l1l/tyrp1b/lhx1a/hsf4/icn2/cryba2b/hsp70.3/crygm2d12/rdh5/foxc1b/grifin/crybb1l3/si:dkey-57a22.15/crygm2d20/itgb1a/psmc3/gdf6a/fzd8a/crybb1l1/crygm2d10/six6a/nr2e3/dnajb1b/crygm2d3/psmd6/neurod4/ptpra/crygm2d6/crygm5/sema6d/cr…	59
GO:0007601	visual perception	30/512	162/18569	1.00659567216731e-16	6.52273995564417e-14	6.14906338681855e-14	crygn2/cryba4/crygm2d16/cryba1l1/crybb1/crybb1l2/cryba1b/crygm2d18/crygm2d11/cryba2a/cryba1l2/crygm2d13/crygm2d5/crybgx/cryaa/cryba2b/crx/crygm2d12/crybb1l3/si:dkey-57a22.15/crygm2d20/crybb1l1/exorh/crygm2d10/crygm2d3/rpe65a/crygm2d6/crygm5/crygm2d14/cryba1a	30
GO:0050953	sensory perception of light stimulus	30/512	164/18569	1.43459912027463e-16	6.97215172453471e-14	6.57272912736351e-14	crygn2/cryba4/crygm2d16/cryba1l1/crybb1/crybb1l2/cryba1b/crygm2d18/crygm2d11/cryba2a/cryba1l2/crygm2d13/crygm2d5/crybgx/cryaa/cryba2b/crx/crygm2d12/crybb1l3/si:dkey-57a22.15/crygm2d20/crybb1l1/exorh/crygm2d10/crygm2d3/rpe65a/crygm2d6/crygm5/crygm2d14/cryba1a	30
GO:0030198	extracellular matrix organization	24/512	180/18569	1.74945525388437e-10	5.45963046389448e-08	5.14685761189099e-08	col5a3b/col9a2/col9a3/col9a1b/myh9a/col17a1a/col8a2/col11a1b/hmcn1/tgfbi/col2a1a/col11a2/col9a1a/atp1a1a.1/col1a2/col7a1/adamts9/fbln5/spint1a/wu:fc38h03/lamb1b/col27a1a/reck/adamts10	24
GO:0043062	extracellular structure organization	24/512	180/18569	1.74945525388437e-10	5.45963046389448e-08	5.14685761189099e-08	col5a3b/col9a2/col9a3/col9a1b/myh9a/col17a1a/col8a2/col11a1b/hmcn1/tgfbi/col2a1a/col11a2/col9a1a/atp1a1a.1/col1a2/col7a1/adamts9/fbln5/spint1a/wu:fc38h03/lamb1b/col27a1a/reck/adamts10	24
GO:0045229	external encapsulating structure organization	24/512	181/18569	1.96591631930357e-10	5.45963046389448e-08	5.14685761189099e-08	col5a3b/col9a2/col9a3/col9a1b/myh9a/col17a1a/col8a2/col11a1b/hmcn1/tgfbi/col2a1a/col11a2/col9a1a/atp1a1a.1/col1a2/col7a1/adamts9/fbln5/spint1a/wu:fc38h03/lamb1b/col27a1a/reck/adamts10	24
GO:0007600	sensory perception	31/512	380/18569	7.98606910886193e-08	1.94061479345345e-05	1.82944030506955e-05	crygn2/cryba4/crygm2d16/cryba1l1/crybb1/crybb1l2/cryba1b/crygm2d18/crygm2d11/cryba2a/cryba1l2/crygm2d13/crygm2d5/crybgx/cryaa/cryba2b/crx/crygm2d12/crybb1l3/si:dkey-57a22.15/crygm2d20/col11a2/crybb1l1/exorh/crygm2d10/crygm2d3/rpe65a/crygm2d6/crygm5/crygm2d14/cryba1a	31
GO:0048066	developmental pigmentation	13/512	88/18569	8.31676446558287e-07	0.00017964211245659	0.00016935072438105	aqp3a/dct/cdh2/tyrp1a/tyrp1b/nrarpa/prdm1a/gdf6a/tyr/pmela/slc24a5/bnc2/oca2	13
GO:0007043	cell-cell junction assembly	12/512	82/18569	2.4355037010517e-06	0.000473461919484451	0.000446338099319054	cldne/cdh2/dsg2.1/pof1b/cldni/oclnb/cldnb/cldn11a/cldn19/oclna/cdh5/cldn1	12
GO:0006582	melanin metabolic process	5/512	10/18569	3.51241269608785e-06	0.000569010856766231	0.000536413202095521	dct/tyrp1a/tyrp1b/tyr/oca2	5
GO:0044550	secondary metabolite biosynthetic process	5/512	10/18569	3.51241269608785e-06	0.000569010856766231	0.000536413202095521	dct/tyrp1a/tyrp1b/tyr/oca2	5
GO:0043473	pigmentation	16/512	153/18569	5.23028400658121e-06	0.000782128623753375	0.000737321818255699	aqp3a/dct/cdh2/tyrp1a/tyrp1b/nrarpa/prdm1a/gdf6a/tyr/pmela/pmelb/slc24a5/bnc2/oca2/gpr143/rab11al	16
GO:0032438	melanosome organization	6/512	18/18569	5.9737503553502e-06	0.000804511879932013	0.000758422776132572	tyrp1a/tyrp1b/tyr/pmela/pmelb/gpr143	6
GO:0006869	lipid transport	21/512	250/18569	6.40033496290749e-06	0.000804511879932013	0.000758422776132572	apoa4b.1/apoa1b/apoc2/afp4/apoeb/rbp5/apoc1/esyt3/apobb.1/pltp/stab1/apoda.1/slco1d1/fabp10b/atp8b1/atp11c/abca12/ldlrb/apoa1a/fabp1b.1/slc27a4	21
GO:0045103	intermediate filament-based process	8/512	38/18569	7.46322071473562e-06	0.000804511879932013	0.000758422776132572	krt5/evplb/ppl/pleca/bfsp2/gfap/inab/krt4	8
GO:0045104	intermediate filament cytoskeleton organization	8/512	38/18569	7.46322071473562e-06	0.000804511879932013	0.000758422776132572	krt5/evplb/ppl/pleca/bfsp2/gfap/inab/krt4	8
GO:0043297	apical junction assembly	9/512	50/18569	7.86302763308037e-06	0.000804511879932013	0.000758422776132572	cldne/pof1b/cldni/oclnb/cldnb/cldn11a/cldn19/oclna/cldn1	9
GO:0070830	bicellular tight junction assembly	9/512	50/18569	7.86302763308037e-06	0.000804511879932013	0.000758422776132572	cldne/pof1b/cldni/oclnb/cldnb/cldn11a/cldn19/oclna/cldn1	9
GO:0048753	pigment granule organization	6/512	19/18569	8.52801082381358e-06	0.00082892265207468	0.000781435097066286	tyrp1a/tyrp1b/tyr/pmela/pmelb/gpr143	6
GO:0050931	pigment cell differentiation	10/512	65/18569	1.06781756708356e-05	0.000988493976385927	0.000931864854281947	aqp3a/cdh2/tyrp1a/tyrp1b/nrarpa/gdf6a/tyr/pmela/slc24a5/oca2	10
GO:0120192	tight junction assembly	9/512	54/18569	1.51345477457595e-05	0.0012791982964242	0.00120591522312894	cldne/pof1b/cldni/oclnb/cldnb/cldn11a/cldn19/oclna/cldn1	9
GO:0120193	tight junction organization	9/512	54/18569	1.51345477457595e-05	0.0012791982964242	0.00120591522312894	cldne/pof1b/cldni/oclnb/cldnb/cldn11a/cldn19/oclna/cldn1	9
GO:0010876	lipid localization	21/512	267/18569	1.74872941526408e-05	0.00141647082636391	0.00133532364560297	apoa4b.1/apoa1b/apoc2/afp4/apoeb/rbp5/apoc1/esyt3/apobb.1/pltp/stab1/apoda.1/slco1d1/fabp10b/atp8b1/atp11c/abca12/ldlrb/apoa1a/fabp1b.1/slc27a4	21
GO:0030301	cholesterol transport	8/512	43/18569	1.96069158890739e-05	0.00152463377953438	0.00143729012896327	apoa4b.1/apoa1b/apoeb/apoc1/apobb.1/stab1/ldlrb/apoa1a	8
GO:0045216	cell-cell junction organization	12/512	101/18569	2.18192513366489e-05	0.00163140863840175	0.00153794803955894	cldne/cdh2/dsg2.1/pof1b/cldni/oclnb/cldnb/cldn11a/cldn19/oclna/cdh5/cldn1	12
GO:0030318	melanocyte differentiation	8/512	46/18569	3.28126791953962e-05	0.00236251290206853	0.00222716859567972	aqp3a/tyrp1a/tyrp1b/gdf6a/tyr/pmela/slc24a5/oca2	8
GO:0015918	sterol transport	8/512	47/18569	3.85994135143887e-05	0.0026799021382847	0.00252637514768988	apoa4b.1/apoa1b/apoeb/apoc1/apobb.1/stab1/ldlrb/apoa1a	8
GO:0034330	cell junction organization	21/512	286/18569	4.82621753480376e-05	0.00323522996126156	0.00304988919350031	cldne/cdh2/dbnla/pleca/dsg2.1/kirrel3a/pof1b/cldni/oclnb/cldnb/cldn11a/slit1a/ctnnd2a/tmem108/cldn19/cacnb1/ptprfb/oclna/cdh5/rab3ab/cldn1	21
GO:0019748	secondary metabolic process	5/512	16/18569	5.30621041493237e-05	0.00343842434887617	0.00324144292364816	dct/tyrp1a/tyrp1b/tyr/oca2	5
GO:0060041	retina development in camera-type eye	21/512	291/18569	6.19742873521713e-05	0.00388638756814907	0.00366374309949509	cdh2/itga6b/six7/psmd2/tyrp1a/dnase1l1l/tyrp1b/lhx1a/icn2/rdh5/foxc1b/itgb1a/gdf6a/six6a/nr2e3/ptpra/cad/gmds/xirp1/adamts10/rx2	21
GO:0034329	cell junction assembly	15/512	169/18569	7.10514994688533e-05	0.00431637859273284	0.00406910067681821	cldne/cdh2/pleca/dsg2.1/kirrel3a/pof1b/cldni/oclnb/cldnb/cldn11a/slit1a/cldn19/oclna/cdh5/cldn1	15
GO:0043086	negative regulation of catalytic activity	12/512	115/18569	7.96836655080798e-05	0.00469409229538506	0.00442517581019352	apoc1/cast/prkar2ab/ptprb/dusp10/fetub/serpine2/serpinb14/serpina1l/timp4.1/reck/spry2	12
GO:0046189	phenol-containing compound biosynthetic process	5/512	19/18569	0.000131899727077139	0.00754156086582228	0.00710951779694423	dct/tyrp1a/tyrp1b/tyr/oca2	5
GO:0033700	phospholipid efflux	4/512	11/18569	0.00016157482720424	0.00897432754528692	0.00846020373421298	apoa4b.1/apoa1b/apoeb/apoa1a	4
GO:0007369	gastrulation	19/512	276/18569	0.000251370227319858	0.0135523842043605	0.0127759913904005	cyt1/pfn1/cldne/eomesb/cdh2/afp4/lhx1a/apoc1/cthrc1a/dsg2.1/apoa2/apln/fzd2/b4galt1/epcam/itgav/xpnpep3/ptpra/tmem237b	19
GO:0051346	negative regulation of hydrolase activity	8/512	61/18569	0.000257941468910154	0.0135523842043605	0.0127759913904005	apoc1/cast/fetub/serpine2/serpinb14/serpina1l/timp4.1/reck	8
GO:0045109	intermediate filament organization	5/512	22/18569	0.000278967134869376	0.014271371320686	0.0134537889697392	krt5/bfsp2/gfap/inab/krt4	5
GO:0097006	regulation of plasma lipoprotein particle levels	4/512	13/18569	0.000335021196530821	0.0166995181039978	0.0157428313943363	apoeb/apoc1/pltp/stab1	4
GO:0046148	pigment biosynthetic process	6/512	35/18569	0.000350808138347933	0.0170492755237096	0.016072551812204	dct/tyrp1a/tyrp1b/tyr/rpe65a/oca2	6
GO:0048592	eye morphogenesis	17/512	242/18569	0.000415442053438125	0.0196980329727735	0.0185695664964255	lgsn/cdh2/six7/lhx1a/hsf4/crx/hsp70.3/rdh5/foxc1b/gdf6a/col2a1a/fzd8a/nr2e3/sema6d/gmds/adamts10/rx2	17
GO:0090596	sensory organ morphogenesis	21/512	335/18569	0.000430800390082027	0.019939903769511	0.0187975809306468	lgsn/stm/cdh2/six7/lhx1a/hsf4/crx/hsp70.3/rdh5/foxc1b/psmc3/gdf6a/col2a1a/epcam/fzd8a/nr2e3/atp1a1a.1/sema6d/gmds/adamts10/rx2	21
GO:0010951	negative regulation of endopeptidase activity	7/512	52/18569	0.000531305621826172	0.0240199564844204	0.022643894433277	cast/fetub/serpine2/serpinb14/serpina1l/timp4.1/reck	7
GO:0010466	negative regulation of peptidase activity	7/512	53/18569	0.000597832723493762	0.0259599268674635	0.0244727272451017	cast/fetub/serpine2/serpinb14/serpina1l/timp4.1/reck	7
GO:0016050	vesicle organization	14/512	184/18569	0.000600924233043136	0.0259599268674635	0.0244727272451017	tyrp1a/tyrp1b/vamp8/plekhj1/tyr/pmela/pmelb/arfgap3/snap25a/stx6/sec24a/rab3ab/stx2b/gpr143	14
GO:0018958	phenol-containing compound metabolic process	6/512	39/18569	0.000642425473172162	0.0271494591271018	0.025594113244685	dct/tyrp1a/tyrp1b/tyr/oca2/comta	6
GO:0001667	ameboidal-type cell migration	17/512	252/18569	0.000658173530743428	0.0272231775269197	0.0256636084439935	cyt1/cdh2/afp4/apoc1/cthrc1a/nrarpa/pdgfra/masp1/foxc1b/apln/b4galt1/col2a1a/itgav/slc24a5/tagln2/sema6d/reck	17
GO:0033059	cellular pigmentation	7/512	55/18569	0.000750662986123751	0.0302833169399163	0.0285484377260094	tyrp1a/tyrp1b/tyr/pmela/pmelb/gpr143/rab11al	7
GO:0048702	embryonic neurocranium morphogenesis	5/512	27/18569	0.000763314058670729	0.0302833169399163	0.0285484377260094	pdgfra/shhb/prdm1a/irf6/wnt9a	5
GO:0015850	organic hydroxy compound transport	10/512	108/18569	0.000804631209524756	0.0312840614263225	0.0294918512796337	apoa4b.1/apoa1b/aqp3a/apoeb/apoc1/apobb.1/stab1/slco1d1/ldlrb/apoa1a	10
GO:0044092	negative regulation of molecular function	12/512	149/18569	0.000883119186165596	0.0336624254491357	0.0317339629125759	apoc1/cast/prkar2ab/ptprb/dusp10/fetub/serpine2/serpinb14/serpina1l/timp4.1/reck/spry2	12
GO:0048593	camera-type eye morphogenesis	14/512	195/18569	0.0010607031154146	0.0396539780070382	0.0373822697153203	lgsn/cdh2/six7/lhx1a/hsf4/hsp70.3/foxc1b/gdf6a/fzd8a/nr2e3/sema6d/gmds/adamts10/rx2	14
GO:0042440	pigment metabolic process	6/512	43/18569	0.00109387805743596	0.0401226215784058	0.0378240655014103	dct/tyrp1a/tyrp1b/tyr/rpe65a/oca2	6
GO:0055090	acylglycerol homeostasis	4/512	18/18569	0.00128502647612332	0.0462609531404394	0.0436107425912416	apoa4b.1/apoa1b/apoeb/apoa1a	4
