## Supplementary Data S1 for "Disrupted development of sensory systems and the cerebellum in a zebrafish *ebf3a* mutant": ebf3a-2dpf-homvswt__GO_clusterprofiler_results.csv

ID	Description	GeneRatio	BgRatio	pvalue	p.adjust	qvalue	geneID	Count
GO:0002088	lens development in camera-type eye	41/657	114/18569	1.40904044370617e-30	2.95053068912071e-27	2.75133686639467e-27	crygm2d8/crygm2d3/crygm2d13/crygm2d20/crygm2d21/crygm2d10/crygm2d1/crygm2d14/crygm2d7/crygm2d15/crygm2d2/crygn2/crygm2d5/crygm2d18/cryba4/cryba1b/crygm2d9/crybb1l1/crygm2d12/crybb1l2/cryba1l1/crygm2d16/crybb1/cryba2b/crygm2d6/cryba2a/crygm2d11/lgsn/mipb/cryba1l2/si:dkey-57a22.15/mipa/cryba1a/crybgx/cryaa/dnase1l1l/psmc3/hsf4/psmd6/inpp5ka/crybb1l3	41
GO:0043010	camera-type eye development	72/657	495/18569	6.34707399349031e-25	6.64538647118435e-22	6.19674855680238e-22	crygm2d8/crygm2d3/crygm2d13/crygm2d20/crygm2d21/crygm2d10/crygm2d1/crygm2d14/crygm2d7/crygm2d15/crygm2d2/crygn2/crygm2d5/crygm2d18/cryba4/cryba1b/crygm2d9/crybb1l1/crygm2d12/crybb1l2/cryba1l1/crygm2d16/crybb1/cryba2b/tyrp1b/crygm2d6/cryba2a/crygm2d11/lgsn/mipb/six7/cryba1l2/rdh5/si:dkey-57a22.15/mipa/tyrp1a/tulp1a/cdh2/itga6b/neurod1/cryba1a/crybgx/psmd2/sema6d/cryaa/icn2/lamb4/lhx1a/fzd8a/cdh6/d…	72
GO:0007601	visual perception	40/657	162/18569	7.47222217314506e-23	5.21561107685525e-20	4.86349899339793e-20	crygm2d8/crygm2d3/crygm2d13/crygm2d20/crygm2d21/crygm2d10/crygm2d1/crygm2d14/crygm2d7/crygm2d15/crygm2d2/crygn2/crygm2d5/crygm2d18/cryba4/cryba1b/crygm2d9/crybb1l1/crygm2d12/crybb1l2/cryba1l1/crygm2d16/crybb1/cryba2b/crygm2d6/cryba2a/crygm2d11/rho/crx/cryba1l2/si:dkey-57a22.15/rpe65a/cryba1a/crybgx/cryaa/pdcl/impg1b/rgra/crybb1l3/vsx1	40
GO:0050953	sensory perception of light stimulus	40/657	164/18569	1.22562885730233e-22	6.41616706797769e-20	5.98300402709426e-20	crygm2d8/crygm2d3/crygm2d13/crygm2d20/crygm2d21/crygm2d10/crygm2d1/crygm2d14/crygm2d7/crygm2d15/crygm2d2/crygn2/crygm2d5/crygm2d18/cryba4/cryba1b/crygm2d9/crybb1l1/crygm2d12/crybb1l2/cryba1l1/crygm2d16/crybb1/cryba2b/crygm2d6/cryba2a/crygm2d11/rho/crx/cryba1l2/si:dkey-57a22.15/rpe65a/cryba1a/crybgx/cryaa/pdcl/impg1b/rgra/crybb1l3/vsx1	40
GO:0007600	sensory perception	44/657	380/18569	4.60484529893466e-12	1.92850921119384e-09	1.79831326937343e-09	crygm2d8/crygm2d3/crygm2d13/crygm2d20/crygm2d21/crygm2d10/crygm2d1/crygm2d14/crygm2d7/crygm2d15/crygm2d2/crygn2/crygm2d5/crygm2d18/cryba4/cryba1b/crygm2d9/crybb1l1/crygm2d12/crybb1l2/cryba1l1/crygm2d16/crybb1/cryba2b/crygm2d6/col11a2/cryba2a/crygm2d11/rho/crx/cryba1l2/gng13b/si:dkey-57a22.15/rpe65a/cryba1a/crybgx/cryaa/pdcl/cldn7b/impg1b/lrp5/rgra/crybb1l3/vsx1	44
GO:0030198	extracellular matrix organization	23/657	180/18569	1.02716340613842e-07	2.97943197531223e-05	2.77828699251203e-05	col2a1a/col11a2/col9a2/col9a3/myh9a/col9a1a/col1a1a/col1a2/col7a1/col17a1a/col5a3b/col8a2/lamb4/spint1a/tgfbi/hmcn1/atp1a1a.1/col11a1b/col16a1/col28a2a/col9a1b/colq/wu:fc38h03	23
GO:0043062	extracellular structure organization	23/657	180/18569	1.02716340613842e-07	2.97943197531223e-05	2.77828699251203e-05	col2a1a/col11a2/col9a2/col9a3/myh9a/col9a1a/col1a1a/col1a2/col7a1/col17a1a/col5a3b/col8a2/lamb4/spint1a/tgfbi/hmcn1/atp1a1a.1/col11a1b/col16a1/col28a2a/col9a1b/colq/wu:fc38h03	23
GO:0045229	external encapsulating structure organization	23/657	181/18569	1.13827391606962e-07	2.97943197531223e-05	2.77828699251203e-05	col2a1a/col11a2/col9a2/col9a3/myh9a/col9a1a/col1a1a/col1a2/col7a1/col17a1a/col5a3b/col8a2/lamb4/spint1a/tgfbi/hmcn1/atp1a1a.1/col11a1b/col16a1/col28a2a/col9a1b/colq/wu:fc38h03	23
GO:0007043	cell-cell junction assembly	14/657	82/18569	9.98539485251531e-07	0.000232326853568523	0.000216642192414221	cldne/pof1b/cldni/cdh2/dsg2.1/oclnb/cldn11a/cdh6/cldnb/oclna/cldn7b/cldn19/cdh1/cdh5	14
GO:0045216	cell-cell junction organization	15/657	101/18569	2.57723772337387e-06	0.000539673579274488	0.000503239576511424	cldne/pof1b/cldni/cdh2/dsg2.1/oclnb/cldn11a/cdh6/cldnb/oclna/cldn7b/cldn19/cdh1/lims1/cdh5	15
GO:0045103	intermediate filament-based process	9/657	38/18569	5.34236698696996e-06	0.000932243039226258	0.000869306207090288	krt4/bfsp2/krt5/ppl/evplb/evpla/dspa/krt8/inab	9
GO:0045104	intermediate filament cytoskeleton organization	9/657	38/18569	5.34236698696996e-06	0.000932243039226258	0.000869306207090288	krt4/bfsp2/krt5/ppl/evplb/evpla/dspa/krt8/inab	9
GO:0030855	epithelial cell differentiation	26/657	276/18569	5.93980732131627e-06	0.000956765886987405	0.000892173488343456	krt4/krt5/mipb/myh9a/pof1b/mipa/cdh2/f11r.1/neurod1/kremen1/lhx1a/capn12/dnase1l1l/casp3b/cldn7b/hsf4/lrp5/psmd6/bhmt/krt8/e2f7/ubiad1/arxa/lama4/shhb/atp1b2b	26
GO:0006582	melanin metabolic process	5/657	10/18569	1.18712720126315e-05	0.00165722957296336	0.00154534804094256	tyrp1b/dct/tyrp1a/oca2/tyr	5
GO:0044550	secondary metabolite biosynthetic process	5/657	10/18569	1.18712720126315e-05	0.00165722957296336	0.00154534804094256	tyrp1b/dct/tyrp1a/oca2/tyr	5
GO:0001702	gastrulation with mouth forming second	11/657	64/18569	1.34933099413177e-05	0.00176593693856996	0.00164671644349634	pfn1/epcam/cldne/cthrc1a/dsg2.1/lhx1a/apoa2/eomesa/lta4h/cdh1/celsr2	11
GO:0008544	epidermis development	15/657	116/18569	1.4613473528912e-05	0.00180003609232599	0.0016785135229803	krt4/krt5/col17a1a/cdh2/neurod1/abca12/kremen1/spint1a/capn12/casp3b/scel/lrp5/krt8/irf6/atp1b2b	15
GO:0007369	gastrulation	25/657	276/18569	1.75532310036166e-05	0.00204202587342073	0.00190416628723443	cyt1/pfn1/epcam/cldne/cthrc1a/cdh2/tmem237b/dsg2.1/lhx1a/afp4/apoa2/b4galt1/lats2/notch1a/eomesa/apoc1/itgav/lta4h/cdh1/apln/vsx1/dyrk1b/fzd2/ctnnd1/celsr2	25
GO:0032438	melanosome organization	6/657	18/18569	2.47299508560617e-05	0.0025961272994718	0.00242085966949188	tyrp1b/pmelb/pmela/tyrp1a/tyr/gpr143	6
GO:0090596	sensory organ morphogenesis	28/657	335/18569	2.47958672346877e-05	0.0025961272994718	0.00242085966949188	col2a1a/lgsn/mipb/six7/stm/crx/rdh5/epcam/mipa/tulp1a/cdh2/neurod1/sema6d/lhx1a/fzd8a/cdh6/atp1a1a.1/psmc3/rpgrip1/cldn7b/hsf4/foxc1b/lrp5/hsp70.3/atp1a1a.2/nr2e3/gdf6a/atp1b2b	28
GO:0043473	pigmentation	17/657	153/18569	3.04037158504869e-05	0.00302380437683001	0.0028196637606292	tyrp1b/pmelb/dct/pmela/aqp3a/tyrp1a/cdh2/nrarpa/rab11al/tfap2e/prdm1a/oca2/ippk/tyr/gpr143/cct2/gdf6a	17
GO:0034329	cell junction assembly	18/657	169/18569	3.17687183812131e-05	0.00302380437683001	0.0028196637606292	cldne/pof1b/cldni/cdh2/dsg2.1/oclnb/cldn11a/cdh6/gabra1/cldnb/oclna/cldn7b/kirrel3a/cldn19/cdh1/epb41l3a/slitrk6/cdh5	18
GO:0048753	pigment granule organization	6/657	19/18569	3.50653869120422e-05	0.0031924747910355	0.00297694703532441	tyrp1b/pmelb/pmela/tyrp1a/tyr/gpr143	6
GO:0060041	retina development in camera-type eye	25/657	291/18569	4.25536509835344e-05	0.00371280604831337	0.00346215011291475	tyrp1b/six7/rdh5/tyrp1a/tulp1a/cdh2/itga6b/psmd2/icn2/lamb4/lhx1a/cdh6/dnase1l1l/rpgrip1/atp6v1e1b/sypb/foxc1b/itgb1a/rp1l1a/xirp1/six6a/atp6v1f/nr2e3/marcksl1b/gdf6a	25
GO:0043297	apical junction assembly	9/657	50/18569	5.62097245596035e-05	0.00452704473953114	0.00422141858534674	cldne/pof1b/cldni/oclnb/cldn11a/cldnb/oclna/cldn7b/cldn19	9
GO:0070830	bicellular tight junction assembly	9/657	50/18569	5.62097245596035e-05	0.00452704473953114	0.00422141858534674	cldne/pof1b/cldni/oclnb/cldn11a/cldnb/oclna/cldn7b/cldn19	9
GO:0048066	developmental pigmentation	12/657	88/18569	6.11190321443506e-05	0.00474012049297297	0.00442010934221327	tyrp1b/dct/pmela/aqp3a/tyrp1a/cdh2/nrarpa/tfap2e/prdm1a/oca2/tyr/gdf6a	12
GO:0030216	keratinocyte differentiation	5/657	14/18569	8.37993844943018e-05	0.00626699682610957	0.00584390444499736	krt4/krt5/capn12/casp3b/krt8	5
GO:0050931	pigment cell differentiation	10/657	65/18569	8.8672256633888e-05	0.00640274846177108	0.00597049132689155	tyrp1b/pmela/aqp3a/tyrp1a/cdh2/nrarpa/tfap2e/oca2/tyr/gdf6a	10
GO:0043161	proteasome-mediated ubiquitin-dependent protein catabolic process	20/657	217/18569	9.3654608645398e-05	0.00644809428951264	0.00601277580407477	psmb6/commd1/psmb5/psmc3/psma1/psmc1b/psma6a/psmd6/psma4/psmb4/psmb3/nsfl1c/psmf1/ddb1/psma8/dda1/psmb7/psma6b/psmd1/psmc2	20
GO:0001667	ameboidal-type cell migration	22/657	252/18569	9.54588934932626e-05	0.00644809428951264	0.00601277580407477	col2a1a/cyt1/pcdh10a/cthrc1a/cdh2/sema6d/nrarpa/pdgfra/afp4/b4galt1/foxc1b/eomesa/lrp5/apoc1/masp1/tagln2/itgav/cdh1/sema3e/apln/ctnnd1/tek	22
GO:0055113	epiboly involved in gastrulation with mouth forming second	9/657	54/18569	0.000105187978260799	0.00647834195523861	0.00604098141404897	pfn1/epcam/cldne/cthrc1a/dsg2.1/apoa2/lta4h/cdh1/celsr2	9
GO:0120192	tight junction assembly	9/657	54/18569	0.000105187978260799	0.00647834195523861	0.00604098141404897	cldne/pof1b/cldni/oclnb/cldn11a/cldnb/oclna/cldn7b/cldn19	9
GO:0120193	tight junction organization	9/657	54/18569	0.000105187978260799	0.00647834195523861	0.00604098141404897	cldne/pof1b/cldni/oclnb/cldn11a/cldnb/oclna/cldn7b/cldn19	9
GO:0090504	epiboly	11/657	80/18569	0.000113944859165915	0.00681715814552646	0.00635692372188789	pfn1/epcam/cldne/cthrc1a/dsg2.1/afp4/apoa2/eomesa/lta4h/cdh1/celsr2	11
GO:0033059	cellular pigmentation	9/657	55/18569	0.00012187292129482	0.00708894158864867	0.00661035874274533	tyrp1b/pmelb/pmela/tyrp1a/rab11al/ippk/tyr/gpr143/cct2	9
GO:0061564	axon development	34/657	488/18569	0.000142504785874367	0.00787232776252328	0.00734085758783526	col2a1a/hmgb1a/cdh2/tnr/neurod1/bhlhe23/sema6d/fezf2/dbnla/lamb4/clec14a/lhx1a/efna1b/gpm6bb/si:ch211-196c10.13/pitpnaa/kalrnb/pak2a/notch1a/efnb3b/pls3/sema3e/e2f7/dscamb/ntng1a/slitrk6/isl2a/col6a2/myo10l1/col6a4a/nexn/lama4/rab10/gdf6a	34
GO:0042074	cell migration involved in gastrulation	11/657	82/18569	0.00014285981612984	0.00787232776252328	0.00734085758783526	cyt1/cthrc1a/cdh2/afp4/b4galt1/eomesa/apoc1/itgav/cdh1/apln/ctnnd1	11
GO:0019748	secondary metabolic process	5/657	16/18569	0.000172371954022096	0.00925504799287868	0.00863022873713866	tyrp1b/dct/tyrp1a/oca2/tyr	5
GO:0030318	melanocyte differentiation	8/657	46/18569	0.00018683836497335	0.00978098840635489	0.00912066229014644	tyrp1b/pmela/aqp3a/tyrp1a/tfap2e/oca2/tyr/gdf6a	8
GO:0034330	cell junction organization	23/657	286/18569	0.000227038815367712	0.0115955921799997	0.0108127600130194	cldne/pof1b/cldni/cdh2/dsg2.1/oclnb/dbnla/cldn11a/cdh6/gabra1/cldnb/oclna/cldn7b/tmem108/kirrel3a/inpp5ka/cldn19/cdh1/epb41l3a/cacnb1/slitrk6/lims1/cdh5	23
GO:1901615	organic hydroxy compound metabolic process	20/657	234/18569	0.000259071920589071	0.0129165857550837	0.0120445717466849	tyrp1b/apoa1b/dct/cyp51/tyrp1a/apoa4b.1/apoeb/rdh8a/alg10/oca2/comta/ippk/hsd11b2/tyr/itpkcb/ldhba/sqlea/sprb/sc5d/sptlc3	20
GO:0098609	cell-cell adhesion	31/657	451/18569	0.000349377852563645	0.0170138889132157	0.0158652611139672	pcdh8/perp/epcam/pcdh10a/cdh2/itga6b/pkp3a/dsg2.1/igsf21b/nrarpa/jupa/cdh6/pdgfra/cdh27/pcdh10b/cldn7b/dspa/kirrel3a/itgav/itgb1a/pcdh18b/cdh1/dscamb/zgc:165604/lims1/astn1/itgbl1/ctnnd1/nexn/cdh5/celsr2	31
GO:0048592	eye morphogenesis	20/657	242/18569	0.000401560799887754	0.0191106435219308	0.0178204613347317	col2a1a/lgsn/mipb/six7/crx/rdh5/mipa/tulp1a/cdh2/neurod1/sema6d/lhx1a/fzd8a/cdh6/rpgrip1/hsf4/foxc1b/hsp70.3/nr2e3/gdf6a	20
GO:0046189	phenol-containing compound biosynthetic process	5/657	19/18569	0.000420131713528379	0.0191251262636614	0.0178339663294083	tyrp1b/dct/tyrp1a/oca2/tyr	5
GO:0070306	lens fiber cell differentiation	5/657	19/18569	0.000420131713528379	0.0191251262636614	0.0178339663294083	mipb/mipa/dnase1l1l/hsf4/psmd6	5
GO:1901617	organic hydroxy compound biosynthetic process	12/657	108/18569	0.000436957803028986	0.0194678646711212	0.0181535660608907	tyrp1b/dct/cyp51/tyrp1a/oca2/ippk/tyr/itpkcb/sqlea/sprb/sc5d/sptlc3	12
GO:0010498	proteasomal protein catabolic process	22/657	283/18569	0.000490909964053999	0.0214159471818557	0.0199701312131616	psmb6/commd1/psmb5/psmc3/psma1/psmc1b/rnft2/psma6a/psmd6/psma4/rnf121/psmb4/psmb3/nsfl1c/psmf1/ddb1/psma8/dda1/psmb7/psma6b/psmd1/psmc2	22
GO:0043588	skin development	6/657	30/18569	0.000550682718258772	0.0235332573884463	0.0219444992990338	krt4/krt5/capn12/casp3b/dspa/krt8	6
GO:0045109	intermediate filament organization	5/657	22/18569	0.000871361322140293	0.0364926121712355	0.0340289526856893	krt4/bfsp2/krt5/krt8/inab	5
GO:0030900	forebrain development	14/657	150/18569	0.000897262488470511	0.0368405421736716	0.03435339352142	dct/hmgb1a/fezf2/lhx1a/fzd8a/auts2a/pcdh10b/notch1a/daam1a/vsx1/arxa/nr2e3/tgif1/shhb	14
