## Supplementary Data S1 for "Disrupted development of sensory systems and the cerebellum in a zebrafish *ebf3a* mutant": ebf3a-2dpf-homvswt__singlecellGSEA-danio-byp.csv

	ID	Description	setSize	enrichmentScore	NES	pvalue	p.adjust	qvalue	rank	leading_edge	core_enrichment
1	hema.29	hema.29	341	-0.782939660848647	-3.3774438860816	1e-10	6.375e-10	3.81578947368421e-10	1371	tags=72%, list=10%, signal=67%	gna15.1/homer2/adgrf6/col24a1/s100v2/st14a/zgc:175088/gdpd2/shtn1/icn/krt15/wu:fb18f06/tmem79b/itgb3a/cyp2y3/znf750/fam83e/tmem54a/dennd2da/dlx5a/msx2b/col1a2/gstt1a/klf5l/si:ch73-347e22.8/cdh1/si:ch211-166a6.5/padi2/entpd3/cdh26.1/si:ch211-241e1.3/qpct/si:dkey-33c14.3/mvp/elovl6l/si:dkey-16p21.8/fut9d/rassf7b/ano9b/lsr/fat2/ptgs2a/itgb1b.1/pkp1b/col28a2a/mapk12a/gna14/pnp5a/clec3bb/ca6/grhl1/cpa…
2	otic.18	otic.18	312	-0.719467295922126	-3.07432568867212	1e-10	6.375e-10	3.81578947368421e-10	1864	tags=61%, list=13%, signal=54%	gdpd2/shtn1/krt15/wu:fb18f06/emx3/ets2/itgb3a/cyp2y3/znf750/hopx/arhgdig/dennd2da/col1a2/hbegfa/itgav/lpcat4/lgals3b/thy1/si:ch211-166a6.5/padi2/pycard/entpd3/si:ch211-241e1.3/qpct/si:dkey-33c14.3/apoeb/fut9d/fat2/ptgs2a/itgb1b.1/col28a2a/itm2bb/capns1a/gna14/pnp5a/cav2/ca6/boka/grhl1/ano10b/caspa/wu:fb05h10/col1a1a/rhbg/dapk2b/cavin1b/dvl1a/cpt1cb/klhl24b/col5a3b/col16a1/foxq1a/si:dkey-87o1.2/wn…
3	neur.46	neur.46	301	-0.705739788798112	-3.00024458741814	1e-10	6.375e-10	3.81578947368421e-10	1927	tags=57%, list=13%, signal=51%	s100v2/st14a/grhl2b/mapkapk3/icn/ampd3b/wu:fb18f06/stxbp2/s100u/tmem79b/ucp2/krt1-c5/znf750/hopx/tmem54a/ostf1/dmrta2/acsl1b/npdc1a/anxa5b/lmx1ba/il17ra1a/klf5l/lgals3b/rnf128a/btr12/tmem163b/abch1/lnx2b/cdh1/foxa3/padi2/si:ch211-207d6.2/cdh26.1/mvp/mvb12a/rnf41l/frya/smc6/zgc:101744/zgc:101731/rassf7b/lsr/hpcal1/eepd1/stom/grhl1/ano10b/lmo7a/wu:fb05h10/atp2a3/itpr3/arfgap3/tmprss4a/cd99/foxq1a/s…
4	otic.4	otic.4	341	-0.690482343684217	-2.9786016557084	1e-10	6.375e-10	3.81578947368421e-10	2170	tags=56%, list=15%, signal=49%	ttll10/slc9a2/traf4b/plk3/elovl1b/ywhaz/galnt7/si:ch211-153b23.5/gmds/fuca2/adgrf6/dkk2/rapgef5a/s100v2/grhl2b/dnajc3b/esyt2a/klf2a/icn/krt15/zgc:162698/wu:fb18f06/s100u/ucp2/krt1-c5/map7d3/hopx/hyou1/tmem54a/arhgdig/klc1b/ccnd2a/dennd2da/nedd9/phlda2/zgc:162184/anxa5b/eya2/stat3/zfp36l1b/il17ra1a/gale/lgals3b/rnf128a/btr12/gmppab/lnx2b/si:ch73-347e22.8/cdh1/padi2/pycard/myo18aa/cdh26.1/rab11fip5…
5	iono.7	iono.7	238	-0.703120167835371	-2.91273484907137	1e-10	6.375e-10	3.81578947368421e-10	1989	tags=59%, list=14%, signal=52%	slc22a16/mctp2a/osgn1/homer2/zgc:175088/piezo1/dlx4a/fhl3b/znf652/wu:fb18f06/si:ch211-93f2.1/cyp2y3/tor4aa/hsd17b7/dlx5a/bdh1/naalad2/plekhg6/lpcat4/agap3/slco2a1/cst14b.1/si:zfos-323e3.4/elovl6l/fut9d/spns2/pnp5a/zgc:163030/cav2/si:ch211-57n23.1/dhrs11a/lmo7a/c6/wu:fc21g02/anxa1c/alox12/cast/impdh1a/pon1/vcla/LOC100537138/slc25a1b/si:ch211-105c13.3/elovl1a/si:ch211-149a19.3/adh8b/nadka/anxa1b/si…
6	hema.39	hema.39	196	-0.714690499640354	-2.89369997895572	1e-10	6.375e-10	3.81578947368421e-10	1921	tags=57%, list=13%, signal=50%	st14a/mctp2b/grhl2b/icn/s100u/tmem79b/cmtm8a/tmem54a/dennd2da/si:ch73-158p21.2/zgc:162184/anxa5b/eya2/klf5l/thy1/tspan2b/si:ch73-347e22.8/cdh1/padi2/myo18aa/cdh26.1/smc6/zgc:101744/rassf7b/ano9b/lsr/itm2bb/atp2a3/arfgap3/tmprss4a/si:dkey-87o1.2/cx35.4/ptpn3/fam49ba/grp/esrp1/mafgb/si:dkeyp-100a1.6/marveld2b/rnf183/cd9b/jupa/rassf6/elovl5/cldnb/zgc:92380/rhbdl2/tmsb1/LOC799656/tmem176l.3b/ap1s3b/c…
7	tast.8	tast.8	314	-0.672266512952612	-2.87255119224172	1e-10	6.375e-10	3.81578947368421e-10	1710	tags=50%, list=12%, signal=45%	znf750/pax9/fam83e/sox19a/zgc:110626/dbpb/ostf1/zgc:162184/hbegfa/plekhg6/lpcat4/cebpa/sostdc1a/plekhn1/btr12/si:ch73-347e22.8/foxa3/egfra/sema3ga/iqgap1/sox13/myo18aa/si:ch211-207d6.2/entpd3/cdh26.1/si:ch211-241e1.3/paqr6/mvp/spns2/capns1a/ca6/dhrs11a/lmo7a/caspa/wu:fb05h10/atp2a3/itpr3/dhrs13l1/klhl24b/tagln2/anxa1c/rhpn2/h2afy/foxq1a/si:dkey-87o1.2/gbgt1l3/dspa/rpz4/pon1/stk10/zgc:55262/barx2/…
8	hema.34	hema.34	320	0.641203366456326	2.81996753791787	1e-10	6.375e-10	3.81578947368421e-10	2476	tags=51%, list=17%, signal=43%	faimb/slc17a7a/si:dkey-206f10.1/slc1a8a/LOC108180196/tsga10/tgfa/rs1a/arl13a/tulp1a/opn1lw2/foxq2/pdzph1/slc25a3a/ckmt2a/abca4b/tmem136b/impg1b/atp1b2b/LOC103909376/kcnv2b/si:ch211-113d22.2/elovl4b/rp1l1a/si:dkey-72l14.3/ndrg1a/si:dkeyp-72e1.9/rcvrn2/zgc:109965/tmem244/reep6/rcvrna/syt5b/cplx4a/six7/opn1sw1/kcnv2a/prph2l/zgc:194621/rdh8a/rasgrf2a/wasf3a/glmnb/aanat2/impg2b/zmp:0000000545/pcdh8/gr…
9	iono.8	iono.8	208	-0.673205987683302	-2.74956146297134	1e-10	6.375e-10	3.81578947368421e-10	1976	tags=57%, list=14%, signal=50%	mctp2a/homer2/zgc:175088/ndufaf2/piezo1/dlx4a/krt15/fhl3b/cpne3/egr3/eif4ebp3/coro2a/si:dkey-3n22.9/plekhg6/porb/lpcat4/zgc:92242/rel/sox13/pycard/entpd3/paqr6/elovl6l/fut9d/spns2/fam129aa/LOC110438497/pnp5a/zgc:163030/cav2/dhrs11a/lmo7a/anxa1c/foxq1a/cast/impdh1a/pon1/vcla/barx2/si:ch211-105c13.3/elovl1a/si:ch211-149a19.3/anxa1b/zgc:113054/caspb/lye/si:ch73-52f15.5/prkchb/LOC108180802/icn2/mir20…
10	otic.8	otic.8	308	-0.638747178442804	-2.7251550115473	1e-10	6.375e-10	3.81578947368421e-10	2053	tags=52%, list=14%, signal=45%	si:ch211-153b23.5/aplnra/gmds/fuca2/zgc:91849/osgn1/adgrf6/dkk2/creb3l1/rapgef5a/s100v2/slc6a6a/dnajc3b/klf2a/icn/wu:fb18f06/ucp2/krt1-c5/slc25a23a/egr3/si:ch211-225b11.1/si:ch211-71m22.1/hopx/sgk2a/slc37a1/dennd2da/phlda2/zgc:162184/anxa5b/zfp36l1b/porb/nr1d1/gale/btr12/gmppab/si:ch73-347e22.8/sik1/cdh26.1/trpm4a/tppp3/bhlhe40/zgc:101744/itm2bb/eepd1/jag2a/cav2/pfkpb/arfgap3/arl5c/crhr1/nqo1/fox…
11	eye.34	eye.34	365	0.601677251521172	2.66921250087378	1e-10	6.375e-10	3.81578947368421e-10	1869	tags=34%, list=13%, signal=31%	crybgx/crygm2d11/crygm2d9/cryba1a/crygm2d3/crygm2d15/crygm2d21/crygm2d14/crygm2d20/crygm2d5/crygm2d4/crygm2d10/crygm2d1/crygm2d13/crygm2d8/hsf4/crygm2d6/crygm2d12/crygm2d2/lgsn/ankrd24/crygn2/crygm2d7/crybb1l3/bfsp2/cryba1l2/crygm2d16/plcd4a/cryba4/crygm2d18/grifin/endou2/dnase1l1l/crybb1/gja8a/si:dkey-4p15.3/cryaa/xirp1/cryba1b/cryba1l1/crybb1l1/lim2.3/crybb1l2/hao2/capn3a/hapln1b/stab1/tubb6/si…
12	iono.3	iono.3	202	-0.652429323544891	-2.64793226575223	1e-10	6.375e-10	3.81578947368421e-10	1488	tags=50%, list=10%, signal=45%	il20ra/plekhg6/porb/zgc:92242/rel/sox13/pycard/entpd3/paqr6/elovl6l/fut9d/fam129aa/gna14/pnp5a/zgc:163030/pdp1/dhrs11a/lmo7a/impdh1a/pon1/vcla/barx2/si:ch211-105c13.3/elovl1a/si:ch211-149a19.3/anxa1b/zgc:113054/si:cabz01007794.1/caspb/lye/si:ch73-52f15.5/prkchb/LOC108180802/icn2/mir203a/si:ch73-204p21.2/cyt1l/ces2/apodb/si:ch73-78o10.1/cyp17a1/itpr1b/pacs1a/hsd17b12a/si:dkeyp-86h10.3/cyt1/si:ch21…
13	eye.5	eye.5	364	0.571283098061169	2.53130592813048	1e-10	6.375e-10	3.81578947368421e-10	2462	tags=47%, list=17%, signal=40%	faimb/cdh12a/si:dkey-206f10.1/slc1a8a/igf1/tsga10/arl13a/tulp1a/foxq2/pdzph1/ckmt2a/abca4b/tmem136b/impg1b/nfil3-6/atp1b2b/LOC103909376/kcnv2b/tmem237b/LOC101886519/elovl4b/rp1l1a/si:dkey-72l14.3/ndrg1a/rcvrn2/zgc:109965/tmem244/reep6/rcvrna/six7/kif25/prph2l/zgc:194621/rdh8a/rasgrf2a/wasf3a/glmnb/aanat2/impg2b/slc4a2a/zmp:0000000545/pcdh8/rpgrip1/atp6ap1lb/cnga3a/akt3a/kcnb2/tmem107l/atp2b1b/gal…
14	eye.1	eye.1	310	0.557854462671197	2.45233444944728	1e-10	6.375e-10	3.81578947368421e-10	2325	tags=45%, list=16%, signal=38%	faimb/si:dkey-206f10.1/slc1a8a/tgfa/arl13a/tulp1a/opn1lw2/foxq2/pdzph1/slc25a3a/ckmt2a/abca4b/tmem136b/atp1b2b/LOC103909376/kcnv2b/elovl4b/rp1l1a/si:dkey-72l14.3/ndrg1a/si:dkeyp-72e1.9/rcvrn2/zgc:109965/tmem244/reep6/rcvrna/cplx4a/six7/opn1sw1/kif25/prph2l/zgc:194621/rdh8a/glmnb/hsp70l/zmp:0000000545/rpgrip1/atp6ap1lb/cnga3a/akt3a/kcnb2/atp2b1b/galnt13/arr3a/scamp5b/palmda/si:dkey-94e7.2/faim2b/g…
15	iono.9	iono.9	253	-0.58236140229152	-2.42966855567525	1e-10	6.375e-10	3.81578947368421e-10	1362	tags=40%, list=10%, signal=36%	sox19a/egr3/si:ch211-71m22.1/coro2a/dbpb/eya2/plekhg6/sik1/rel/si:zfos-323e3.4/paqr6/tppp3/elovl6l/frya/gna14/pnp5a/zdhhc21/lmo7a/pfkpb/rhbg/si:dkey-166d12.2/anxa1c/h2afy/hdac11/adora2b/impdh1a/vcla/LOC100537138/barx2/elovl1a/gatm/si:ch211-149a19.3/anxa1b/caspb/lye/si:ch73-52f15.5/prkchb/LOC108180802/mir203a/si:ch73-204p21.2/fam83b/cmbl/zgc:158464/apodb/si:ch73-78o10.1/itpr1b/pacs1a/hsd17b12a/si:…
16	otic.21	otic.21	180	-0.606376531499636	-2.42850362610288	1e-10	6.375e-10	3.81578947368421e-10	1939	tags=49%, list=14%, signal=43%	adgrf6/dkk2/zgc:175088/klf2a/icn/ucp2/krt1-c5/si:ch211-71m22.1/hyou1/tmem54a/sgk2a/phlda2/zfp36l1b/porb/gale/gmppab/si:ch73-347e22.8/sik1/socs3a/tppp3/zgc:101744/itm2bb/jag2a/cav2/lmo7a/cd99/nqo1/foxq1a/si:dkey-87o1.2/alox12/gbgt1l3/cx35.4/plcd1b/si:dkeyp-100a1.6/si:cabz01007794.1/arhgef16/gnpnat1/mfng/svopl/tmem176l.3b/negaly6/cavin2b/apodb/soul2/si:dkeyp-86h10.3/aifm4/mfsd6b/si:ch211-195b11.3/a…
17	hema.35	hema.35	378	0.545877196659508	2.42323450242256	1e-10	6.375e-10	3.81578947368421e-10	3020	tags=45%, list=21%, signal=36%	kcng4b/lactbl1b/si:ch211-196c10.13/slc17a7a/fam166b/LOC108180196/ankrd6a/igf1/LOC110438400/rs1a/tulp1a/cacna1fb/si:ch1073-83n3.2/LOC103909376/LOC101882067/LOC556170/igsf21b/si:dkeyp-72e1.9/si:ch1073-450f2.1/syt5b/cplx4a/kcnv2a/calb2b/cntnap1/rps6ka2/stard13a/rasgrf2a/wasf3a/si:dkey-1d7.3/gnb3a/atp2b1b/nexn/zgc:63972/sybu/cabp2a/trpm1a/si:ch211-121j5.4/fhod3a/si:ch73-217b7.1/nr1d4a/gabra1/samsn1a/…
18	eye.36	eye.36	111	0.615242997017668	2.38550062195843	1e-10	6.375e-10	3.81578947368421e-10	2814	tags=48%, list=20%, signal=39%	lactbl1b/si:ch211-196c10.13/slc17a7a/LOC110438400/rs1a/cacna1fb/LOC101882067/igsf21b/syt5b/cntnap1/si:dkey-1d7.3/gnb3a/st8sia3/si:ch211-121j5.4/gabra1/samsn1a/bhlhe23/efna1b/cacna2d4a/lingo4b/pcdh10a/cntn1b/sv2bb/kbtbd11/gng13b/zgc:77784/gem/slitrk6/fam20ca/cdh6/grik1b/si:dkeyp-41f9.4/slc3a2b/cspg5b/COX3/daam1a/ppp1r1b/anos1a/LOC101884666/scg3/ccdc88aa/pcbp3/ndrg4/tspan9a/mpp6b/sema4c/vsx1/isl1/j…
19	glia.25	glia.25	155	-0.598930901331186	-2.36558157583862	1e-10	6.375e-10	3.81578947368421e-10	1200	tags=39%, list=8%, signal=36%	si:ch73-347e22.8/tes/pkp1b/col28a2a/e2f7/anxa1c/si:dkey-87o1.2/grp/s100a10b/anxa1b/si:cabz01007794.1/lye/cldnb/tmsb1/si:dkey-102c8.3/capn9/icn2/si:ch73-204p21.2/cfl1l/cyt1l/ecrg4b/sh3d19/apodb/spaca4l/zgc:154054/cyt1/si:ch211-217k17.9/zgc:174938/mid1ip1a/si:ch211-125o16.4/cldne/si:ch211-195b11.3/aqp3a/evplb/aep1/exo1/evpla/ppl/zgc:158263/lipia/si:ch1073-340i21.3/myh9a/gsnb/gbgt1l4/agr1/atp1a1a.4/…
20	neur.17	neur.17	181	-0.584594999305077	-2.3436462689669	1e-10	6.375e-10	3.81578947368421e-10	1371	tags=46%, list=10%, signal=42%	si:ch73-347e22.8/cst14b.1/padi2/pycard/fut9d/ptgs2a/col28a2a/pnp5a/cav2/anxa1c/foxq1a/si:dkey-87o1.2/alox12/cldn1/s100a10b/si:ch211-105c13.3/elovl1a/rnf183/anxa1b/si:cabz01007794.1/lye/si:dkey-102c8.3/capn9/icn2/anxa2a/mir203a/si:ch73-204p21.2/wu:fi04e12/si:dkey-126g1.9/si:dkey-248g15.3/cfl1l/cyt1l/ecrg4b/spaca4l/sh3bgr/cyt1/si:ch211-217k17.9/zgc:174938/si:ch211-125o16.4/cldne/elovl7a/si:ch211-19…
21	neur.31	neur.31	335	-0.53304915557857	-2.29287411865533	1e-10	6.375e-10	3.81578947368421e-10	1811	tags=43%, list=13%, signal=39%	icn/krt15/sult6b1/wu:fb18f06/s100u/rmdn1/cyp2y3/asah1b/bpnt1/phlda2/slc27a2a/col1a2/zfp36l1b/mylz3/hbegfa/cebpa/gstt1a/glod5/lgals3b/rnf128a/tpma/dpydb/agr2/sik1/si:ch211-166a6.5/ca2/socs3a/pycard/si:dkey-33c14.3/mvp/bhlhe40/zgc:101744/si:dkey-16p21.8/ezra/lsr/abcg2a/itm2bb/capns1a/pnp5a/col1a1a/rhbg/chia.2/dhrs13l1/klhl24b/tagln2/anxa1c/apoa2/gamt/nqo1/foxq1a/si:dkey-87o1.2/apoa1a/flna/ahnak/mat…
22	iono.18	iono.18	356	-0.526919923448671	-2.28716740302772	1e-10	6.375e-10	3.81578947368421e-10	2150	tags=37%, list=15%, signal=33%	actn1/wnt7aa/iffo1b/capn2a/tgm2b/itgb6/aplnra/tln1/kera/rapgef5a/col24a1/pcsk6/tpst1/scn4ba/rab11fip1b/gdpd2/zyx/ampd3b/itgb3a/cyp2y3/arhgdig/fblim1/ccnd2a/col1a2/hbegfa/zgc:55461/itgav/ntn4/thy1/si:dkey-85n7.6/exosc1/st5/socs3a/myo5ab/igf2a/entpd3/si:ch211-241e1.3/zgc:113162/qpct/si:dkey-33c14.3/apoeb/si:dkey-16p21.8/fat2/ptgs2a/itgb1b.1/col28a2a/mapk12a/ca6/cpamd8/itgb4/pak2a/col1a1a/dapk2b/cav…
23	eye.28	eye.28	302	0.520063481022446	2.27937849832382	1e-10	6.375e-10	3.81578947368421e-10	1642	tags=34%, list=11%, signal=31%	faimb/si:dkey-206f10.1/slc1a8a/LOC108180196/rho/tsga10/arl13a/aadac/pdzph1/slc25a3a/ckmt2a/abca4b/tmem136b/atp1b2b/LOC103909376/si:ch211-113d22.2/elovl4b/rp1l1a/ndrg1a/zgc:109965/tmem244/reep6/rcvrna/kcnv2a/kif25/prph2l/comtb/zgc:194621/rdh8a/glmnb/aanat2/impg2b/zmp:0000000545/grk1a/rpgrip1/kcnb2/palmda/si:dkey-94e7.2/faim2b/gramd2aa/tdh2/opn6a/gnat1/slc43a3a/pde6a/ppdpfa/prom1a/zgc:109949/guk1b/…
24	hema.13	hema.13	400	0.496089039878757	2.2147046478987	1e-10	6.375e-10	3.81578947368421e-10	2303	tags=34%, list=16%, signal=30%	angptl7/bicc1a/vwde/sema3e/col11a2/col2a1a/pigr/fn1b/thbs4b/angptl5/fbln5/ntd5/sfrp2/fgfbp2b/syt5b/pdgfrl/efemp2a/col9a3/ptx3a/enpp2/fstl3/myoc/col9a2/itgbl1/col9a1a/cthrc1a/gdf5/crispld1b/jam2b/aspn/cyp1c1/olfml3b/cldn11a/slc43a3b/sypl1/ms4a17a.7/foxc1b/matn4/si:dkeyp-66d1.7/crx/emilin1b/zgc:113531/fap/ccdc80l1/cspg4/col6a1/zgc:162612/tril/fibina/si:ch211-106h4.12/calhm2/tgfb3/six1a/pdgfra/cldn1…
25	tast.2	tast.2	306	-0.513790130242296	-2.18624670120601	1e-10	6.375e-10	3.81578947368421e-10	1811	tags=36%, list=13%, signal=32%	icn/s100u/calb2a/ucp2/pax9/coro2a/hopx/dbpb/ostf1/slc37a1/phlda2/ntn4/il17ra1a/klf5l/slco2a1/btr12/si:ch73-347e22.8/foxa3/iqgap1/myo18aa/si:ch211-207d6.2/entpd3/mvp/bhlhe40/zgc:101744/itm2bb/kcnh4a/mbnl1/cav2/lmo7a/atp2a3/itpr3/scxa/tagln2/tmprss4a/h2afy/foxq1a/si:dkey-87o1.2/gbgt1l3/wnt9b/ahnak/si:dkeyp-100a1.6/rnf183/cd9b/si:cabz01007794.1/rassf6/cxcl14/si:ch211-202h22.8/itga3a/zgc:92380/LOC799…
26	tast.13	tast.13	282	-0.514658166875817	-2.17632164893438	1e-10	6.375e-10	3.81578947368421e-10	2215	tags=41%, list=15%, signal=35%	si:ch211-243g18.2/efhd2/krt8/ackr3b/slc9a2/dvl2/slc4a10a/klf15/lgals9l3/dlx6a/gna15.1/adgrf6/dkk2/plekhh1/piezo1/krt1-c5/pawr/tgm2l/acsl1b/eya2/dlx5a/zfp36l1b/naalad2/porb/lgals3b/homeza/muc5e/agr2/sik1/abcg1/pycard/sgk1/pkp1b/gna14/ugt1b1/grhl1/itgb4/gk5/crb3b/lrrfip1a/crhr1/tmprss4a/anxa1c/alox12/cx35.4/srgap2/nek6/zgc:55262/s100a10b/elovl1a/anxa1b/arhgef16/b3gnt7/lye/prkchb/LOC108180802/rhbdl2…
27	eye.8	eye.8	247	0.498592898460592	2.12786569595665	1e-10	6.375e-10	3.81578947368421e-10	3077	tags=40%, list=22%, signal=32%	kcng4b/si:ch211-196c10.13/fam166b/ankrd6a/igf1/LOC110438400/rs1a/nfil3-6/LOC101882067/LOC556170/igsf21b/calb2b/cntnap1/stard13a/gnb3a/fgd4a/si:ch211-121j5.4/fhod3a/si:ch73-217b7.1/samsn1a/zdhhc8a/crx/sema6d/bhlhe23/cacna2d4a/prom1b/lingo4b/pcdh10a/asmt2/pcp4l1/bada/sv2bb/kbtbd11/igsf3/gng13b/zgc:77784/si:ch211-56a11.2/gem/pcdh20/stx3a/gfra1a/slitrk6/gadd45ga/gnb5b/si:dkeyp-41f9.4/tnk2b/ampd3a/ror…
28	eye.22	eye.22	416	0.47496451277342	2.12585961975675	1e-10	6.375e-10	3.81578947368421e-10	2671	tags=37%, list=19%, signal=31%	cyp1a/col2a1a/myrf/inpp5kb/birc7/aadac/pmelb/cracr2ab/tmem98/slc38a8a/dct/pi15a/fgfbp1a/tm6sf2/col9a3/slc3a1/oca2/comtb/fabp11b/msnb/hps4/slc7a9/tyrp1b/zgc:195173/stra6/si:dkey-188i13.11/col9a2/proca1/mb/tyrp1a/slc2a15b/rlbp1a/hey2/si:ch73-86n18.1/trpm1a/hps5/sypl1/si:dkey-21a6.5/rgn/dera/rlbp1b/zgc:153039/gpr143/cx43/frrs1b/matn4/tfcp2l1/mitfa/ugt1b5/ttyh2l/thyn1/optc/si:ch211-106h4.12/wnt16/gnm…
29	eye.35	eye.35	410	0.474431045655602	2.11991186179063	1e-10	6.375e-10	3.81578947368421e-10	2310	tags=33%, list=16%, signal=29%	plin1/col2a1a/col8a2/rdh5/myrf/inpp5kb/aadac/stm/c1qtnf6a/pmelb/mertka/rpe65a/cracr2ab/tmem98/cyp24a1/dct/pi15a/fgfbp1a/tm6sf2/oca2/comtb/fabp11b/msnb/tyrp1b/tm4sf18/rdh8a/zgc:195173/gpr176/stra6/si:dkey-188i13.11/col9a2/proca1/mb/oatx/col9a1a/pip4k2cb/slc25a34/tyrp1a/si:ch73-86n18.1/trpm1a/gramd2aa/hps5/sypl1/si:dkey-21a6.5/rgn/shhb/si:ch73-217b7.1/faah2a/rlbp1b/gpr143/cx43/got2a/rgra/mitfa/abca…
30	eye.21	eye.21	243	0.496918261233363	2.11459290881931	1e-10	6.375e-10	3.81578947368421e-10	3077	tags=41%, list=22%, signal=32%	si:ch211-196c10.13/fam166b/rs1a/LOC101882067/igsf21b/calb2b/cntnap1/stard13a/rxfp3.3a1/gnb3a/fgd4a/st8sia3/si:ch73-217b7.1/samsn1a/zdhhc8a/crx/lhx4/sema6d/bhlhe23/cacna2d4a/prom1b/lingo4b/pcdh10a/asmt2/cntn1b/pcp4l1/bada/sv2bb/kbtbd11/igsf3/gng13b/strbp/zgc:77784/prdm8b/si:ch211-56a11.2/gem/pcdh20/gfra1a/slitrk6/cdh6/gadd45ga/si:dkeyp-41f9.4/tnk2b/ampd3a/rorab/auts2a/si:dkey-91m11.5/bicdl1/si:dke…
31	glia.29	glia.29	368	0.448329610283329	1.98709580512291	1e-10	6.375e-10	3.81578947368421e-10	2300	tags=34%, list=16%, signal=29%	lactbl1b/si:ch211-196c10.13/slc17a7a/LOC108180196/ankrd6a/si:dkey-219c10.4/igf1/LOC110438400/rs1a/tulp1a/cacna1fb/si:ch1073-83n3.2/LOC103909376/LOC101882067/LOC556170/igsf21b/si:dkeyp-72e1.9/rcvrn2/syt5b/cplx4a/six7/wu:fc38h03/calb2b/cntnap1/rasgrf2a/wasf3a/zmp:0000000545/kctd4/si:dkey-1d7.3/gnb3a/atp2b1b/nexn/sybu/cabp2a/trpm1a/si:ch211-121j5.4/si:ch73-217b7.1/nr1d4a/gabra1/samsn1a/crx/fbxo25/va…
32	tast.12	tast.12	351	-0.451861130173467	-1.9573620253996	1e-10	6.375e-10	3.81578947368421e-10	2680	tags=41%, list=19%, signal=34%	col11a1a/frem2b/cnn2/vegfaa/f10/lpcat2/tpm4a/btg2/atf3/chchd3b/sema4e/si:dkey-195m11.8/tp63/tmem238a/si:dkey-34d22.1/ahcy/crip3/sept10/si:ch211-243g18.2/lix1/efhd2/actn1/galnt14/rps6ka3a/capn2a/tgm2b/rab13/itgb6/tln1/kera/klf15/xkr8.3/col24a1/pcsk6/csad/shtn1/snai2/zyx/ampd3b/cyp2y3/gli2a/pawr/fblim1/dennd2da/plagl2/eya2/col1a2/hbegfa/itgav/agap3/gstt1a/lgals3b/thy1/socs3a/padi2/si:ch211-241e1.3/…
33	eye.7	eye.7	352	0.426488951429256	1.88344055264955	2.73838807705758e-10	1.65443277351559e-09	9.90269358760623e-10	2692	tags=34%, list=19%, signal=28%	kcng4b/lactbl1b/slc17a7a/LOC108180196/ankrd6a/igf1/rs1a/cacna1fb/si:ch1073-83n3.2/LOC103909376/LOC101882067/igsf21b/si:ch1073-450f2.1/syt5b/cplx4a/kcnv2a/LOC101884287/calb2b/cntnap1/rps6ka2/stard13a/wasf3a/zgc:112332/si:dkey-1d7.3/fgd4a/nexn/zgc:63972/sybu/cabp2a/si:ch211-121j5.4/nr1d4a/histh1l/mylpfa/gabra1/samsn1a/lhx4/fbxo25/cdh5/igfbp5a/bhlhe23/efna1b/cacna2d4a/LOC110439787/fam78ab/grik1a/cnt…
34	eye.14	eye.14	383	0.416649548532537	1.85081613782458	2.75738795585932e-10	1.65443277351559e-09	9.90269358760623e-10	3866	tags=44%, list=27%, signal=33%	slc1a8a/foxq2/zgc:110425/impg1b/kcnv2b/tmem237b/LOC101886519/zgc:109965/six7/kif25/rasgrf2a/aanat2/pcdh8/rpgrip1/palmda/zgc:110216/opn6a/diras1b/slc43a3a/zgc:112294/tctn1/poc1b/nr2e3/radil/sall1a/ulk4/samd7/aplnrb/zgc:163061/odf2b/prdm1a/si:ch211-226m16.2/si:ch211-105f12.2/zgc:77158/rabl2/si:ch211-274p24.2/si:dkey-92f12.2/nsl1/hsp90aa1.2/rxrgb/rgcc/swap70a/znf541/ssx2ipa/si:dkey-42p14.3/haus7/sko…
35	neur.27	neur.27	380	0.415346252960281	1.84328450197502	1.00501960432498e-09	5.85782855092272e-09	3.50623380756984e-09	2101	tags=33%, list=15%, signal=29%	angptl7/vwde/myrf/c1qtnf6a/thbs4b/angptl5/tbx18/hapln1b/tmem98/fbln5/sfrp2/gdf6a/pdgfrl/efemp2a/plod2/angpt2b/enpp2/junba/myoc/cthrc1a/adam8a/loxl2a/agtr2/crispld1b/jam2b/cyp1c1/olfml3b/si:ch73-86n18.1/adamts5/ccbe1/sypl1/ism2a/ms4a17a.7/cybrd1/foxc1b/ppdpfa/edn1/matn4/tspan4b/si:dkeyp-66d1.7/emilin1b/fap/cspg4/col6a1/zgc:162612/optc/adamts10/tmem100a/tril/fibina/bag2/ctsk/tgfb3/foxf2a/six1a/pdgf…
36	iono.14	iono.14	386	-0.421692281250834	-1.84007115855838	3.85255016823971e-09	2.1831117620025e-08	1.30671292256084e-08	2680	tags=33%, list=19%, signal=27%	col11a1a/frem2b/tpm4a/atf3/chchd3b/rps6ka1/cotl1/prkcda/tp63/si:dkey-117n7.5/tns1b/nrg2a/bmp4/p4ha2/rrbp1b/si:ch211-212k18.9/emd/efhd2/ackr3b/lin28a/actn1/capn2a/tgm2b/rab13/aplnra/tln1/kera/plscr3b/dlx6a/col24a1/csad/rab11fip1b/gdpd2/shtn1/snai2/fndc3bb/zyx/itgb3a/bcar1/frmd6/fblim1/zgc:154093/dlx5a/col1a2/itgav/thy1/padi2/igf2a/si:ch211-241e1.3/ptgs1/tes/rras/ptgs2a/itgb1b.1/col28a2a/si:dkey-28…
37	eye.19	eye.19	390	0.401023769725045	1.78123713798034	5.41452065887646e-09	2.98530328219134e-08	1.78686883763775e-08	1905	tags=29%, list=13%, signal=26%	angptl7/vwde/col11a2/col8a2/fn1b/opn1lw2/slc25a3a/c1qtnf6a/thbs4b/angptl5/fbln5/ntd5/sfrp2/fgfbp2b/pdgfrl/hoxc3a/opn1sw1/efemp2a/col9a3/ptx3a/junba/fstl3/col9a2/col9a1a/cthrc1a/agtr2/aspn/cyp1c1/olfml3b/cldn11a/ms4a17a.7/cybrd1/foxc1b/matn4/tspan4b/si:dkeyp-66d1.7/emilin1b/zgc:113531/zgc:66433/si:dkey-264d12.4/fap/ponzr1/cspg4/col6a1/zgc:162612/tril/fibina/tmem176l.1/ctsk/marveld1/foxf2a/six1a/gn…
38	eye.12	eye.12	212	0.468273054539464	1.95799927148123	1.072127883389e-08	5.75563390029885e-08	3.44506466684555e-08	3612	tags=45%, list=25%, signal=34%	kcng4b/si:ch211-196c10.13/fam166b/igf1/LOC101882067/si:ch1073-450f2.1/LOC101884287/cntnap1/stard13a/zgc:112332/slc16a13/si:ch73-217b7.1/samsn1a/zdhhc8a/crx/lhx4/sema6d/bhlhe23/lingo4b/grik1a/cntn1b/pcp4l1/bada/fezf2/pcdh20/pag1/rx3/slitrk6/grik1b/gadd45ga/si:dkeyp-41f9.4/tnk2b/lnx1/rorab/si:dkey-91m11.5/bicdl1/cspg5b/si:ch73-233f7.1/esama/ppip5k2/daam1a/otx5/arhgef1a/gpm6ba/anos1a/ndrg1b/zgc:1534…
39	neur.26	neur.26	358	-0.415604308538957	-1.80448929878832	2.50547251503476e-08	1.31055485401818e-07	7.8443943790562e-08	2563	tags=28%, list=18%, signal=24%	cebpz/asph/tp63/ctnnd1/LOC100537265/klf3/chaf1a/tmem238a/arpc5a/bmp4/hdlbpa/trim35-28/hirip3/krt8/sh3glb1a/galnt7/tpm3/aplnra/si:dkey-66i24.9/rad51/grhl2b/rrp8/rab11fip1b/klf2a/znfl2a/mus81/pls3/cyp2y3/trmt6/slc35d1b/coro2a/arfip1/myh9b/si:ch73-37h15.2/pfkfb1/exosc1/cdh1/si:ch211-166a6.5/cd3eap/zgc:92242/igf2a/ptgs1/rras/apoeb/lsr/fat2/ptgs2a/mapk12a/gusb/smtnl/dnmt3bb.2/pak2a/ddx43/fermt1/itgb1b…
40	tast.1	tast.1	348	-0.402062536259267	-1.73843692644652	2.26960163865348e-07	1.15749683571327e-06	6.92825763378429e-07	2552	tags=30%, list=18%, signal=25%	si:zfos-1056e6.1/scai/flrt1b/drd2b/gnal/dnaaf4/tspan2a/cyth4a/si:dkeyp-115e12.6/uncx/rasal2/cabp1a/aff3/si:dkey-19b23.7/flrt1a/eno2/dcdc2b/si:dkey-73n10.1/si:ch211-153b23.5/syt6a/rab36/c2cd2l/brinp2/kcnh5b/si:dkey-75b17.1/slc6a6a/trim66/zgc:153675/lrriq1/rims1a/maats1/capslb/spata18/pip4k2ab/serp2/sult4a1/ift27/slc31a2/gramd1c/spa17/zgc:55461/phc3/nrsn1/traf3ip1/tekt4/si:dkey-85n7.6/tmem163b/scn1…
41	otic.9	otic.9	154	0.474271395091938	1.92277785982193	1.35856940954301e-06	6.75971120845792e-06	4.0460603724516e-06	1674	tags=32%, list=12%, signal=28%	si:dkey-6n6.1/sema3e/prkcq/tmem44/otomp/stm/ndrg1a/slc3a1/comtb/slc7a9/tm4sf18/rdh8a/si:ch211-80h18.1/si:dkey-6b12.5/si:dkey-1d7.3/crispld1b/jam2b/lim2.5/adamts9/adamtsl2/gpx3/sema3ab/si:ch211-214j24.14/serpine2/htr5ab/zdhhc2/fibina/si:ch211-195o20.7/mylk4b/ldlrap1a/zgc:162879/lrata/loxl1/kazald3/LOC100536119/si:ch211-207l14.1/swap70a/cobl/nfatc1/syngr1a/wnt4a/brinp3a.1/ildr2/col27a1b/abi3a/si:ch…
42	glia.26	glia.26	214	-0.449626423974491	-1.84301017308892	1.41282840768522e-06	6.86230940875681e-06	4.10747105993699e-06	1801	tags=32%, list=13%, signal=28%	maats1/capslb/spata18/zgc:172182/ift27/ccnd2a/erich2/dlec1/msx2b/spa17/slc25a24/zgc:55461/mavs/tekt4/nme5/zgc:113162/cfap45/dnah12/tppp3/apoeb/map3k19/daw1/mbnl1/dnah5l/recql/corin/b3gnt2b/ttc6/dnaaf2/tagln2/lmna/ccdc114/ccdc40/zgc:55262/mycbpap/apoc1/si:dkey-70b23.2/capsla/si:ch211-226m7.4/foxj1a/cavin2b/si:ch211-102c2.8/pitpnaa/drc1/cfap58/ak7a/cdkl1/tnfaip8l3/dnah2/anxa1a/erich3/ccdc65/si:ch21…
43	tast.7	tast.7	224	-0.433439751213898	-1.78202302451986	1.91543009118715e-06	9.08715671167858e-06	5.43916500802226e-06	1927	tags=34%, list=13%, signal=30%	s100v2/plk2b/gdpd2/klf2a/krt15/znf750/myb/ccnd2a/rtn4rl1b/hbegfa/cebpa/sostdc1a/cst14b.1/foxa3/entpd3/si:ch211-241e1.3/ptgs1/si:dkey-33c14.3/apoeb/fat2/itgb1b.1/capns1a/ca6/boka/hspa12a/gsc/rhbg/dapk2b/cavin1b/chia.2/lmna/dspa/barx2/si:ch211-105c13.3/anxa1b/caspb/lye/rbp2a/si:dkey-102c8.3/icn2/anxa2a/mir203a/fam83b/zgc:85932/si:dkey-262k9.2/mylipb/spaca4l/col7a1l/trim69/klf17/si:ch73-173h19.3/cyt…
44	otic.12	otic.12	296	0.387709326715542	1.68695733342491	2.75091602256787e-06	1.27542470137238e-05	7.63412101956634e-06	1631	tags=26%, list=11%, signal=24%	sema3e/col11a2/col2a1a/col8a2/csgalnact1a/pi15a/pdgfrl/col9a3/plod2/comtb/ptx3a/col9a2/col9a1a/cthrc1a/loxl2a/aspn/olfml3b/crispld2/ndp/rab20/rgn/ms4a17a.7/timp4.1/cybrd1/cx43/mir135b/pvalb6/matn4/golim4b/timp2b/nkd3/stab2/ugt1b5/serpine2/grik4/enpp6/LOC101885373/wnt16/gpd1a/mylka/pcdh10a/col9a1b/cldn19/penka/ldlrap1a/col15a1a/si:ch211-125m10.6/itga9/loxl3b/megf6a/ecm2/adra1d/fam198b/vwa1/ms4a17a…
45	eye.10	eye.10	353	0.368431174634052	1.62639462958526	3.06771703367518e-06	1.39069838859941e-05	8.32409768201919e-06	2701	tags=31%, list=19%, signal=25%	lactbl1b/slc17a7a/ankrd6a/LOC110438400/rs1a/uts1/cacna1fb/si:ch1073-83n3.2/LOC101882067/LOC556170/igsf21b/prozb/syt5b/cplx4a/calb2b/rps6ka2/stard13a/wasf3a/si:dkey-1d7.3/gnb3a/fgd4a/nexn/zgc:63972/sybu/cabp2a/trpm1a/gramd2aa/si:ch211-121j5.4/fhod3a/si:ch73-217b7.1/nr1d4a/histh1l/mylpfa/gabra1/samsn1a/fbxo25/bhlhe23/efna1b/cacna2d4a/cntn1b/trhra/pcp4l1/myh11b/grm6b/sv2bb/gng13b/mpp4a/strbp/zgc:777…
46	iono.1	iono.1	120	-0.502531548557726	-1.90203766943526	5.80833489212957e-06	2.57587025650964e-05	1.54180056633188e-05	1935	tags=36%, list=14%, signal=31%	uap1l1/mapkapk3/plk2b/gal3st3/ucp2/rrbp1a/pgbd5/npdc1a/anxa5b/mylz3/her6/tspan2b/foxa3/rab3da/zgc:101744/atp2a3/zgc:158403/itpr3/arfgap3/crb3b/LOC103910015/ahnak/pvalb1/muc5.1/b3gnt7/nansb/zgc:92380/gnpnat1/rap1gap/pcdh20/cavin2b/spaca4l/wnk2/pak6b/camk1b/b4galnt3b/aldob/si:dkey-65b12.6/cmah/mctp1b/zgc:112148/tspan13a/nipal4
47	tast.15	tast.15	379	0.35597000796576	1.5813459374857	9.24336659058219e-06	4.0120144350612e-05	2.40141214895304e-05	3254	tags=30%, list=23%, signal=23%	angptl7/sema3e/si:dkey-219c10.4/c1qtnf6a/thbs4b/si:ch1073-83n3.2/fbln5/pdgfrl/cplx4a/si:dkey-30j16.3/ptx3a/pcdh8/kctd4/cthrc1a/loxl2a/agtr2/fstl4/aspn/cyp1c1/cabp2a/gabra1/si:dkeyp-66d1.7/crx/cspg4/col6a1/zgc:162612/fibina/pcdh10a/zgc:153426/twist2/pcolcea/serpinf1/ecm2/twist1b/phldb2a/pcdh18b/s1pr1/ntng1a/col6a2/rx3/chrm4a/ca4a/lama4/aebp1/col6a4a/foxc1a/scube1/si:dkey-56m19.5/cnrip1b/nr2f1b/si:…
48	neur.10	neur.10	332	-0.378604428676291	-1.62735565928994	1.39325972745078e-05	5.92135384166581e-05	3.54425720140988e-05	2878	tags=35%, list=20%, signal=28%	opn8b/nrgna/kcnip1b/znf804a/rab3b/fgf14/ak5l/syngap1b/cxxc4/si:dkey-21e5.1/arrb1/si:ch211-263k4.2/dlx1a/rps6ka1/kif5c/crhbp/si:zfos-1056e6.1/sp9/si:ch73-335m24.5/nkx2.4b/abhd8a/prkcbb/drd4-rs/LOC797711/cyth4a/ppm1nb/spon1a/celf5a/sez6b/grm1a/cacna2d2a/mir7a-1/si:dkey-19b23.7/cnih2/satb2/gdpd1/syt6a/rab36/lhx8a/plcl2/kcnk9/dlx6a/fat1b/si:dkey-261i16.5/trim9/slc6a6a/lrriq1/plk2b/grpr/egr4/shtn1/si:…
49	eye.33	eye.33	248	-0.396991808994582	-1.65518200086288	2.30964761465146e-05	9.61567578344688e-05	5.75551285283714e-05	2525	tags=28%, list=18%, signal=23%	si:dkey-102m7.3/acsl2/haus5/ccne2/pask/crip3/cdca7a/chek1/lin28a/pole/pms1/hells/chaf1b/zswim7/chtf8/wu:fc75a09/znfl2a/gins1/mthfd1l/abhd6a/her4.4/dhrs11b/myb/tgm2l/cdc6/lrwd1/slc16a6a/ptgr1/epha7/cdc45/slc43a1a/myo5ab/si:ch211-66k16.27/col28a2a/cav2/e2f7/anxa1c/prim2/elovl1a/si:cabz01007794.1/lye/zwilch/capn9/icn2/mir203a/cyt1l/ildr1a/zgc:154054/zgc:174938/si:ch211-125o16.4/tjp3/evplb/aep1/exo1/…
50	glia.24	glia.24	361	0.343574134980928	1.52206056981805	2.62008036484894e-05	0.000106899278885837	6.39851204889425e-05	3121	tags=35%, list=22%, signal=28%	lactbl1b/si:ch211-248l17.3/LOC108180196/rs1a/inpp5kb/rrh/impg1b/nfil3-6/xirp1/zgc:165604/cacna1fb/si:ch1073-83n3.2/LOC556170/syt5b/cplx4a/calb2b/zgc:112332/zgc:195173/hsp70l/fgf8b/gipr/LOC101885950/gnb3a/slc25a34/rlbp1a/cabp2a/trpm1a/adamts5/bmp1b/cx43/prom1a/zgc:109949/rgra/tbx4/serinc4/ugt1b5/vax2/si:dkey-197i20.6/bhlhe23/enpp6/aqp1a.1/myo15aa/rx2/tgfb3/hsp70.1/tkta/myh11b/hsd11b2/ush1ga/efnb1/…
51	iono.11	iono.11	310	-0.375159251595144	-1.60295089096862	2.74099866187429e-05	0.000109639946474972	6.56255613575681e-05	2468	tags=28%, list=17%, signal=23%	myo7aa/tram1/p4hb/cpda/cyth4a/tph1b/sec61a1l/rrbp1b/arf4a/abhd17c/fev/galnt7/gmds/hspa13/creb3l1/mctp2b/tpst1/pi4k2b/zgc:153675/dnajc3b/plk2b/syngr2a/icn/zgc:162698/s100u/fam114a1/glt8d1/rrbp1a/hyou1/uap1/npdc1a/anxa5b/txndc11/gale/sec24d/gmppab/dpm1/qpctla/agr2/foxa3/tmed3/rab3da/dnajc3a/hpcal1/pdxdc1/asmtl/atp2a3/zgc:158403/itpr3/arfgap3/crb3b/LOC103910015/lmna/si:dkey-87o1.2/serp1/nansb/zgc:92…
52	eye.39	eye.39	357	0.347527164232066	1.53220660283436	2.83799508404005e-05	0.000111336730220033	6.6641180111062e-05	2693	tags=29%, list=19%, signal=24%	kcng4b/lactbl1b/slc17a7a/csgalnact1a/clic5b/tulp1a/cacna1fb/si:ch1073-83n3.2/LOC101882067/igsf21b/si:dkeyp-72e1.9/syt5b/cplx4a/calb2b/cntnap1/stard13a/si:dkey-1d7.3/gnb3a/si:dkey-27i16.2/sybu/tdh2/si:ch211-121j5.4/si:ch73-217b7.1/nr1d4a/histh1l/gabra1/samsn1a/slc6a8/serinc4/lhx4/fbxo25/bhlhe23/fam78ab/lingo4b/ubtd1a/cntn1b/pcp4l1/myh11b/sv2bb/kbtbd11/si:dkeyp-72e1.7/strbp/prdm8b/si:ch211-56a11.2/…
53	otic.6	otic.6	296	0.359142516043547	1.56266063114041	5.88987020777031e-05	0.000226704438185876	0.000135695122959554	2303	tags=33%, list=16%, signal=28%	col11a2/col2a1a/lats2/xirp1/si:dkey-72l14.3/hapln1b/gdf6a/vcana/col9a3/plod2/msnb/rdh8a/gpr176/col9a2/fgf8b/col9a1a/cthrc1a/gdf5/olfml3b/crispld2/ndp/rab20/rgn/gnav1/matn4/tspan4b/timp2b/gpx3/nkd3/notum1b/zgc:113531/si:dkey-264d12.4/zdhhc2/LOC101882770/aqp1a.1/slc24a5/col9a1b/vasnb/tnfrsf11a/col15a1a/si:ch211-125m10.6/ctgfa/serpinf1/loxl3b/wnt2/tmem204/p3h3/megf6a/vwa1/ms4a17a.9/vcanb/fkbp9/srpx/…
54	tast.18	tast.18	173	-0.435376239845325	-1.73572207424395	6.21486822190306e-05	0.000233825921741977	0.000139957724056085	2215	tags=38%, list=15%, signal=32%	si:ch211-243g18.2/ttc25/ttll10/dcdc2b/ssna1/rpap3/dync2li1/sox7/si:ch211-203b8.6/maats1/ccdc30/spata18/si:ch211-71m22.1/ift27/erich2/dlec1/spa17/zgc:55461/il20ra/tekt4/nme5/cfap45/dnah12/elovl6l/fut9d/daw1/dnah5l/ttc6/dnaaf2/crhr1/ppp4r4/thegl/ccdc114/ccdc40/pip5kl1/mycbpap/capsla/si:ch211-226m7.4/si:ch73-204p21.2/foxj1a/si:ch211-102c2.8/drc1/cfap58/si:dkeyp-86h10.3/si:dkey-274m17.3/paqr5b/si:dke…
55	neur.22	neur.22	204	-0.406522369553425	-1.65606681658396	6.3041302430435e-05	0.000233825921741977	0.000139957724056085	3261	tags=40%, list=23%, signal=32%	slc17a6a/otpb/has3/ccl44/camk2n1a/znf296/tp73/lhx5/bcl11ba/celf2/r3hdm1/wasf1/camk4/emx1/si:dkey-174m14.3/kcnip1b/bdnf/hivep2a/LOC101885478/rtn4r/cadps2/c1qtnf4/rps6ka1/kif5c/si:zfos-1056e6.1/flrt1b/susd5/mef2ab/drd4-rs/ppm1nb/grm2b/mef2cb/glsb/epha3/mir7a-1/pidd1/brinp2/kcnk9/mctp2a/creb3l1/lrriq1/myt1la/emx3/egr3/si:dkeyp-51f12.2/si:ch211-241b2.4/dmrta2/rtn4rl1b/ahdc1/tmem163b/dok6/uncx4.1/eome…
56	hema.1	hema.1	164	-0.436598347441907	-1.72364590463201	7.2378957055887e-05	0.000263666200703588	0.000157818778542912	2061	tags=30%, list=14%, signal=26%	arv1/bnip3lb/ogdhb/ranbp10/tnni2a.4/slc25a25b/strn/tnk1/sik2b/rc3h1b/si:ch211-250g4.3/LOC108179634/neb/bach1b/mylz3/deptor/tpma/si:dkey-33c14.3/epb41b/myhz1.2/igf2r/apoa2/ckmb/epor/pip5kl1/pvalb1/pim2/ubac1/tfa/ces2/pacs1a/pvalb8/adssl1/stat6/si:ch211-195b11.3/apoba/apoa1b/casp3b/fabp1b.1/zgc:123103/wnk4b/si:dkey-205h13.2/atf5a/fabp2/stx2b/myhz1.1/serpina1/afp4/apoa4b.1
57	hema.10	hema.10	225	-0.397629435155746	-1.63567235737317	0.000121496003833924	0.000434827803195097	0.000260268447732876	3271	tags=40%, list=23%, signal=31%	cnksr1/plcg2/spi1b/gapdh/rac2/hpgd/pkma/abhd2a/sult2st3/abcc13/plpp1a/cbx7a/inhbaa/mmp9/si:ch211-102c2.4/cxcr4b/lpcat2/rps6ka1/cotl1/sema4e/prkcda/ptpn22/gpia/zgc:175264/efhd2/actn1/arhgef3l/elovl1b/zgc:77650/si:ch211-153b23.5/ptpn6/osgn1/mctp2b/tpst1/zyx/sult6b1/itgb3a/capza1b/ipcef1/arhgdig/ostf1/dennd2da/bdh1/cebpa/thy1/selplg/tspan2b/iqgap1/ptgs1/itm2bb/plekho1b/ca6/b3gnt2b/caspa/wu:fb05h10/z…
58	tast.3	tast.3	214	-0.400970915481646	-1.64357216778562	0.000179092100512806	0.00062991014663125	0.000377036001079592	2508	tags=38%, list=18%, signal=32%	aldh2.2/slc38a5a/calcrla/si:dkey-34d22.1/si:ch73-31d8.2/peak1/magixa/ctss2.2/si:ch211-243g18.2/ackr3b/clcn2b/gstm.2/mecom/slc4a10a/lgals9l3/adgrf6/dkk2/pld1b/piezo1/wu:fc75a09/galk2/krt1-c5/pde4ba/acsl1b/zfp36l1b/il20ra/porb/muc5e/agr2/sik1/socs3a/abcg1/sgk1/fam129aa/gna14/crb3b/lrrfip1a/crhr1/cx35.4/elovl1a/anxa1b/b3gnt7/epgn/LOC108180802/mfng/si:ch73-204p21.2/tmem176l.3b/pcdh20/cmbl/apodb/vsig8…
59	hema.18	hema.18	420	0.324803533816569	1.45634721126361	0.000184047796425592	0.00063636865204781	0.000380901773155552	2896	tags=31%, list=20%, signal=26%	clec14a/cyp1a/col8a2/notchl/ptprb/LOC100332187/c1qtnf6a/nrarpa/tek/si:ch211-145b13.6/gdf6a/etv2/zgc:112332/ushbp1/agtr2/hoxc8a/LOC101882826/ecscr/hey2/si:ch73-86n18.1/gpr182/timp4.1/ebf1b/cx43/esm1/edn1/tspan4b/dsg2l/sema3ab/ugt1b5/cdh5/slc18a2/ponzr1/efna1b/LOC101882770/pecam1/il15/aqp1a.1/yrk/tmem176l.1/si:ch211-14k19.8/ghrb/marveld1/aplnrb/lamb1b/si:ch73-61d6.3/ehd1b/ppp1r1c/itga9/si:ch211-156…
60	otic.13	otic.13	337	0.337798999657595	1.49477442128369	0.000224540309538911	0.000763437052432299	0.000456959226430066	2873	tags=33%, list=20%, signal=27%	sema3e/col11a2/col2a1a/tubb6/vcana/col9a3/junba/gpr176/hsp70l/si:dkey-188i13.11/col9a2/itgbl1/col9a1a/galnt13/hsp70.3/lim2.5/hmcn1/olfml3b/hsd17b8/mir135b/matn4/slc6a8/diaph2/timp2b/gpx3/nkd3/zgc:113531/sema6d/enpp6/antxr2b/slc43a2a/chrnb4/hsp70.1/col9a1b/vasnb/comta/vamp5/eno3/pcolcea/col15a1a/si:ch211-125m10.6/ctgfa/loxl3b/wnt2/loxl1/fam198b/chchd10/si:dkeyp-44a8.4/hibadha/ntng1a/vcanb/ephb6/rn…
61	otic.14	otic.14	257	-0.373974213360937	-1.5679617812903	0.00024287435418829	0.000812235545154282	0.000486167818564998	2053	tags=27%, list=14%, signal=23%	si:ch211-153b23.5/rab36/osgn1/slc6a6a/plekhb2/lrriq1/rab4b/rab11fip1b/maats1/capslb/spata18/ift27/hsd17b7/erich2/mkrn2os.2/spa17/zgc:55461/tekt4/si:ch211-106a19.1/hebp2/nme5/cfap45/dnah12/zgc:101744/si:dkey-16p21.8/daw1/dazap1/meis1a/nqo1/thegl/tmc2b/ccdc114/ccdc40/mycbpap/ldlrb/otofb/si:dkey-70b23.2/capsla/bcl2b/LOC101883751/si:ch211-226m7.4/fam131c/foxj1a/atp1b1b/synrg/tbc1d14/kcng4a/pvalb8/drc…
62	glia.20	glia.20	214	-0.394484504989944	-1.6169844943625	0.000278608654183841	0.000916712346024252	0.000548702952212659	2552	tags=36%, list=18%, signal=30%	si:zfos-1056e6.1/irx1b/ccdc157/dnaaf4/spon1a/stk36/ankrd44/rhbdl3/ttc25/dcdc2b/micall2b/rab36/cep19/pld1b/lrriq1/maats1/capslb/spata18/pax9/zgc:172182/ift27/erich2/zgc:154093/dlec1/spa17/slc25a24/zgc:55461/plekhn1/si:ch73-110p20.1/tekt4/nme5/egfra/sema3ga/zgc:113162/tes/cfap45/dnah12/tppp3/rassf7b/col28a2a/daw1/dnah5l/recql/dnaaf2/meis1a/tagln2/col16a1/lmna/slit1a/ccdc114/ccdc40/mycbpap/si:dkey-7…
63	hema.28	hema.28	389	0.324061178471935	1.43930407359092	0.000348942832512879	0.00112991012432742	0.000676313593508672	2892	tags=32%, list=20%, signal=27%	clec14a/abcc2/notchl/ptprb/LOC100332187/tek/si:ch211-145b13.6/zgc:112332/cthrc1a/ushbp1/slco1d1/agtr2/lrrn1/LOC101882826/ecscr/si:ch73-86n18.1/zgc:158423/bmp1b/bcl6b/timp4.1/ebf1b/edn1/tspan4b/slco4a1/sema3ab/ugt1b5/ttyh2l/cdh5/efna1b/LOC101882770/pecam1/adamts10/il15/yrk/abcb4/bag2/si:ch211-14k19.8/foxf2a/lamb1b/si:ch73-61d6.3/si:ch211-156j16.1/fzd4/tmem204/adra1d/rgcc/cd302/ppfibp1a/ca4a/metrn/…
64	iono.22	iono.22	118	-0.439220967522601	-1.65299379740291	0.000590263667431832	0.00188146543993897	0.00112616094444231	1918	tags=28%, list=13%, signal=24%	mctp2b/zgc:153675/plk2b/icn/gal3st3/rrbp1a/ipcef1/anxa5b/tspan2b/agr2/ndst1a/rab3da/mvp/rnf41l/atp2a3/zgc:158403/itpr3/arfgap3/LOC103910015/ppp3cca/muc5.1/b3gnt7/zgc:92380/galnt6/gnpnat1/rap1gap/pak6b/camk1b/b4galnt3b/slc35a3b/si:dkey-65b12.6/tspan13a/zgc:174935
65	eye.15	eye.15	419	-0.321664484288625	-1.41040589252868	0.000839766707122651	0.00263557551158494	0.00157753745791462	4285	tags=38%, list=30%, signal=27%	ptprna/gria1a/gpsm1a/ank3a/kcnc1b/ece2b/otpa/ppp1r14ba/enox1/LOC100000890/en1b/prrt1/olfm1a/cacng2a/phc2b/apc2/dclk1b/shank1/pcdh7a/chd3/gpr75/hoxb3a/si:ch211-10a23.2/trim46a/slc17a6b/khdrbs2/shank3b/LOC100537342/cacnb4b/ncanb/uchl1/dagla/scg2b/pou3f2a/mpped1/ubn1/ppfia3/sh3bp5b/bcl9/ube2ql1/psd2/elavl3/klc1a/si:ch211-218d20.15/mpp2a/dctn1b/pik3r3b/csrnp2/xpr1a/smarcc2/gata2a/anks1b/tmem74b/zgc:1…
66	iono.2	iono.2	212	-0.372912487082541	-1.52549320411226	0.000972371541933625	0.00300551203870393	0.00179896489416747	2100	tags=27%, list=15%, signal=23%	elovl1b/cbsb/si:ch211-153b23.5/adgrf6/stat1a/rab4b/sult6b1/grb2b/nedd4a/gal3st3/soga1/rapgef5b/tcf7l1b/asah1b/slc37a1/il20ra/ptgr1/rnf128a/si:ch211-39k3.2/myo18aa/rab11fip5a/abcg2a/pdp1/prkcz/nqo1/cish/gbgt1l3/ccdc40/stk10/rnf183/ldlrb/si:dkey-93n13.2/si:cabz01007794.1/tmtc1/gpd1c/atp1b1b/si:dkey-248g15.3/cmbl/acsl3a/vsig8b/soul2/paqr5b/cldne/rnf152/si:ch211-98n17.5/krt91/fa2h/mgst1.2/ms4a17a.11/…
67	hema.38	hema.38	211	-0.371399001649567	-1.51978175982722	0.00245796698210909	0.00748395916940678	0.00447956276393801	2912	tags=36%, list=20%, signal=29%	tnfaip3/st8sia4/ezrb/tspan37/si:ch211-102c2.4/si:ch211-119e14.1/socs7/n4bp1/mbpb/asic1c/si:dkey-21e5.1/cotl1/prkcda/pgm2/atp2a2a/gpia/tram1/p4hb/cyth4a/arpc5a/rrbp1b/si:dkey-206d17.12/pgam1a/efhd2/mboat7/arhgef3l/nfkb2/ptpn6/pi4k2b/dnajc3b/stxbp2/ipcef1/hyou1/arhgdig/bpnt1/dennd2da/lpcat3/stat3/ptgr1/lgals3b/selplg/sik1/ca2/sox13/pycard/dnajc3a/bhlhe40/gk5/atp2a3/arfgap3/arl5c/ccnd2b/fam49ba/serp…
68	hema.2	hema.2	403	0.298983573862421	1.33350583284144	0.00359713351862935	0.010791400555888	0.00645924904274	2896	tags=29%, list=20%, signal=24%	meox2a/clec14a/cyp1a/col8a2/ptprb/cxcl20/c1qtnf6a/stab1/tek/si:ch211-145b13.6/flt4/etv2/bmp16/ushbp1/sele/LOC101882826/ecscr/cldn11a/si:ch73-86n18.1/gpr182/bcl6b/cx43/tspan4b/timp2b/sema3ab/stab2/ugt1b5/cdh5/efna1b/LOC101882770/pecam1/yrk/tmem176l.1/si:ch211-14k19.8/aplnrb/ece1/ehd1b/vamp5/mmp15a/tlr5b/ctgfa/loxl3b/si:ch211-156j16.1/loxl1/adra1d/fam198b/rgcc/s1pr1/ms4a17a.9/tfec/fabp11a/lama4/hex…
69	tast.9	tast.9	304	-0.328388510331364	-1.39549282289546	0.00379764349287232	0.0112278155441442	0.00672046750836292	3347	tags=32%, list=23%, signal=25%	gas7a/slc41a1/ethe1/syt11a/lrrc4bb/apba2b/tshz2/mgat4b/camk2n1a/ndst3/kctd5a/bcl11ba/tmed8/sulf2b/atcaya/lpcat1/rap2ab/kcna3a/si:dkey-280e21.3/pdzd3a/fgf14/si:dkey-234h16.7/ttc9b/cbx4/rtn4r/clstn2/hs3st3b1a/cox6b1/crhbp/flrt1b/eno1a/tspan2a/si:dkeyp-115e12.6/atp2b2/glsa/foxp1a/si:ch73-119p20.1/rasal2/apba1b/aff3/inab/si:dkey-73n10.1/inafm2/si:ch211-153b23.5/c2cd2l/hprt1/zgc:153675/myt1la/si:ch211…
70	tast.20	tast.20	94	-0.418766059095435	-1.53047709177646	0.00440896204995051	0.0128489751169986	0.00769082101946255	2238	tags=35%, list=16%, signal=30%	kcnc1a/eya1/myo1cb/bmp5/grhl2b/s100u/soga1/ucp2/sgk2a/fkbp1ab/dmrta2/anxa5b/rab3da/zgc:101731/map3k19/hpcal1/kcnh4a/stom/stxbp6l/arhgap24/itpr3/foxq1a/nansb/zgc:92380/si:ch1073-443f11.2/pvalb8/si:ch211-217k17.9/fxyd6/plcd1a/b4galnt3b/zgc:193505/dbnla/zgc:163121
71	neur.42	neur.42	144	-0.369285545961312	-1.43763492567169	0.00736544530067576	0.021162687906167	0.0126670371368182	3723	tags=41%, list=26%, signal=31%	si:dkey-208c12.2/nkx2.2a/LOC798783/pou3f2a/atp6v0a2a/sh2d3ca/LOC101885256/mpp2a/myo1ea/dlb/znf281a/clvs2/gata2a/scml2/irs2b/ebf2/her8.2/lhx5/myt1b/dla/insm1b/atcaya/ldlrad4a/pax7a/nav2a/spsb4a/mtcl1/uncx/pmepa1/ephb4b/ephb3/notch1a/tfdp2/rhbdl3/ccny/csrp2/mxi1/si:dkey-264d12.1/gpm6bb/lhx1a/ypel2a/abhd6a/scrt1a/fkbp1ab/nedd9/npdc1a/lzts1/rtca/si:ch211-69b22.5/myo18aa/si:ch211-22d5.2/uncx4.1/zgc:16…
72	otic.2	otic.2	231	0.328304613955838	1.38555578454242	0.00751377850909028	0.0212890391090891	0.0127426653078139	2251	tags=24%, list=16%, signal=21%	col8a2/stm/pmelb/LOC110440170/zwi/myoc/fgf8b/proca1/mb/jam2b/pvalb6/ldb3a/pde9a/si:dkeyp-66d1.7/qkib/sema3ab/ugt1b5/emilin1b/fzd8a/cspg4/adamts10/prom1b/six1a/pcdh10a/hdr/zgc:162879/otog/ppp1r1c/fzd4/s1pr1/slitrk6/ca4a/fabp11a/adgrg6/cntnap3/rab38b/tecta/abi3a/isl2a/auts2a/si:dkey-91m11.5/fxyd1/si:ch211-195b13.1/pxylp1/kitlga/vstm4a/pcdh10b/slc7a5/sorcs2/fgfrl1a/rxrga/acap3a/igfbp3/vwa7/fabp7a/zg…
73	hema.16	hema.16	235	-0.335321331592196	-1.38802836150079	0.00805267901332963	0.0225033769687568	0.0134695135623106	2312	tags=27%, list=16%, signal=23%	lmcd1/ptpn22/gpia/si:ch211-212k18.7/ctss2.2/si:dkey-206d17.12/pgam1a/efhd2/arhgef3l/ctsc/gstm.2/ptpn6/lgals9l3/uap1l1/park7/ets2/galk2/irf5/asah1b/paox1/arhgdig/si:ch73-158p21.2/dnase2/mpp1/cebpa/ptgr1/selplg/si:ch211-106a19.1/cst14b.1/rel/pycard/abcg2a/plekho1b/card9/caspa/plcb3/arl5c/fam49ba/caspb/malt1/mrc1b/tmsb1/pfn1/pitpnaa/slc8a4b/si:ch1073-443f11.2/prkcdb/kctd12.2/cebpb/rhogb/LOC558761/tn…
74	hema.37	hema.37	380	0.290088709075221	1.28739820770077	0.00834658647192048	0.0230095086523213	0.0137724613192429	2808	tags=28%, list=20%, signal=23%	csgalnact1a/cryba1b/stab1/flt4/etv2/tm4sf18/junba/rxfp3.3a1/cyp1c1/ecscr/cldn11a/gramd2aa/gpr182/cyp27a7/hps5/sypl1/si:dkey-21a6.5/rgn/cx43/rnf141/tspan4b/timp2b/sema3ab/nkd3/stab2/tfe3a/efna1b/col6a1/yrk/tmem176l.1/ghrb/agtrap/hexa/ehd1b/vamp5/gba/mmp15a/ppp1r1c/ctgfa/loxl3b/si:ch211-226m16.2/loxl1/fam198b/tfec/rnaseka/cdh6/hexb/tmem91/tspan36/znf326/tfpia/dse/fzd2/rnaset2/si:dkey-91m11.5/lmo4a/…
75	otic.1	otic.1	229	-0.332303804149411	-1.3710866062379	0.00872935941891448	0.0237438576194474	0.0142120097206187	2194	tags=28%, list=15%, signal=24%	krt8/ackr3b/sept9a/capn2a/tgm2b/rbpjb/itgb6/fat1b/pcsk6/snai1b/gdpd2/dlx4a/shisa3/trmt6/tpbgl/coro2a/fblim1/lzts1/col1a2/lrrc4c/plekhg2/myo10l1/sostdc1a/gstt1a/rbfox3b/ndst1a/igf2a/col28a2a/si:dkey-28n18.9/mapk12a/itgb4/arhgap24/dlk2/fermt1/meis1a/scxa/tagln2/lmna/flna/ptk2bb/barx2/znf703/si:ch211-207e14.4/gpd1c/si:ch73-366l1.5/hoxa2b/anxa2a/srgap1a/fam83b/cyt1l/pleca/col7a1/col17a1b/kremen1/lamb…
76	hema.12	hema.12	276	-0.326289144987765	-1.37589690654654	0.00918718465493051	0.0246603377579714	0.0147605736838219	2429	tags=26%, list=17%, signal=22%	rgs19/si:ch211-212k18.7/tpp1/pcyox1/atp2b2/ankrd44/ctss2.2/si:dkey-206d17.12/efhd2/ctsc/elovl1b/fuca2/ptpn6/lgals9l3/uap1l1/ets2/galk2/jund/irf5/egr3/asah1b/paox1/arhgdig/dnase2/mpp1/slc35f6/cebpa/ptgr1/si:ch211-106a19.1/cst14b.1/ccl34b.1/rel/pycard/abcg2a/itm2bb/plekho1b/card9/caspa/arl5c/si:ch211-39i2.2/fam49ba/si:ch211-74m13.3/caspb/plekho2/mrc1b/mfng/tmsb1/pfn1/jdp2b/si:ch1073-443f11.2/gnsb/p…
77	hema.23	hema.23	406	0.289294920682186	1.29332241466486	0.0106203769360754	0.02813710253194	0.0168416093586431	4888	tags=41%, list=34%, signal=28%	fn1b/hapln1b/mcat/ece2a/otc/slc25a34/zgc:110216/mettl1/pabpc4/trim35-7/znhit3/ftsj1/riox2/ptrh2/dnajb6b/rcl1/fam207a/chchd10/mrps10/exosc8/tma16/timm9/prmt3/mrto4/myg1/rassf1/si:dkey-44g23.5/si:ch211-11n16.3/lsm8/bxdc2/wdr4/hgh1/nup43/polr3gla/utp6/magoh/noc4l/naa10/umps/mrps6/mtfr2/snrpf/tbl3/si:dkey-239h2.3/ebna1bp2/imp3/npm3/ddx27/dohh/nip7/rbm8a/mycb/gpd1b/nhp2/polr3d/elp5/ssbp1/krr1/ngdn/ndc…
78	hema.7	hema.7	401	0.281261517545905	1.25561487202277	0.0131193937612215	0.0343122606062716	0.0205377824062307	2598	tags=27%, list=18%, signal=22%	meox2a/clec14a/hoxb6a/notchl/ptprb/LOC100332187/cxcl20/tek/si:ch211-145b13.6/flt4/tm4sf18/zgc:112332/zgc:195173/ushbp1/sele/agtr2/LOC101882826/ecscr/bcl6b/cx43/esm1/tspan4b/diaph2/sema3ab/hoxb5a/ugt1b5/cdh5/ponzr1/efna1b/LOC101882770/pecam1/yrk/bag2/si:ch211-14k19.8/aplnrb/ehd1b/vamp5/itga9/loxl3b/zgc:158463/si:ch211-156j16.1/fzd4/tmem204/fam198b/rgcc/vwa1/ppfibp1a/lama4/eogt/tmem108/flrt2/dhrs3a…
79	hema.26	hema.26	287	-0.31409193149657	-1.33116814507465	0.0135156517029226	0.0349011765493191	0.0208902811131116	2802	tags=28%, list=20%, signal=23%	ptgir/si:ch1073-392o20.2/tspan37/sh3gl3a/si:ch211-102c2.4/vat1/si:dkey-151g10.3/cotl1/ahrra/lmcd1/rgs19/si:ch211-212k18.7/tpp1/si:ch73-31d8.2/ankrd44/ctss2.2/si:dkey-206d17.12/ctsc/elovl1b/rbpjb/ier2a/fuca2/ptpn6/lgals9l3/uap1l1/dok4/irf5/egr3/asah1b/dapk1/tgm2l/paox1/arhgdig/si:ch73-158p21.2/dnase2/mpp1/slc35f6/itgav/cebpa/si:ch211-106a19.1/ccl34b.1/pycard/bhlhe40/apoeb/eepd1/caspa/arl5c/si:ch21…
80	neur.23	neur.23	187	-0.345658096779489	-1.39299911933377	0.0156996273540354	0.0400340497527904	0.0239625891193173	1557	tags=26%, list=11%, signal=24%	neb/prr5a/mylz3/spa17/cebpa/tpma/tfap2d/abcg1/plch2a/si:dkey-33c14.3/spega/myhz1.2/rhbg/apoa2/ckmb/gamt/si:ch211-195b15.8/pvalb1/epgn/rbp2a/tfa/otos/ces2/cebpb/si:dkey-247k7.2/cpne4a/wu:fj16a03/krt91/krt5/apoa1b/col10a1a/pvalb5/anxa1a/zgc:111983/zgc:123103/si:dkey-205h13.2/atf5a/fabp2/apobb.1/fetub/slc24a3/myhz1.1/scel/serpina1/afp4/apoc2/apoa4b.1/wu:fa03e10/myom2a
