## Supplementary Data S1 for "Disrupted development of sensory systems and the cerebellum in a zebrafish *ebf3a* mutant": ebf3a-5dpf-homvswt__singlecellGSEA-danio-byp.csv

	ID	Description	setSize	enrichmentScore	NES	pvalue	p.adjust	qvalue	rank	leading_edge	core_enrichment
1	hema.34	hema.34	411	0.606345385397029	2.12794508079773	1e-10	2.07e-09	1.23157894736842e-09	5196	tags=58%, list=24%, signal=45%	si:ch1073-303d10.1/hmgcra/si:ch211-203k16.3/plcxd2/zgc:112294/ppm1na/trim110/camkk1b/pdha1b/cerkl/impg2b/guca1c/si:ch73-6k14.2/nrl/uckl1a/rs1b/si:dkey-283b15.2/six6b/ubtd1a/tsga10/guca1g/zgc:109982/slc17a7a/si:dkeyp-51b7.3/camk1ga/rpgrip1/kcnb2/zgc:195245/guca1b/opn6a/abca4b/ndrg1b/zgc:158785/usp21/si:ch1073-155h21.2/zgc:193593/grk7a/abca4a/rbp4l/zgc:109965/arl3l2/slc25a3a/si:dkey-23o4.6/vsx1/ush…
2	tast.4	tast.4	438	0.600328151932824	2.1118019921004	1e-10	2.07e-09	1.23157894736842e-09	4934	tags=65%, list=22%, signal=52%	LOC570405/si:ch73-36p18.1/zgc:173585/incenp/zgc:194627/hist1h4l/pif1/zgc:110425/LOC798783/birc5b/si:dkey-57a22.11/poc1a/prr11/fbxo43/zgc:194989/mcph1/hes2.1/ckap2l/sp8b/hes2.2/foxn4/si:ch211-156j22.4/si:dkeyp-26a9.2/gadd45gb.1/cep70/si:ch211-63o20.7/depdc1a/cdca8/cdc20/kif23/si:ch211-69g19.2/gtse1/numa1/si:ch211-266i6.3/plk1/skp2/ebf2/cenpk/parpbp/trip13/g2e3/zgc:85936/si:dkey-23f9.4/bub1/tpx2/oi…
3	neur.27	neur.27	427	-0.630004614236684	-2.07182326872689	1e-10	2.07e-09	1.23157894736842e-09	6023	tags=70%, list=27%, signal=52%	mcamb/stox1/myl9a/sept9a/anxa3b/adamts15a/ms4a17a.11/si:ch1073-291c23.2/col6a3/trim69/nkx3.2/sept10/alx1/nkx2.3/fli1a/slc38a5b/svep1/bag2/snai1a/arpc1b/six2a/serpinh1a/lama5/plxnb2a/anxa4/vwde/rspo3/adgra2/foxc1b/adamts5/tgfb1a/hmcn2/osr1/fgf20b/bmp4/tmem176/tsku/si:dkeyp-44a8.4/jag1b/tmem204/sdc2/six4b/matn4/col4a1/fmoda/si:dkey-9i23.16/six4a/fbn2b/tuba8l3/meis1a/jun/pitx1/fstl1b/itga4/gstt1a/tm…
4	hema.29	hema.29	413	-0.618439085506311	-2.0259652820362	1e-10	2.07e-09	1.23157894736842e-09	5662	tags=67%, list=26%, signal=51%	soul2/krt222/zgc:193711/padi2/tmem176l.3b/si:ch1073-340i21.3/itgb4/si:ch211-98n17.5/mapk12a/lama5/sh3gl1a/ptgdsb.1/zgc:136767/wnt4a/fam83e/cdh27/fgf20b/erbb3a/adamts2/ano9b/mvp/dsg2.1/gna15.1/si:dkey-74k8.3/ripk4/aqp3a/aldob/mst1ra/elovl7a/igfbp2a/ildr1a/spint2/upb1/pak6b/ptpn3/gstt1a/prom2/cxcl18a.1/tmem79b/lipia/col24a1/stx11b.1/caspb/hhla2a.1/cyp2y3/si:ch1073-396h14.1/sema4e/zgc:136930/atp8b1/…
5	otic.18	otic.18	412	-0.595455019179084	-1.95167029999002	1e-10	2.07e-09	1.23157894736842e-09	5662	tags=65%, list=26%, signal=49%	soul2/zgc:77439/padi2/arpc1b/si:ch1073-340i21.3/emx3/sh3gl1a/ptgdsb.1/zgc:136767/foxc1b/rin1a/adamts2/klf15/cotl1/nccrp1/aqp3a/mgst1.2/aldob/klf3/sptlc3/bin2b/plk3/ttc22/cxcl18a.1/pycard/lxn/LOC110438215/itm2bb/sctr/si:ch73-196i15.3/slco2b1/stx11b.1/gpd1c/caspb/hhla2a.1/abi3bpb/cyp2y3/si:ch1073-396h14.1/ahnak/tfpia/sema4e/pxna/zgc:136930/rac2/si:ch211-139n6.3/timp4.1/lgals3b/apbb1ip/slc16a10/zgc:…
6	iono.14	iono.14	427	-0.571352645180092	-1.87894132548061	1e-10	2.07e-09	1.23157894736842e-09	5741	tags=56%, list=26%, signal=42%	rhoub/foxp4/cxcl14/chst14/cers2b/padi2/apbb2b/LOC101884451/arpc1b/nog1/itgb4/hspg2/mapk12a/serpinh1a/lama5/ptgdsb.1/rcn1/tgfb1a/bmp4/tmem176/tsku/tax1bp3/gpx8/tmsb4x/crtap/matn4/cotl1/si:zfos-464b6.2/aqp3a/rpe65b/fndc3ba/efhd2/cd81a/igfbp2a/fbn2b/meis1a/ssuh2rs1/fstl1b/bcar1/rspo2/tln2a/tmem45a/npr2/calua/tmc6b/slit3/pacsin3/zgc:113921/fam49ba/crabp2b/bcam/col24a1/alox5a/abi3bpb/rras/srpx/mmp14a/…
7	hema.35	hema.35	421	0.533739999300171	1.87569346585339	1e-10	2.07e-09	1.23157894736842e-09	7034	tags=59%, list=32%, signal=41%	pcdh1g32/si:ch211-156l18.8/LOC110438334/cabp5b/LOC795897/six6b/ubtd1a/gpr37a/chrna10a/slc1a9/slc17a7a/kcng4b/fezf2/dio3a/cacna1fb/gnb3a/si:dkeyp-41f9.4/si:ch211-232m10.6/ndrg1b/scn12aa/abcc8b/igf1/cabp2a/si:ch211-13f8.1/fsbp/nrn1lb/si:ch211-196c10.13/vsx1/crx/pclob/si:ch1073-450f2.1/LOC101882067/tbx2a/foxg1d/lactbl1b/LOC556170/zgc:153441/opn3/tpi1b/neto1/trpm1a/arhgap20/nyx/zgc:110045/bhlhe23/neu…
8	otic.5	otic.5	423	0.528146338207361	1.86149512728279	1e-10	2.07e-09	1.23157894736842e-09	4175	tags=54%, list=19%, signal=45%	LOC103908680/LOC570405/si:dkey-106c17.2/si:ch1073-153i20.5/si:ch211-113a14.17/si:ch73-36p18.1/zgc:173585/incenp/si:ch1073-159d7.7/zgc:194627/hist1h4l/oc90/pif1/zgc:110425/si:dkey-57a22.11/poc1a/prr11/fbxo43/LOC101886485/zgc:194989/mcph1/ckap2l/si:ch211-113a14.22/zgc:113983/si:ch211-156j22.4/si:dkeyp-26a9.2/hist2h3ca1/si:ch211-63o20.7/depdc1a/cdca8/LOC103908995/cdc20/cep78/kif23/si:ch211-69g19.2/g…
9	tast.12	tast.12	430	-0.565729106169421	-1.85921804855104	1e-10	2.07e-09	1.23157894736842e-09	5601	tags=57%, list=25%, signal=44%	arpc1b/si:ch211-234p6.5/plagl2/amotl2b/itgb4/six2a/serpinh1a/lama5/ptgdsb.1/si:dkey-34d22.1/wnt4a/adamts5/fgf20b/rin1a/tmem176/gnai3/klf15/tmsb4x/crtap/matn4/aqp3a/rpe65b/fndc3ba/wwtr1/efhd2/si:dkey-9i23.16/wfdc2/pak6b/fstl1b/gstt1a/fam102ab/smad6b/fam49ba/bcam/slco2b1/col24a1/hhla2a.1/rras/cyp2y3/srpx/si:ch1073-396h14.1/notch2/tfpia/ehd1b/sema4e/pxna/rac2/lgals3b/apbb1ip/fras1/col4a5/col4a6/slc1…
10	eye.19	eye.19	435	-0.563575813569036	-1.85774958424651	1e-10	2.07e-09	1.23157894736842e-09	6261	tags=68%, list=28%, signal=49%	twist3/s100u/ahr2/ppfibp1a/si:ch211-212k18.8/cd63/gchfr/cygb1/mcl1b/hoxb3a/kctd12.2/c1qtnf6a/rgs5a/stox1/myl9a/sept9a/anxa3b/ndnf/tmem176l.1/adamts15a/ms4a17a.11/si:ch1073-291c23.2/col6a3/plscr3b/fxyd1/hgd/atoh8/sept10/zfp36l1b/capns1a/crip1/foxp4/mgst1.1/pdcd6/snai1a/arpc1b/six2a/anxa4/vwde/adgra2/klf2a/foxc1b/aspn/tgfb1a/osr1/stom/bmp4/tmem176/zgc:66433/tsku/tmem204/sdc2/fzd7b/matn4/aqp3a/col4a…
11	iono.18	iono.18	432	-0.558622121222049	-1.83898377448784	1.66835884191015e-10	3.13954800250365e-09	1.86792329668409e-09	6392	tags=60%, list=29%, signal=44%	si:ch211-183d21.1/cpamd8/mmp30/stx2b/lmx1bb/sorbs3/ghrb/rab11fip1b/tmem154/ppfibp1a/smoc2/sema3b/kctd12.2/arpc5b/arhgdig/cdc42se1/col28a2b/npnt/rps6ka1/tmem176l.1/prkcba/fam69c/trim69/igfbp1a/rhoub/ubxn6/cxcl14/cers2b/zgc:77439/arpc1b/amotl2b/itgb4/six2a/pcolce2b/mapk12a/lama5/ptgdsb.1/si:rp71-1g18.13/wnt4a/tgfb1a/tsku/tax1bp3/adamts2/jag1b/tmsb4x/crtap/cotl1/aqp3a/rpe65b/fndc3ba/efhd2/igfbp2a/cc…
12	eye.1	eye.1	403	0.535869512586568	1.8863678798549	3.4905327492526e-10	6.02116899246074e-09	3.58238887423293e-09	5768	tags=55%, list=26%, signal=41%	si:ch1073-303d10.1/hmgcra/si:ch211-22d5.2/plcxd2/zgc:161973/zgc:112294/trim110/camkk1b/pdha1b/cerkl/guca1c/si:ch73-6k14.2/hmgcs1/uckl1a/rs1b/si:dkey-283b15.2/ubtd1a/samsn1b/guca1g/zgc:109982/si:dkeyp-51b7.3/si:dkey-23f9.4/hsp70l/camk1ga/rpgrip1/kcnb2/zgc:195245/opn6a/abca4b/ndrg1b/zgc:158785/usp21/si:ch1073-155h21.2/zgc:193593/grk7a/abca4a/rbp4l/zgc:109965/arl3l2/slc25a3a/gmip/rp1l1b/bbs1/inaa/rc…
13	iono.15	iono.15	456	0.504976103507639	1.7775058346116	4.49473670096976e-10	7.15700382385185e-09	4.25817161144503e-09	6501	tags=61%, list=30%, signal=44%	hnrnpa0b/hist1h4l/zgc:110425/si:dkey-57a22.11/mcph1/pole4/ppil3/nfil3/si:ch211-63o20.7/slc16a6a/si:ch211-266i6.3/skp2/cenpk/trip13/zgc:85936/LOC100331115/plk4/cdca5/haus1/fbxo5/mibp/rrm2/ankrd10a/ncapg/chek1/si:dkey-6i22.5/traip/nemp1/zgc:110540/tk1/terf1/psmc3ip/zgc:77287/cad/srsf10b/h2afvb/lbr/ncaph/atad5a/ube2t/rcc2/ccne2/cks1b/mus81/rfc4/si:dkey-109l4.3/haus7/smc4/e2f8/ercc6l/insm1b/cdc25b/cc…
14	iono.4	iono.4	438	0.514319788176107	1.80924640923468	1.63288511411338e-09	2.41433727586764e-08	1.43644780715237e-08	5567	tags=62%, list=25%, signal=47%	LOC570405/si:ch1073-153i20.5/hnrnpa0b/incenp/zgc:194627/hist1h4l/pif1/zgc:110425/si:dkey-57a22.11/poc1a/prr11/zgc:194989/si:ch211-113a14.11/ckap2l/si:ch211-113a14.22/zgc:113983/si:ch211-156j22.4/si:dkeyp-26a9.2/cep70/si:ch211-63o20.7/depdc1a/cdca8/cdc20/kif23/si:ch211-69g19.2/gtse1/numa1/si:ch211-266i6.3/plk1/LOC108190747/cenpk/parpbp/trip13/g2e3/zgc:85936/si:dkey-23f9.4/bub1/tpx2/oip5/plk4/ska1/…
15	neur.37	neur.37	417	-0.549973822227628	-1.80372640902847	1.89363181120327e-09	2.61321189946051e-08	1.55477138183005e-08	6211	tags=58%, list=28%, signal=43%	ahr2/ppfibp1a/smoc2/sntb2/mcl1b/prdx6/gadd45bb/LOC110438542/zgc:113184/mcamb/fa2h/anxa3b/ndnf/vamp5/igfbp3/arhgef40/si:ch1073-291c23.2/si:ch211-195o20.7/fxyd1/fam114a1/sept10/stard13b/crip1/slc38a5b/itgb2/pdcd6/si:dkey-204f11.64/wu:fc21g02/stard9/arpc1b/si:ch211-119e14.1/amotl2b/arap3/hspg2/snx9a/serpinh1a/anxa4/adgra2/si:dkey-34d22.1/adamts5/tgfb1a/klf6a/tmem176/erbb3a/tsku/tax1bp3/jag1b/nkd3/sp…
16	eye.23	eye.23	393	0.506551048887596	1.77427871773098	1.2074860232324e-08	1.56218504255691e-07	9.29446478409148e-08	3517	tags=49%, list=16%, signal=42%	LOC103908680/LOC570405/si:dkey-106c17.2/si:ch1073-153i20.5/si:ch211-113a14.17/si:ch73-36p18.1/zgc:173585/incenp/si:ch1073-159d7.7/zgc:194627/hist1h4l/LOC100537297/LOC110439257/pif1/zgc:110425/LOC798783/birc5b/si:dkey-57a22.11/poc1a/prr11/srrm4/zgc:194989/si:dkey-238o13.4/si:ch211-113a14.11/hes2.1/atoh7/ckap2l/si:ch211-113a14.22/hes2.2/foxn4/si:ch211-125e6.8/nrcamb/zgc:113983/hist1h2ba/si:ch211-15…
17	eye.40	eye.40	419	0.5046791731451	1.77591832882056	1.29765022829591e-08	1.5800799838662e-07	9.40093354245334e-08	4965	tags=52%, list=23%, signal=41%	LOC103909475/cpa2/si:dkeyp-34c12.1/zgc:194627/LOC110439257/prr11/si:dkey-30f3.2/mcph1/zgc:153901/si:dkey-246i14.3/ckap2l/hes2.2/elovl2/hist1h2ba/si:ch211-156j22.4/si:dkeyp-26a9.2/cep70/si:ch211-63o20.7/slc16a6a/depdc1a/cdca8/cdc20/kif23/si:ch211-69g19.2/fancc/gtse1/numa1/si:ch211-266i6.3/pot1/si:ch73-215f7.1/plk1/parpbp/trip13/g2e3/zgc:85936/LOC108190785/bub1/tpx2/oip5/plk4/ska1/ccnb2/si:ch73-21g…
18	eye.38	eye.38	393	0.502611010727806	1.76047808328493	2.34099192678572e-08	2.69214071580358e-07	1.60173131832707e-07	3517	tags=50%, list=16%, signal=42%	LOC103908680/LOC570405/si:dkey-106c17.2/si:ch1073-153i20.5/si:ch211-113a14.17/si:ch73-36p18.1/incenp/si:ch1073-159d7.7/hist1h4l/LOC110439257/pif1/zgc:110425/LOC100150038/LOC798783/birc5b/si:dkey-57a22.11/poc1a/prr11/srrm4/LOC101886485/zgc:194989/LOC101882472/si:dkey-238o13.4/si:ch211-113a14.11/hes2.1/si:dkey-246i14.3/ckap2l/si:ch211-113a14.22/hes2.2/foxn4/nrcamb/zgc:113983/hist1h2ba/si:ch211-156j…
19	glia.26	glia.26	417	-0.52882978084955	-1.73438117060829	5.92016636054718e-08	6.44986545596456e-07	3.83744855503612e-07	4912	tags=46%, list=22%, signal=36%	rab36/LOC110438215/dnase1l4.2/ifi30/thbs4b/notum1a/capslb/bcam/rarga/lmna/zgc:55461/erich3/sfrp1a/zgc:158260/krt8/ift22/b3gnt2b/vent/rsph3/si:dkey-197j19.6/lamb1a/lrrc8c/fam129bb/dnase1l4.1/ccdc135/tagln2/capsla/ccdc83/col12a1a/zgc:66426/ccdc78/spata6l/map3k19/dthd1/tuft1a/iqck/afap1l1a/npr3/cavin2b/c18h15orf65/ubxn11/si:dkeyp-110a12.4/si:dkey-98j1.5/sp5l/axdnd1/zgc:55262/ldlrap1a/si:ch73-103b9.2…
20	eye.14	eye.14	426	0.490684539326158	1.72637579810719	6.54220854724891e-08	6.77118584640262e-07	4.02862315804275e-07	4979	tags=50%, list=23%, signal=40%	si:ch211-113a14.17/si:ch73-36p18.1/incenp/hist1h4l/znf541/pif1/zgc:110425/si:dkey-57a22.11/poc1a/zgc:194989/si:ch211-113a14.11/ckap2l/LOC101886519/zgc:112294/si:ch73-267c23.10/zgc:113983/si:dkeyp-26a9.2/cerkl/si:ch211-63o20.7/depdc1a/cdca8/cdc20/si:dkey-283b15.2/kif23/si:ch211-69g19.2/gtse1/numa1/si:ch211-266i6.3/prdm1b/LOC108190747/cenpk/parpbp/trip13/cish/g2e3/bub1/tpx2/plk4/rpgrip1/ska1/ccnb2/…
21	glia.22	glia.22	387	0.487649111052403	1.70079118170913	1.8092669358741e-07	1.78342026536161e-06	1.06107384209158e-06	3521	tags=46%, list=16%, signal=39%	zp2.1/LOC103908680/si:ch211-278p9.3/si:ch1073-153i20.5/si:ch211-113a14.17/LOC100538196/si:ch73-36p18.1/LOC110438076/zgc:173585/wu:fj20b03/LOC108181229/incenp/si:dkey-23a13.8/si:ch1073-159d7.7/si:dkey-74k8.4/her11/zgc:194627/hist1h4l/LOC100537297/LOC110439257/pif1/zgc:110425/birc5b/si:dkey-57a22.11/poc1a/prr11/si:dkey-30f3.2/mcph1/LOC100002923/si:ch211-113a14.11/ckap2l/si:ch211-113a14.22/LOC101886…
22	hema.13	hema.13	439	-0.497195146797429	-1.63808584315146	3.24617026664579e-07	3.05435111452581e-06	1.81723407271559e-06	5545	tags=48%, list=25%, signal=37%	six2a/vwde/rspo3/foxc1b/aspn/osr1/bmp4/tmem176/si:dkeyp-44a8.4/gpx8/sdc2/sema3d/fzd7b/crtap/matn4/smoc1/rpe65b/loxa/fmoda/si:dkey-9i23.16/six4a/wfdc2/fbn2b/meis1a/scara5/fstl1b/rspo2/cldn19/sema3bl/tmem45a/tspan9a/npr2/fbln5/pax9/tbx15/thbs4b/crabp2b/zgc:113531/crispld1b/si:ch211-196i2.1/rarga/abi3bpb/sfrp1a/srpx/quo/mmp14a/twist1b/pcolcea/tfpia/zgc:113307/shisa3/col4a5/col4a6/cthrc1a/ntd5/zmp:00…
23	glia.15	glia.15	429	-0.510961701001323	-1.67781854215432	3.42455202644766e-07	3.08209682380289e-06	1.83374181736556e-06	5527	tags=52%, list=25%, signal=40%	lama5/anxa4/sowahd/rspo3/si:dkey-34d22.1/wnt4a/tgfb1a/bmp4/hdlbpa/crtap/matn4/shhb/fndc3ba/fam3c/igfbp2a/fbn2b/si:ch211-222k6.3/meis1a/scara5/fstl1b/col8a1a/sema3bl/tmem45a/sdc4/calua/adamtsl3/rab36/gapdh/anxa11a/slit3/ifi30/capslb/krt94/foxa3/lmna/sult1st1/zgc:55461/fhl1b/srpx/mmp14a/her9/ahnak/krt8/timp4.1/cdc42ep3/loxl2a/fras1/foxa/ntd5/sema5a/fstl1a/stim1b/lamb1a/fam129bb/tagln2/capsla/pdgfrb…
24	eye.13	eye.13	372	0.486720567243821	1.68190826051574	5.55020914219003e-07	4.7870553851389e-06	2.84813363875541e-06	3521	tags=46%, list=16%, signal=39%	LOC103908680/LOC108180218/si:dkey-106c17.2/si:ch1073-153i20.5/si:ch211-113a14.17/si:ch73-36p18.1/incenp/si:ch1073-159d7.7/si:dkeyp-34c12.1/zgc:194627/hist1h4l/LOC110439257/pif1/zgc:110425/birc5b/si:dkey-57a22.11/poc1a/prr11/hsd3b2/zgc:194989/LOC110437974/LOC100002923/si:ch211-113a14.11/LOC101885586/hes2.1/si:dkey-246i14.3/atoh7/ckap2l/hes2.2/foxn4/si:ch211-125e6.8/hist1h2ba/si:ch211-156j22.4/si:d…
25	tast.8	tast.8	406	-0.512447988103308	-1.67453671331142	6.54220299449792e-07	5.41694407944428e-06	3.22289579097371e-06	6153	tags=54%, list=28%, signal=40%	fgfrl1a/si:dkey-228d14.5/fgfr1a/ftr86/gna15.3/klhl24b/dhrs13l1/myl9a/nfe2l2b/dnajc5gb/si:dkey-87o1.2/rab25a/pfkfb3/capns1a/pon1/nkx2.3/crip1/rhoub/pld2/si:ch211-229n2.7/cxcl14/luzp1/tesca/LOC110439976/pmepa1/sdk1a/sh3gl1a/pik3c2g/tnfb/h2afy/fam83e/erbb3a/mvp/trpm5/gna15.1/si:dkey-74k8.3/mgst1.2/shhb/lmo7a/klf3/bnipl/sptlc3/areg/klf5b/pitx1/mfsd6b/pax9/calhm1/notum1a/foxa3/slco2b1/stx11b.1/lad1/ca…
26	glia.5	glia.5	331	0.487117831935898	1.67680407187853	1.49217364551905e-06	1.18291685972313e-05	7.03794927981723e-06	3333	tags=49%, list=15%, signal=42%	LOC103908680/si:dkey-106c17.2/si:ch1073-153i20.5/si:ch211-113a14.17/si:ch73-36p18.1/zgc:173585/incenp/si:ch1073-159d7.7/cpa2/zgc:194627/hist1h4l/LOC110439827/LOC110439257/pif1/zgc:110425/si:dkey-57a22.11/poc1a/prr11/exd1/zgc:194989/mcph1/si:ch211-113a14.11/LOC101885586/ckap2l/si:ch211-113a14.22/sp8b/si:ch211-125e6.8/zgc:113983/hist1h2ba/si:ch211-156j22.4/si:dkeyp-26a9.2/pdha1b/hist2h3ca1/cep70/mx…
27	glia.29	glia.29	419	0.470012061080514	1.65392803677205	1.54293503442147e-06	1.18291685972313e-05	7.03794927981723e-06	6439	tags=51%, list=29%, signal=37%	si:ch211-156l18.8/LOC110438334/cabp5b/six6b/ubtd1a/samsn1b/chrna10a/slc1a9/slc17a7a/camk1ga/ccka/fezf2/cacna1fb/gnb3a/si:ch211-232m10.6/ndrg1b/scn12aa/abcc8b/igf1/cabp2a/kcnip2/si:ch211-13f8.1/nrn1lb/si:ch211-196c10.13/vsx1/crx/kctd4/pclob/rcvrn2/nkx2.4a/LOC101882067/zmp:0000000545/tbx2a/sept4a/lactbl1b/LOC556170/zgc:153441/opn3/trpm1a/nkx2.4b/arhgap20/nyx/zgc:110045/bhlhe23/ankrd6a/LOC108180196/…
28	otic.4	otic.4	421	-0.494909989300522	-1.62329340306905	1.68666499149064e-06	1.24692733299486e-05	7.41878962422573e-06	6857	tags=59%, list=31%, signal=41%	baxb/gbgt1l3/pdia4/calr3b/phlda2/enosf1/fxyd6l/sptssa/emp2/pabpc1b/grhl2b/LOC108179036/aldh3b1/lnx2b/si:ch211-191a24.4/col17a1b/si:ch211-121a2.4/zgc:174917/ston2/gpc1a/gfpt1/stap2b/manf/eya2/dkk2/txn/kif5ba/dnajc3a/s100u/hopx/pip5k1bb/ap1s3b/fgfr1a/myo1ea/LOC100147871/arhgdig/dnajc3b/fa2h/hspa5/nfe2l2b/si:dkey-87o1.2/crb3b/rab25a/zfp36l1b/stard13b/ywhaz/zgc:171566/mgst1.1/soul2/myo5b/padi2/rgl3a/…
29	neur.11	neur.11	300	0.497550030185143	1.68891605270776	2.57571639908542e-06	1.8385286021058e-05	1.09386141086386e-05	3521	tags=55%, list=16%, signal=47%	LOC103908680/si:dkey-106c17.2/si:ch211-113a14.17/si:ch73-36p18.1/zgc:173585/incenp/si:ch1073-159d7.7/si:dkeyp-34c12.1/hist1h4l/pif1/si:dkey-57a22.11/poc1a/fads2/si:ch211-113a14.11/hes2.1/si:dkey-246i14.3/ckap2l/si:ch211-113a14.22/hes2.2/foxn4/hist1h2ba/si:ch211-156j22.4/si:dkeyp-26a9.2/hist2h3ca1/si:ch211-63o20.7/cdca8/cdc20/kif23/si:ch211-69g19.2/gtse1/helt/numa1/si:ch211-266i6.3/si:ch73-215f7.1…
30	neur.17	neur.17	211	-0.573842278371192	-1.7694795253233	2.88673992289277e-06	1.99185054679601e-05	1.18508270518756e-05	5656	tags=68%, list=26%, signal=51%	unc45b/padi2/si:ch1073-340i21.3/si:ch211-98n17.5/tnfb/duox/dsg2.1/matn4/aqp3a/mgst1.2/elovl7a/nmrk2/col8a1a/pycard/mpz/smtnl1/mybpc2b/alas2/txlnba/stx11b.1/hhla2a.1/cyp2y3/sema4e/fstl1a/ftr83/zmp:0000000760/pkp3a/si:ch211-286o17.1/si:ch73-347e22.8/wnt7aa/anxa2a/si:ch73-204p21.2/sptb/wu:fb18f06/evpla/rnf183/tnni1c/ptch2/hbae1.3/tnni2b.1/myl1/zgc:153665/anxa3a/zgc:174938/evplb/zgc:110333/cldn1/col9…
31	eye.7	eye.7	410	0.450065121787466	1.58017208062023	1.29898157233352e-05	8.67384469267864e-05	5.16063986292093e-05	6600	tags=47%, list=30%, signal=33%	LOC101886318/LOC101884770/prf1.5/sebox/LOC110439393/LOC110438334/neto2b/cabp5b/LOC795897/gsg1l/samsn1b/slc1a9/slc17a7a/kcng4b/fezf2/LOC101884287/cacna1fb/si:ch211-232m10.6/soat2/lrrc75bb/igf1/cabp2a/kcnip2/si:ch211-13f8.1/nrn1lb/vsx1/pclob/si:ch1073-450f2.1/tcf4/LOC101882067/lactbl1b/zgc:153441/tpi1b/neto1/zgc:112332/bhlhe23/si:ch211-149k23.9/neurod4/ankrd6a/LOC100535985/LOC108180196/cplx4a/kcnv2…
32	hema.25	hema.25	446	-0.470233793647057	-1.55089025136718	1.89825456058774e-05	0.000122793341888019	7.3057823548936e-05	5923	tags=43%, list=27%, signal=32%	tmem176l.1/si:ch1073-291c23.2/klhl4/prkcbb/si:ch211-195o20.7/trim69/sgcb/sept10/zfp36l1b/capns1a/yrk/enc1/foxp4/pkp3b/zgc:153916/bag2/hyal2b/adgrl4/si:ch211-119e14.1/caln2/sdk1a/lama5/anxa4/slc6a4a/smad6a/klf2a/si:dkey-34d22.1/si:ch211-57n23.1/foxc1b/hmcn2/tmem176/heg1/tsku/spry4/sdc2/f8/wwtr1/fbn2b/tuba8l3/jun/bmp16/fstl1b/rspo2/mapkapk3/tmem45a/sdc4/calua/smad6b/dap1b/slit3/zcchc24/krt94/synm/i…
33	eye.18	eye.18	283	0.479910748427422	1.60915734040113	2.04244000284536e-05	0.000128116691087573	7.62250335990136e-05	3966	tags=53%, list=18%, signal=44%	LOC103908680/si:dkey-93m18.3/si:dkey-106c17.2/si:ch1073-153i20.5/si:ch73-36p18.1/zgc:173585/si:dkey-23a13.8/si:ch1073-159d7.7/si:dkeyp-34c12.1/hist1h4l/si:dkey-108k21.27/LOC110439257/zgc:110425/LOC798783/birc5b/zgc:194989/si:ch211-113a14.11/LOC101885586/hes2.1/atoh7/LOC108190616/hes2.2/foxn4/hist1h2ba/si:dkeyp-26a9.2/hist2h3ca1/gadd45gb.1/si:ch211-63o20.7/fancc/numa1/ebf2/cenpk/trip13/mybl1/plk4/…
34	glia.27	glia.27	401	0.445719967467226	1.56513507147813	2.41358476611631e-05	0.00014694471958414	8.74270642834699e-05	3333	tags=41%, list=15%, signal=35%	LOC103908680/LOC570405/si:ch1073-153i20.5/si:ch73-36p18.1/zgc:173585/gemin4/incenp/si:dkey-23a13.8/zgc:194627/hist1h4l/LOC110439257/pif1/zgc:110425/si:dkey-57a22.11/prr11/zgc:194989/LOC110437974/hes2.1/ckap2l/si:ch211-113a14.22/hes2.2/foxn4/si:ch211-125e6.8/si:ch211-156j22.4/si:dkeyp-26a9.2/hist2h3ca1/cep70/si:ch211-63o20.7/depdc1a/cdca8/cdc20/cep78/kif23/si:ch211-69g19.2/gtse1/numa1/si:ch211-266…
35	otic.8	otic.8	408	-0.47706322713591	-1.55989015777972	4.06949175803547e-05	0.000240681369689526	0.000143197153591023	6099	tags=48%, list=28%, signal=35%	myo1ea/LOC100147871/dnajc3b/gstp1/osgn1/nqo1/fa2h/si:dkey-87o1.2/rab25a/nkx3.2/zfp36l1b/stard13b/zgc:171566/soul2/rgl3a/tmem176l.3b/si:ch211-98n17.5/osbp2/irf2/klf2a/si:dkeyp-115e12.6/dhrs13a.1/sik1/il15/rhov/aqp3a/mgst1.2/slc9a2/klf3/pex5la/igfbp2a/ildr1a/si:ch211-222k6.3/mfsd6b/zgc:112433/prom2/fuca2/svopl/itm2bb/zgc:153317/pdzd3a/lad1/ehd1a/ugt1a7/hhla2a.1/sqstm1/zgc:110353/quo/zgc:64106/tspan…
36	neur.43	neur.43	420	0.428540907563293	1.50779828049416	5.92800142277429e-05	0.000340860081809522	0.000202800048673857	4159	tags=49%, list=19%, signal=41%	si:dkey-106c17.2/si:ch73-36p18.1/incenp/si:ch1073-159d7.7/si:dkeyp-34c12.1/zgc:194627/hist1h4l/LOC100537297/pif1/birc5b/si:dkey-57a22.11/poc1a/hoxc11b/prr11/fbxo43/si:ch211-22d5.2/hsd3b2/zgc:194989/LOC101882472/hes2.1/ckap2l/hes2.2/gdf11/foxn4/si:ch211-156j22.4/si:dkeyp-26a9.2/cep70/si:ch211-63o20.7/depdc1a/cdca8/cdc20/cep78/kif23/si:ch211-69g19.2/gtse1/numa1/si:ch211-266i6.3/plk1/LOC108190747/eb…
37	eye.28	eye.28	404	0.435254056222887	1.5340375954969	6.6130665128892e-05	0.000369974261667045	0.000220121986346525	5795	tags=49%, list=26%, signal=37%	prcd/si:ch1073-303d10.1/hmgcra/si:ch211-203k16.3/socs2/plcxd2/zgc:112294/ppm1na/si:ch73-267c23.10/pdha1b/cerkl/impg2b/nrl/hmgcs1/uckl1a/si:dkey-283b15.2/ubtd1a/tsga10/gc2/zgc:109982/si:dkey-23f9.4/camk1ga/rpgrip1/kcnb2/pfkpb/guca1b/opn6a/abca4b/zgc:158785/usp21/si:ch1073-155h21.2/abca4a/rbp4l/zgc:109965/arl3l2/slc25a3a/si:dkey-23o4.6/ush2a/rp1l1b/bbs1/si:dkey-222b8.4/inaa/ttll3/bbs9/zmp:000000054…
38	hema.27	hema.27	169	0.532375429476019	1.70426914041221	6.83877082700609e-05	0.00037253304241849	0.000221644373063632	2978	tags=49%, list=14%, signal=42%	si:dkey-6f10.4/LOC100334401/incenp/cyb561d2/zgc:194627/LOC110439257/pif1/zgc:123299/si:dkey-57a22.11/ckap2l/si:ch211-113a14.22/si:ch211-156j22.4/si:dkeyp-26a9.2/cep70/si:ch211-63o20.7/LOC101883034/cdca8/cdc20/kif23/si:ch211-69g19.2/ptger4a/gtse1/numa1/si:ch211-266i6.3/plk1/LOC108190747/parpbp/g2e3/tpx2/oip5/ska1/ccnf/cenpf/mad2l1bp/cenpe/cenpi/hmmr/ttk/aspm/zgc:86764/kif18a/bub1bb/ccnb1/kpna2/si:…
39	otic.6	otic.6	376	-0.474710907207461	-1.55166563883008	7.57202356459792e-05	0.000401899712274813	0.000239116533618882	5917	tags=49%, list=27%, signal=36%	fbln7/glt8d1/si:ch1073-291c23.2/xirp1/adamts8a/vcanb/atoh8/phactr4b/si:dkey-11k2.7/rgn/aff3/tnfrsf19/slc25a48/pxdc1b/amotl2b/hspg2/pcolce2b/lama5/rcn1/rspo3/nphs1/si:dkey-34d22.1/si:ch211-286b5.2/hmcn2/fgf20b/bmp4/tmem176/rasl12/tmem204/nkd3/crtap/matn4/LOC103909969/fndc3ba/wfdc2/slc31a2/qsox1/sema3bl/calua/adamtsl3/rab20/crabp1b/si:ch211-267e7.3/smad6b/lipia/notum1a/bnc2/zgc:113531/synm/bcam/col…
40	neur.38	neur.38	439	-0.445799540545391	-1.46875511749184	8.17697951574192e-05	0.000423158689939644	0.000251764895616264	6210	tags=48%, list=28%, signal=35%	ppfibp1a/ak7a/smoc2/cdc42ep2/wnt7ba/sema3b/cd63/gstp1/anxa3b/prkab1b/adamts15a/si:ch211-285f17.1/plscr3b/si:dkey-70b23.2/adamts8a/ptprz1b/atoh8/sept10/ccdc191/cxcl14/mgst1.1/zgc:153916/luzp1/tnfrsf19/znrf3/nog1/scospondin/wnt10b/dachc/plagl2/serpinh1a/lama5/spef2/rspo3/smad6a/si:dkey-34d22.1/wnt4a/adamts5/tmem176/wnt3a/si:dkeyp-44a8.4/vat1l/gpx8/ctdsp1/crtap/si:ch211-226m16.2/si:ch211-106h11.1/cf…
41	tast.18	tast.18	394	-0.467614376135042	-1.52704800712257	0.000111966526384378	0.000565294413696738	0.000336330772451148	3305	tags=32%, list=15%, signal=28%	pih1d3/si:dkey-83m22.7/si:ch211-222n4.2/pih1d2/dlec1/dzip1l/lrrc18a/pbld2/erich2/dnajb13/mlf1/ccdc146/LOC108181470/lrrc9/si:ch211-243g18.2/pacrg/slc18b1/peli1a/LOC108190923/ccdc103/efcab1/cfap58/nek11/spa17/drc3/morn3/si:ch211-81a5.5/si:dkeyp-86h10.3/ccdc175/kif6/ttll9/casc1/saxo2/cfap57/daw1/ccdc151/mustn1a/cfap157/foxj1a/adss/si:ch211-102c2.8/ccdc105/rsph4a/cfap52/si:dkey-27p23.3/nanos3/odf3b/c…
42	hema.30	hema.30	439	-0.442041991272731	-1.45637529377848	0.000136281673513868	0.00067167396231835	0.000399622952409087	6253	tags=43%, list=28%, signal=31%	npl/zgc:195001/vwa1/LOC101885341/cd63/si:dkey-28n18.9/c1qtnf6a/cdc42se1/nqo1/lgals9l3/sept9a/s1pr1/reep3a/elk3/tmem176l.1/ms4a17a.11/si:ch1073-291c23.2/vdrb/sept10/zfp36l1b/yrk/rasgef1bb/foxp4/vegfab/pdcd6/ntn1b/mtmr8/hyal2b/si:dkey-203a12.9/sdk1a/arap3/hspg2/six2a/stab2/nr5a2/klf2a/osr1/klf6a/tmem176/sik1/sat1a.1/stab1/wwtr1/pgm5/klf3/myo1cb/cd81a/si:ch211-222k6.3/tuba8l3/dusp6/jun/ssuh2rs1/bmp1…
43	neur.4	neur.4	416	0.41404172068519	1.45452556260165	0.000141431023421287	0.000680842368562941	0.000405077839419599	3333	tags=29%, list=15%, signal=25%	si:dkey-93m18.3/pcdh1g32/LOC570405/si:dkey-106c17.2/si:ch211-113a14.17/si:ch73-36p18.1/LOC110438076/LOC108184061/hist1h4l/pif1/her3/si:dkey-57a22.11/prr11/sox19a/exd1/LOC101882472/LOC100007824/sp8b/si:ch211-156j22.4/lrrn1/pdha1b/gxylt1b/cdc20/kif23/si:ch211-69g19.2/gtse1/numa1/si:ch211-266i6.3/pot1/plk1/LOC108190747/parpbp/trip13/g2e3/zgc:85936/bub1/oip5/plk4/ska1/ccnb2/si:ch73-21g5.7/ccnf/cenpf/…
44	otic.14	otic.14	404	-0.458196207470737	-1.49536322766527	0.000154782424613064	0.000728180952156916	0.00043324267176384	4423	tags=28%, list=20%, signal=23%	atp1b1b/capsla/cx28.8/btc/dazap1/LOC797949/pou4f3/spata6l/bcl2b/si:ch211-147d7.5/iqck/kcng4a/rbm24a/zgc:101744/c18h15orf65/LOC108187164/zgc:153665/LOC100001178/c16h7orf31/si:ch73-103b9.2/si:dkeyp-75h12.2/mkrn2os.2/nfe2l2a/xirp2a/pih1d3/vsig10l2/smpx/aifm4/htatip2/pbld2/erich2/loxhd1b/dnajb13/zgc:171775/pacrg/s100t/ppp1r42/spa17/b3gnt2a/si:dkey-251i10.1/morn3/slc17a8/ttll9/pvalb8/stoml3a/abcb5/daw…
45	eye.5	eye.5	406	0.42033837024681	1.47860401969038	0.000176050039396506	0.000809830181223925	0.000481821160453594	5216	tags=40%, list=24%, signal=31%	pimr128/znf541/plcxd2/LOC101886519/si:dkey-100n19.2/zgc:112294/trim110/si:ch73-267c23.10/lrrn1/cerkl/impg2b/si:dkey-283b15.2/f9b/tsga10/prdm1b/si:dkeyp-51b7.3/si:dkey-23f9.4/rpgrip1/kcnb2/opn6a/abca4b/si:ch1073-155h21.2/zgc:109965/arl3l2/gmip/igf1/irak1bp1/ush2a/crx/bbs1/rcvrn2/kcnv2b/bbs9/zmp:0000000545/ckmt2a/esamb/bbs5/slc1a8a/zgc:153441/plch2b/foxq2/tmem237a/map9/slc4a2a/mcama/arhgap20/zbtb18…
46	tast.7	tast.7	317	-0.478207569585269	-1.53848973999214	0.000185302976406017	0.000833863393827075	0.00049612009701382	4825	tags=46%, list=22%, signal=36%	bnc2/crabp2b/si:dkey-262k9.4/krt94/foxa3/tgm1l4/slco2b1/lmna/ugt1a7/caspb/inhbaa/pcolcea/tfpia/zgc:136930/rac2/gstp2/col4a5/dgat1b/zgc:100997/angptl2b/dsc2l/lpcat2/il11ra/si:ch73-173h19.3/hoxb8a/rtn4rl1b/LOC103909118/rhbg/gadd45aa/anxa2a/afap1l1a/avpr2aa/fam198b/krt17/ptch2/dspa/col7a1l/LOC101886654/cxl34b.11/phlda3/zgc:153665/tbx1/ppfibp2a/anxa3a/slc20a1a/gdpd2/sox8b/igfbp7/zgc:85932/ca6/cst14b.…
47	eye.21	eye.21	268	0.459854029689825	1.53869862676014	0.000348926605031373	0.001536761856202	0.000914320555177393	7194	tags=61%, list=33%, signal=41%	LOC110439864/si:ch211-156l18.8/si:dkeyp-9d4.2/zdhhc8a/chrna10a/sox12/LOC108191536/gnb3a/si:dkeyp-41f9.4/ndrg1b/kcnip2/si:ch211-196c10.13/vsx1/dhx32b/crx/LOC101882067/slc1a7b/asmt2/LOC100537404/zgc:110045/bhlhe23/st8sia3/neurod4/mid1/tmem53/tirap/si:dkey-165a24.9/gnao1b/otx5/si:ch211-56a11.2/dscaml1/golga7ba/adamts18/rs1a/igsf9b/LOC562049/jagn1a/trim3a/chst1/sema6d/hunk/si:ch73-217b7.1/si:ch73-380…
48	eye.8	eye.8	274	0.450779694005456	1.50737957865337	0.000420965007892694	0.00177836238028138	0.00105806457408046	5945	tags=47%, list=27%, signal=35%	LOC110439864/purg/si:ch211-156l18.8/LOC108190098/si:dkeyp-9d4.2/zdhhc8a/chrna10a/kcng4b/sox12/LOC108191536/gnb3a/si:dkeyp-41f9.4/ndrg1b/igf1/zmp:0000000932/kcnip2/nrn1lb/si:ch211-196c10.13/vsx1/crx/LOC101882067/LOC556170/asmt2/LOC100537404/nyx/bhlhe23/prickle3/neurod4/ankrd6a/mid1/pdzd2/tirap/si:dkey-165a24.9/gnao1b/otx5/si:ch211-56a11.2/dscaml1/golga7ba/adamts18/gabrr2a/rs1a/si:ch211-237i5.4/igs…
49	glia.20	glia.20	411	-0.450993368013909	-1.47736063343468	0.000417288286792022	0.00177836238028138	0.00105806457408046	4578	tags=42%, list=21%, signal=34%	loxl2a/foxa/col4a5/col4a6/fzd8a/ift22/LOC103911992/rsph3/tec/angptl2b/ccdc135/tagln2/capsla/dsc2l/ccdc83/col12a1a/zgc:66426/pkd2/sulf1/spata6l/tril/iqck/c18h15orf65/ubxn11/timp2b/si:dkeyp-110a12.4/ptch2/ttc23/pmp22a/si:ch73-103b9.2/stk33/dpcd/zc2hc1c/asb11/has3/si:dkey-71b5.6/micall2b/fn1a/smkr1/cdx4/dnah5/plod2/tppp3/fbln2/cbln4/pleca/pth1a/col7a1/pih1d3/pih1d2/npm2a/dlec1/dzip1l/lrrc18a/erich2/…
50	glia.28	glia.28	447	-0.441735306087071	-1.45851243372571	0.000433093004283185	0.00179300503773238	0.00106677645265542	5968	tags=43%, list=27%, signal=32%	anxa3b/prkab1b/slc20a2/prkcba/cyp27c1/si:dkey-70b23.2/fam69c/fxyd1/atoh8/zfp36l1b/foxp4/cdkl1/vegfab/pkp3b/cbln11/clstn2/fuom/bag2/hnf1ba/hyal2b/wnt10b/gas8/lama5/anxa4/spef2/vwde/rspo3/slc2a11a/si:dkey-34d22.1/wnt4a/kif13a/LOC101886030/bmp4/tmem176/sdc2/sema3d/crtap/grm2a/rbm47/si:dkey-208k22.6/wwtr1/meis1a/ssuh2rs1/scara5/si:ch211-139a5.9/fstl1b/ptpn3/rspo2/tmem30c/cldn19/nrgna/fam102ab/col8a2/…
51	otic.12	otic.12	366	-0.457300244525654	-1.48450182518103	0.000452891541621845	0.00183820684540631	0.00109366997667195	5820	tags=43%, list=26%, signal=32%	nkl.2/phactr4b/rgn/aff3/pdlim5b/LOC108181560/slc25a48/dact1/amotl2b/stab2/si:dkey-34d22.1/si:ch211-157j23.3/aspn/LOC100538333/si:dkey-3d4.3/hs3st2/nkd3/matn4/rpe65b/fmoda/cd81a/pax8/wfdc2/fstl1b/cldn19/col8a2/mafba/rab20/slit3/notum1a/zcchc24/itga9/col24a1/emilin2a/inhbaa/srpx/ryr3/mmp14a/ahnak/itgb1a/limd1a/timp4.1/crtac1b/loxl2a/fras1/cthrc1a/ptger3/gpd1a/tnfsf10/ggt5a/angptl2b/id3/pdgfrb/si:ch…
52	glia.17	glia.17	427	-0.440973525709242	-1.45017860315815	0.00046630008776256	0.00185623304167019	0.0011043949447008	7225	tags=51%, list=33%, signal=35%	wbp2nl/arrb1/efhc2/mertka/palm1a/hvcn1/tmem106bb/gcshb/si:ch211-286b5.5/kif13bb/adra1ab/swap70b/gpsm1a/utrn/ndrg3a/rhbdf1a/gnai2a/agla/fkbp14/sall1a/deptor/fxyd6l/crtac1a/pygb/pabpc1b/si:ch211-191a24.4/ccdc173/ston2/abi3a/ak3/sc:d189/stx2b/sorbs3/ccdc28a/vim/txn/si:ch73-265d7.2/hopx/mcm3l/ak7a/cd63/kcnj13/rgs5a/stox1/reep3a/hey2/anxa3b/slc20a2/glis2b/prkcba/pld1b/si:ch211-195o20.7/fam69c/fam181b/…
53	hema.12	hema.12	433	-0.441691637127699	-1.45453834959206	0.000476338327796512	0.00186041573309204	0.00110688350252615	6571	tags=48%, list=30%, signal=35%	gm2a/sc:d156/nfkbiab/rgs19/slc38a6/abi3a/LOC103909099/adgre5b.3/arl5c/egr3/f13a1b/si:dkey-5n18.1/ugt5b2/gpr84/npl/ctsa/cd63/irf8/rel/uap1l1/kctd12.2/arpc5b/gnsb/arhgdig/gadd45bb/gstp1/lgals9l3/syk/anxa3b/ets2/fxyd1/rgn/si:dkey-206d17.12/itgb2/blnk/arpc1b/anxa4/sowahd/tnfb/slc35f6/scpep1/arhgap22/plxnc1/galk2/cotl1/rbm47/wdfy4/abcg2a/pkn1b/adap2/efhd2/zgc:152863/bin2b/wasb/ctsz/tpp1/bcl10/si:dkey-…
54	eye.36	eye.36	119	0.54612512592341	1.66882140200119	0.000706631660630347	0.002708754699083	0.0016116160681043	4788	tags=49%, list=22%, signal=38%	si:ch211-156l18.8/slc17a7a/cacna1fb/gnb3a/si:dkeyp-41f9.4/si:ch211-13f8.1/nrn1lb/si:ch211-196c10.13/vsx1/LOC101882067/lactbl1b/bhlhe23/st8sia3/si:dkey-165a24.9/gnao1b/dscaml1/golga7ba/lrit1a/gabrb3/gabrr2a/rs1a/jagn1a/fam20ca/chst1/grik1b/si:ch211-276c2.2/si:dkey-1d7.3/hunk/si:ch73-380n15.2/nol4la/syt5b/apof/igsf21b/gabrr3a/gng13b/zgc:153395/mpp6b/pcbp3/samsn1a/dab1b/efna1b/prox1a/ptprdb/pcdh1g9/…
55	hema.2	hema.2	441	-0.428563350337703	-1.41359526424575	0.000913025893253849	0.00343629745279176	0.00204447903369761	7313	tags=50%, list=33%, signal=34%	cnn3a/plpp3/arhgef10/ctsla/arhgef9b/snx1a/palm1a/hvcn1/gcnt4a/ctnnb2/ftr82/gnpda1/ptprb/clic4/lhx6/degs1/swap70b/lama4/loxl3b/rab1ab/fuca1.1/fmnl3/zfyve21/tbc1d4/ginm1/lifrb/si:ch211-248e11.2/fxyd6l/actn4/mef2cb/fermt2/myl6/arhgef12b/gng7/itga1/calcrlb/cyfip1/cttnbp2nlb/ehd4/robo4/arhgap27l/npl/calcrla/rab11fip1b/ap1s3b/amotl2a/cd63/si:dkey-28n18.9/npr1a/c1qtnf6a/mcamb/sept9a/s1pr1/reep3a/vamp5/t…
56	eye.41	eye.41	422	-0.429506066764107	-1.40778791867201	0.000983666818200116	0.0036180931005854	0.00215264120400962	6061	tags=47%, list=28%, signal=35%	gadd45bb/LOC110438542/gstp1/si:dkeyp-80c12.8/slc13a3/anxa3b/vamp5/adamts8a/sesn3/susd5/atoh8/sept10/stard13b/cxcl14/slc38a5b/txnipa/mgst1.1/si:dkey-204f11.64/stard9/nog1/wnt10b/dachc/hspg2/serpinh1a/anxa4/spef2/rspo3/si:dkey-34d22.1/wnt4a/prex2/tmem176/tsku/vat1l/spry4/crtap/si:ch211-106h11.1/zgc:174888/cd81a/wfdc2/ccnd2a/fbn2b/tuba8l3/jun/fstl1b/rspo2/cldn19/snap23.1/sdc4/rab36/cd302/itga9/tpbga…
57	iono.19	iono.19	435	0.390899651118892	1.37236152626289	0.000996286505958297	0.0036180931005854	0.00215264120400962	8115	tags=50%, list=37%, signal=32%	pcdh1g32/srrm4/si:ch73-215f7.1/ebf2/sox12/si:ch73-21g5.7/pax7a/insm1a/ek1/LOC101883326/crx/pclob/tmsb/mpped2/zgc:153441/nhlh2/neurod4/her4.2/gnao1b/neurod1/otx5/si:ch211-153l6.6/zgc:172182/ppp1r14ba/barhl2/zgc:153426/smpd3/si:ch73-290k24.5/myt1a/plppr3a/jagn1a/pax7b/her4.4/en2a/cxxc4/pcloa/msi1/dla/fabp7a/ptbp2b/rorb/akt3b/tuba1a/celf4/tubb5/mir7a-1/si:dkey-81l17.6/prom1b/hmgb1b/si:dkey-56m19.5/s…
58	eye.12	eye.12	232	0.446407681570369	1.48717777669359	0.00133043068752669	0.00474826124686248	0.00282505245808752	5588	tags=42%, list=25%, signal=32%	LOC110438084/LOC110439864/sebox/gdf11/zdhhc8a/six6b/prdm1b/kcng4b/fezf2/sox12/LOC101884287/LOC108191536/si:dkeyp-41f9.4/ndrg1b/igf1/zmp:0000000932/fkbp1ab/si:ch211-196c10.13/vsx1/crx/si:ch1073-450f2.1/LOC101882067/zgc:153441/LOC100537404/zgc:112332/bhlhe23/neurod4/tirap/si:dkey-165a24.9/otx5/cuedc1a/dscaml1/igsf9b/trim3a/chst1/grik1b/sema6d/si:ch211-276c2.2/bhlhe22/hunk/si:ch73-217b7.1/nol4la/sox…
59	neur.16	neur.16	305	0.422109059243285	1.43573183719171	0.00147449006133531	0.00517321089315947	0.00307788291126193	3517	tags=34%, list=16%, signal=29%	LOC103908680/si:dkey-93m18.3/pcdh1g32/si:ch211-113a14.17/si:ch73-36p18.1/LOC108184061/si:ch1073-159d7.7/hist1h4l/pif1/si:dkey-57a22.11/prr11/si:ch211-113a14.11/lmx1a/LOC101882623/si:ch211-113a14.22/si:ch211-156j22.4/lrrn1/pdha1b/cdc20/kif23/si:ch211-69g19.2/fancc/gtse1/numa1/plk1/LOC108190747/parpbp/g2e3/oip5/plk4/ska1/ccnb2/si:dkey-84k17.2/cenpf/cenpe/prtgb/rrm2/hmmr/ttk/LOC101885092/ncapg/aspm/…
60	hema.17	hema.17	439	0.377924142152173	1.32901140957603	0.00165497631659107	0.00570966829223918	0.00339705664984482	6102	tags=42%, list=28%, signal=31%	si:dkeyp-34c12.1/LOC798783/sox19a/srrm4/LOC101882472/si:dkey-238o13.4/hes2.1/atoh7/sp8b/hes2.2/gdf11/foxn4/lrrn1/gadd45gb.1/six6b/helt/gpr37a/si:ch73-215f7.1/ebf2/adgrv1/fezf2/si:ch73-21g5.7/pax7a/her8.2/insm1a/pax6b/ek1/LOC101885256/hes6/si:ch211-193l2.6/vsx1/dhx32b/her12/nkx2.4a/proca1/dlb/tmsb/dbx1b/grm3/crabp1a/nkx2.4b/nr2e1/mcama/vezf1a/zbtb18/dbx1a/nhlh2/katnal1/neurod4/sox11b/her4.2/insm1b…
61	tast.13	tast.13	368	-0.433939798434891	-1.41122953049576	0.00173565492858689	0.00588984541340143	0.00350425585236698	5943	tags=47%, list=27%, signal=35%	igfbp3/crb3b/slc45a4/rab25a/lrrfip1a/zfp36l1b/nipsnap3a/mgst1.1/si:dkey-204f11.64/ntn1b/mtmr8/ppp1r27b/krt222/tmem176l.3b/selenbp1/itgb4/serpinh1a/fgf20b/klf6a/erbb3a/tsku/jag1b/sik1/klf15/gpt2l/gna15.1/fzd7b/six4b/tmsb4x/cotl1/rbm47/aqp3a/mst1ra/slc9a2/efhd2/zgc:113442/ctsz/ssuh2rs1/scara5/def6a/arhgef18a/pycard/dnase1l4.2/lipia/pacsin3/pth2/tgm1l4/sult1st1/alox5a/hhla2a.1/zfp36l1a/her9/krt8/lga…
62	neur.46	neur.46	421	-0.419108946504674	-1.37466772289201	0.00204597027251385	0.0068309007485543	0.0040641514751124	5666	tags=51%, list=26%, signal=39%	mink1/zgc:193711/myo5b/padi2/tesca/rnf128a/tmem176l.3b/zgc:158868/irf2/stom/si:dkey-102c8.2/mvp/dsg2.1/six4b/ripk4/lmo7a/bnipl/myo1cb/rab27a/LOC101883319/fam3c/areg/six4a/ildr1a/rgl2/si:ch211-222k6.3/jun/spint2/zgc:113279/mfsd6b/smc6/tmem163b/ap1m3/mapkapk3/zgc:112433/ms4a17a.3/prom2/fuca2/tmem79b/LOC110438215/stat6/svopl/foxa3/lad1/grtp1b/si:ch211-207e14.4/sqstm1/zgc:110353/pbxip1b/krt8/tspan35/…
63	otic.1	otic.1	280	-0.461621069265213	-1.46778049380486	0.00222988430055029	0.0073267627018081	0.00435917231686523	5093	tags=50%, list=23%, signal=39%	hhip/nab2/crlf1a/met/fam49bb/ackr3b/dhrs3b/slitrk6/msx1b/mybpc1/hoxc5a/znf704/bzw2/col17a1b/dusp27/plpp2b/stap2b/hoxc1a/arid3b/arhgap17b/kremen1/cdc42ep4a/vgll4l/cdc42ep2/hoxb3a/si:dkey-28n18.9/hoxb5a/sept9a/npnt/nfe2l2b/nkx3.2/LOC101884668/nkx2.3/crip1/foxp4/bag2/itgb4/mapk12a/anxa4/wnt4a/kif13a/meis1a/rbfox3b/scara5/pitx1/gstt1a/anxa13l/ano6/gpd1c/tpbgl/lmna/si:dkey-238i5.2/si:ch211-207e14.4/sf…
64	glia.25	glia.25	172	-0.488145015298578	-1.47238867343102	0.00322173528849221	0.0102599877648906	0.00610434054661681	4892	tags=49%, list=22%, signal=39%	mss51/lipia/mybpc2b/alas2/tgm1l4/stx11b.1/fitm1/zmp:0000000760/si:ch73-347e22.8/si:ch73-204p21.2/cd248b/wu:fb18f06/evpla/zgc:174935/hbae1.3/tnni2b.1/myl1/zgc:153665/gbgt1l4/anxa3a/myh9a/sh3d19/zgc:174938/evplb/zgc:110333/capn9/zgc:158296/stard14/cldni/zgc:113232/ppl/tnnt3a/apodb/cldne/grp/si:dkey-16l2.20/krt92/cav3/icn/f11r.1/si:ch211-157c3.4/si:dkey-9l20.3/smyd1b/cfl1l/si:cabz01007794.1/s100a10b…
65	otic.21	otic.21	268	-0.456464443496177	-1.44660709382212	0.00318613311185276	0.0102599877648906	0.00610434054661681	4856	tags=43%, list=22%, signal=34%	tppp2/svopl/itm2bb/pdzd3a/lad1/hhla2a.1/zgc:110353/igfbp5a/si:dkeyp-67a8.4/zgc:64106/rac2/krt8/tspan35/zgc:165423/dnase1l4.1/clic2/znf366/hcst/cldnh/si:ch73-347e22.8/plcd1b/ptgs2b/cx35.4/tuft1a/fap/ttc39a/si:ch211-71m22.1/zgc:101744/cavin2b/si:ch211-266g18.6/fndc7a/b3gnt5a/si:ch211-161h7.5/oclna/zgc:101785/si:ch211-39i22.1/cxcl20/egr2a/zgc:92630/soul5/golph3l/tppp3/zmp:0000001088/apodb/LOC1039101…
66	tast.16	tast.16	229	0.430942288510629	1.42730328633121	0.0032999060273495	0.0103497052675961	0.00615771938117848	4929	tags=52%, list=22%, signal=41%	LOC103910984/LOC101882590/ccdc3a/birc5b/srrm4/si:dkey-85k15.4/LOC108192085/foxn4/gadd45gb.1/si:dkey-90l8.3/zdhhc8a/ebf2/LOC100331115/plk4/zgc:195245/si:dkey-16j16.4/insm1a/hes6/si:ch211-193l2.6/dlb/tfdp2/h2afvb/tmsb/ciz1a/rcc2/dlc/nhlh2/katnal1/neurod4/nek2/sox11b/LOC564307/her4.2/insm1b/LOC108183311/neurod1/rnf165a/scml2/znf1181/ube2c/gmnc/hmgb2b/myt1a/tp53inp2/smarcb1b/chst1/stil/actl6a/her4.4/…
67	eye.10	eye.10	414	0.381433726051208	1.3404641905251	0.00338253411163821	0.0104505158374494	0.00621769820992413	5940	tags=41%, list=27%, signal=31%	si:ch211-156l18.8/LOC108190098/LOC110438334/prozb/cabp5b/LOC795897/gsg1l/chrna10a/slc17a7a/dio3a/cacna1fb/gnb3a/scn12aa/abcc8b/zmp:0000000932/cabp2a/si:ch211-13f8.1/nrn1lb/vsx1/pclob/LOC101882067/tmem173/slc1a7b/opn4a/lactbl1b/LOC556170/opn3/tpi1b/trpm1a/nyx/bhlhe23/prickle3/ankrd6a/cplx4a/gnao1b/si:ch211-56a11.2/gjd2b/dscaml1/gabrr1/golga7ba/mpp4a/lrit1a/gabrb3/gabrr2a/rs1a/prss59.1/si:ch211-237…
68	hema.18	hema.18	456	-0.40636324527401	-1.34496334475844	0.0034877380889038	0.0106170850647513	0.00631680118268954	7313	tags=49%, list=33%, signal=33%	cnn3a/plpp3/cxcr4b/sept7a/myo6b/arhgef9b/si:ch211-191i18.2/palm1a/tmem47/ftr82/id1/nxn/ptprb/wwc3/clic4/lama4/ackr3b/fmnl3/gnai2a/cyth1a/si:ch73-364h19.1/dhrs3b/adgrg6/fkbp14/si:dkey-40c11.2/si:ch211-248e11.2/actn4/gja5b/emp2/rgs3a/si:dkeyp-23e4.3/mef2cb/fermt2/cyp26b1/lnx2b/acvrl1/myl6/arhgef12b/gng7/jag2a/itga1/cttnbp2nlb/f13a1b/cited1/vim/robo4/coro1ca/arhgap27l/ghrb/calcrla/cd81b/hopx/ppfibp1…
69	eye.6	eye.6	104	0.514458417778736	1.55594633732613	0.00515626157917446	0.0154687847375234	0.00920339595367524	5924	tags=46%, list=27%, signal=34%	LOC110438055/LOC101886114/mir181b-1/upk1a/pax10/LOC100331115/si:ch211-248l17.3/sox12/si:dkeyp-41f9.4/pax6b/kctd4/LOC108190446/tfap2b/scml2/barhl2/prdm13/si:ch73-290k24.5/zgc:172323/plppr3a/bhlhe22/sox4a/fabp3/pax6a/si:dkey-264d12.1/tfap2e/ptf1a/nfasca/gbx2/si:dkey-12h9.6/lhx2b/celf5a/kcna4/tfap2a/nr4a2a/pacsin1b/si:dkey-175m17.7/atn1/meis2a/mab21l1/kif21b/lhx9/zgc:165604/si:ch211-168d23.3/rnf220b…
70	tast.2	tast.2	413	-0.420494106387978	-1.37751070527089	0.00546563753527723	0.0161626709971769	0.00961623446056294	6237	tags=46%, list=28%, signal=34%	s100u/kremen1/hopx/vwa1/pip5k1bb/sema3b/fgfrl1a/osgn1/c2cd2/myl9a/nfe2l2b/anxa3b/si:dkey-87o1.2/fam13b/si:ch211-195o20.7/pfkfb3/baiap2l1b/si:dkey-11k2.7/gfral/enc1/crip1/si:dkey-206p8.1/rhoub/pld2/cxcl14/pkp3b/pdcd6/cers2b/LOC110439976/pmepa1/sdk1a/anxa4/sowahd/h2afy/mvp/trpm5/atp11c/lmo7a/klf3/bnipl/myo1cb/areg/six4a/calca/spint2/dlgap1b/mfsd6b/pip4k2cb/prom2/pax9/sntb1/calhm1/anxa11a/itm2bb/not…
71	hema.16	hema.16	414	-0.412813775984997	-1.35289012654548	0.00576988073036894	0.0168220466364277	0.0100085403328861	5749	tags=41%, list=26%, signal=31%	crip1/si:dkey-206d17.12/nipsnap3a/malt1/itgb2/fuom/blnk/arpc1b/anxa4/sowahd/ifi35/tnfb/scpep1/arhgap22/si:ch211-139g16.8/plxnc1/tmsb4x/galk2/cotl1/rbm47/wdfy4/plcb3/abcg2a/pkn1b/adap2/efhd2/bin2b/dub/wasb/bcl10/cbr1l/pycard/mafba/rab20/fam49ba/si:dkey-262k9.4/LOC100150882/serpinb1l1/lcp1/caspb/rgs13/LOC101882264/rac2/cyba/apbb1ip/spi1a/mpeg1.1/ccr12b.2/ltb4r/tec/cap1/gstm.2/si:cabz01101003.1/lpca…
72	hema.10	hema.10	417	-0.411961413767795	-1.35109281838896	0.00647048388541072	0.0186026411705558	0.0110679329618868	5344	tags=43%, list=24%, signal=33%	myh11a/sh3bgrl/plxnc1/apol1/tmsb4x/si:ch211-226m16.2/cotl1/sat1a.1/capzb/nccrp1/aqp3a/pkn1b/efhd2/rab27a/sptlc3/si:dkey-42l23.4/ssuh2.3/dub/wasb/sybl1/c6ast1/chia.6/def6a/lxn/gapdh/itm2bb/fam49ba/il16/si:dkey-262k9.4/si:dkey-192k22.2/gpd1c/lcp1/plekho2/alox5a/rgs13/hhla2a.1/inhbaa/sema4e/pxna/tpst1l/rac2/cyba/fes/apbb1ip/srgn/capza1b/agtrap/b3gnt2b/ltb4r/wipf1a/si:dkey-103e21.5/cap1/id3/tpm1/scin…
73	otic.7	otic.7	413	-0.411849538700697	-1.34919167689269	0.00952572883159144	0.0267424952822923	0.0159108667583433	4387	tags=22%, list=20%, signal=18%	capsla/cx28.8/dazap1/pou4f3/nt5c2l1/si:ch211-147d7.5/barhl1b/pls1/kcng4a/rbm24a/c18h15orf65/LOC108187164/LOC100001178/c16h7orf31/cap2/mkrn2os.2/cdcp2/xirp2a/vsig10l2/smpx/cdc34a/eya4/erich2/ugt8/zgc:171775/espnlb/si:ch211-243g18.2/pacrg/s100t/zgc:158263/s100a1/ppp1r42/plcd4a/spa17/si:ch211-218o21.4/drc3/slc17a8/LOC100004499/myo1hb/kif28/abch1/saxo2/klhl30/daw1/ccdc151/dusp19a/si:dkey-27p23.3/otof…
74	iono.16	iono.16	436	-0.395936209851783	-1.30545852007768	0.00956011908642335	0.0267424952822923	0.0159108667583433	6256	tags=40%, list=28%, signal=29%	cpne2/zgc:195001/smoc2/vgll4l/fhl3a/sema3b/fgfr1a/hoxb5a/ndnf/loxl4/grb2a/tmem176l.1/prmt8b/ptch1/fam69c/trim69/LOC101882153/gli3/tcf7/crip1/rhoub/foxp4/tnfrsf19/blnk/pmepa1/sdk1a/itgb4/pcolce2b/serpinh1a/lama5/ptgdsb.1/smad6a/si:dkey-34d22.1/tgfb1a/flot2a/rin1a/heg1/sdc2/sema3d/bambib/dgkh/rnpep/cd81a/ccnd2a/meis1a/bmp16/pitx1/fstl1b/sema3bl/nrgna/tmem45a/tspan9a/runx2b/tmc6b/smad6b/pacsin3/zgc:…
75	iono.20	iono.20	418	-0.392148261762251	-1.28524765824442	0.00994215007777597	0.0274403342146617	0.0163260569698216	5773	tags=41%, list=26%, signal=31%	nkx2.3/gli3/micu3a/rhoub/tlx2/tnfrsf19/pmepa1/plagl2/hspg2/serpinh1a/lama5/sox7/rspo3/ddr1/fgf20b/si:dkey-3d4.3/bmp4/tmem176/tsku/nkd3/spry4/il17rd/sdc2/smoc1/col4a1/cyldb/sorbs1/fndc3ba/wwtr1/si:dkey-9i23.16/wfdc2/ssuh2rs1/bcar1/tspan9a/fbln5/calhm1/tmc6b/slit3/notum1a/fam49ba/zgc:113531/synm/bcam/ano6/slco2b1/ugt1a7/srpx/adamts1/sema4e/pxna/shisa3/apbb1ip/fras1/col4a5/col4a6/fzd8a/srgn/slc16a10…
76	hema.31	hema.31	435	-0.396912792170568	-1.30836802588703	0.012071840065481	0.0328798801783496	0.0195624001061119	7090	tags=46%, list=32%, signal=32%	ftr82/itm2ba/id1/lpar1/ptprb/wwc3/clic4/loxl3b/fmnl3/gnai2a/cyth1a/rap1b/ginm1/lifrb/si:dkey-40c11.2/si:ch211-248e11.2/fxyd6l/emp2/rbms3/rgs3a/mef2cb/fermt2/lnx2b/acvrl1/myl6/arhgef12b/sc:d189/calcrlb/mmel1/ehd4/robo4/arhgap27l/fkbp1b/twist3/calcrla/cd81b/hopx/ppfibp1a/vwa1/amotl2a/cdc42se1/mcamb/stox1/myl9a/igfbp3/esm1/tmem176l.1/si:ch211-195o20.7/fxyd1/sesn3/trim69/vdrb/igfbp1a/capns1a/yrk/fli1…
77	neur.31	neur.31	456	-0.38661616388591	-1.27960531609361	0.01307549167184	0.0351509970918297	0.0209136367136744	6193	tags=49%, list=28%, signal=36%	zgc:123103/tjp3/ap1s3b/cd63/gchfr/mcl1b/hao1/klhl24b/dhrs13l1/gstp1/nqo1/gstk1/si:dkey-87o1.2/cldn15lb/p4hb/fxyd1/hgd/zfp36l1b/capns1a/rgn/crip1/nipsnap3a/pdcd6/si:dkey-204f11.64/f2/grhprb/rnf128a/anxa4/gda/vwde/tmem176/msrb2/mvp/sik1/klf15/cat/hagh/si:dkey-74k8.3/nccrp1/gc/aqp3a/mgst1.2/abcg2a/aldob/fmoda/klf3/igfbp2a/jun/spint2/ctsz/upb1/si:ch211-139a5.9/epdl2/gstt1a/cfhl4/cbr1l/pycard/zgc:1122…
78	hema.24	hema.24	447	-0.391021740454792	-1.29106743892001	0.0146133177095089	0.0387814969983122	0.0230736595413299	7135	tags=49%, list=32%, signal=34%	tmem47/ctnnb2/LOC100535210/ftr82/id1/adamts10/ptprb/wwc3/clic4/abcc2/lama4/gata3/rhbdf1a/ackr3b/fmnl3/gnai2a/vav2/si:dkey-40c11.2/si:ch211-248e11.2/actn4/gja5b/igflr1/emp2/rbms3/znf704/rgs3a/si:dkeyp-23e4.3/fermt2/acvrl1/myl6/sh3kbp1/arhgef12b/jag2a/itga1/ihha/tmem243a/cttnbp2nlb/cited1/robo4/calcrla/hopx/ahr2/LOC101885341/amotl2a/myo1ea/si:ch211-106h4.9/cdc42se1/mcamb/rgs5a/stox1/myl9a/s1pr1/pxn…
