## Supplementary Data S1 for "Disrupted development of sensory systems and the cerebellum in a zebrafish *ebf3a* mutant": ebf3a_5dpfvs2dpf_allgeneshomvswt2_homvswt5_intersection.csv

Gene	Set
krt4	homvswt2_homvswt5
ebf3a	homvswt2_homvswt5
krt91	homvswt2_homvswt5
cyt1	homvswt2_homvswt5
krt5	homvswt2_homvswt5
cyt1l	homvswt2_homvswt5
pfn1	homvswt2_homvswt5
aep1	homvswt2_homvswt5
pgs1	homvswt2_homvswt5
si:dkey-21o19.2	homvswt2_homvswt5
cyp51	homvswt2_homvswt5
zgc:86896	homvswt2_homvswt5
ponzr3	homvswt2_homvswt5
npffl	homvswt2_homvswt5
si:dkey-202l22.6	homvswt2_homvswt5
hrc	homvswt2_homvswt5
icn2	homvswt2_homvswt5
si:ch211-229d2.5	homvswt2_homvswt5
mid1ip1a	homvswt2_homvswt5
fut9d	homvswt2_homvswt5
gnrh3	homvswt2_homvswt5
pvalb8	homvswt2_homvswt5
si:dkey-33m11.8	homvswt2_homvswt5
sqlea	homvswt2_homvswt5
zgc:175088	homvswt2_homvswt5
fosb	homvswt2_homvswt5
si:dkey-205h13.2	homvswt2_homvswt5
XLOC_005357	homvswt2_homvswt5
hsp90aa1.1	homvswt2_homvswt5
kera	homvswt2_homvswt5
myoc	homvswt2_homvswt5
pif1	homvswt2_homvswt5
hmgcs1	homvswt2_homvswt5
si:ch211-22d5.2	homvswt2_homvswt5
