## Supplementary Data S1 for "Disrupted development of sensory systems and the cerebellum in a zebrafish *ebf3a* mutant": ebf3a_5dpfvs2dpf_allgenesintersecting_data.csv

Set1	Set2	Intersection
homvswt2	homvswt5	krt4, ebf3a, krt91, cyt1, krt5, cyt1l, pfn1, aep1, pgs1, si:dkey-21o19.2, cyp51, zgc:86896, ponzr3, npffl, si:dkey-202l22.6, hrc, icn2, si:ch211-229d2.5, mid1ip1a, fut9d, gnrh3, pvalb8, si:dkey-33m11.8, sqlea, zgc:175088, fosb, si:dkey-205h13.2, XLOC_005357, hsp90aa1.1, kera, myoc, pif1, hmgcs1, si:ch211-22d5.2
NA	NA	krt4, ebf3a, krt91, cyt1, krt5, cyt1l, pfn1, aep1, pgs1, si:dkey-21o19.2, cyp51, zgc:86896, ponzr3, npffl, si:dkey-202l22.6, hrc, icn2, si:ch211-229d2.5, mid1ip1a, fut9d, gnrh3, pvalb8, si:dkey-33m11.8, sqlea, zgc:175088, fosb, si:dkey-205h13.2, XLOC_005357, hsp90aa1.1, kera, myoc, pif1, hmgcs1, si:ch211-22d5.2
