## Supplementary Data S1 for "Disrupted development of sensory systems and the cerebellum in a zebrafish *ebf3a* mutant": ebf3a_allcombos_allgeneshomvswt_hetvswt_homvshet_intersection.csv

Gene	Set
crygm2d8	homvswt_hetvswt_homvshet
crygm2d3	homvswt_hetvswt_homvshet
crygm2d13	homvswt_hetvswt_homvshet
crygm2d20	homvswt_hetvswt_homvshet
crygm2d10	homvswt_hetvswt_homvshet
crygm2d14	homvswt_hetvswt_homvshet
crygmxl2	homvswt_hetvswt_homvshet
crygm2d4	homvswt_hetvswt_homvshet
BX545855.1	homvswt_hetvswt_homvshet
ebf3a	homvswt_hetvswt_homvshet
crygm2d7	homvswt_hetvswt_homvshet
crygm2d15	homvswt_hetvswt_homvshet
crygm2d5	homvswt_hetvswt_homvshet
crygm2d18	homvswt_hetvswt_homvshet
crygm2d9	homvswt_hetvswt_homvshet
crygm2d12	homvswt_hetvswt_homvshet
crygm2d16	homvswt_hetvswt_homvshet
col2a1a	homvswt_hetvswt_homvshet
tyrp1b	homvswt_hetvswt_homvshet
crygm2d6	homvswt_hetvswt_homvshet
pmelb	homvswt_hetvswt_homvshet
col11a2	homvswt_hetvswt_homvshet
crygm2d11	homvswt_hetvswt_homvshet
col9a2	homvswt_hetvswt_homvshet
krt97	homvswt_hetvswt_homvshet
col9a3	homvswt_hetvswt_homvshet
mb	homvswt_hetvswt_homvshet
myh9a	homvswt_hetvswt_homvshet
six7	homvswt_hetvswt_homvshet
elovl4b	homvswt_hetvswt_homvshet
stm	homvswt_hetvswt_homvshet
dct	homvswt_hetvswt_homvshet
crx	homvswt_hetvswt_homvshet
pgs1	homvswt_hetvswt_homvshet
matn4	homvswt_hetvswt_homvshet
fabp11b	homvswt_hetvswt_homvshet
ppl	homvswt_hetvswt_homvshet
rdh5	homvswt_hetvswt_homvshet
si:dkey-21o19.2	homvswt_hetvswt_homvshet
atf5a	homvswt_hetvswt_homvshet
ponzr3	homvswt_hetvswt_homvshet
zgc:109949	homvswt_hetvswt_homvshet
tmx3a	homvswt_hetvswt_homvshet
si:dkey-71b5.7	homvswt_hetvswt_homvshet
cdh2	homvswt_hetvswt_homvshet
si:dkey-202l22.6	homvswt_hetvswt_homvshet
dsg2.1	homvswt_hetvswt_homvshet
lim2.1	homvswt_hetvswt_homvshet
lim2.5	homvswt_hetvswt_homvshet
rbp4	homvswt_hetvswt_homvshet
scn1lab	homvswt_hetvswt_homvshet
nfixb	homvswt_hetvswt_homvshet
arxa	homvswt_hetvswt_homvshet
tuba8l4	homvswt_hetvswt_homvshet
tpra	homvswt_hetvswt_homvshet
psma5	homvswt_hetvswt_homvshet
serinc1	homvswt_hetvswt_homvshet
yars	homvswt_hetvswt_homvshet
exorh	homvswt_hetvswt_homvshet
