## Supplementary Data S1 for "Disrupted development of sensory systems and the cerebellum in a zebrafish *ebf3a* mutant": ebf3a_allcombos_allgenesintersecting_data.csv

Set1	Set2	Intersection
homvswt	hetvswt	crygm2d8, crygm2d3, crygm2d13, crygm2d20, crygm2d21, crygm2d10, crygm2d1, crygm2d14, crygmxl2, crygm2d4, BX545855.1, ebf3a, crygm2d7, crygm2d15, crygm2d2, crygm2d5, crygm2d18, crygm2d9, crygm2d12, crygm2d16, si:dkey-9l20.3, col2a1a, tyrp1b, crygm2d6, pmelb, col11a2, histh1l, crygm2d11, col9a2, krt97, col9a3, rho, rs1a, mb, myh9a, syt5b, six7, elovl4b, stm, col9a1a, dct, gnb3a, gpa33a, crx, pgs1, …
homvswt	homvshet	crygm2d8, crygm2d3, crygm2d13, crygm2d20, crygm2d10, crygm2d14, crygmxl2, crygm2d4, BX545855.1, ebf3a, crygm2d7, crygm2d15, crygn2, crygm2d5, crygm2d18, cryba4, cryba1b, crygm2d9, crybb1l1, crygm2d12, crybb1l2, cryba1l1, crygm2d16, tcnbb, crybb1, bfsp2, col2a1a, capn3a, cryba2b, tyrp1b, crygmx, krt91, crygm2d6, pmelb, cyt1, krt5, col11a2, BFSP1, cryba2a, cyt1l, si:ch211-255g12.6, crygm2d11, col9a…
hetvswt	homvshet	itga10, crygm2d15, crygm2d8, crygm2d3, crygm2d7, crygm2d4, crygm2d20, mcm2, crygm2d14, si:dkey-183i3.5, col2a1a, ptprda, crygm2d6, col11a2, arxa, serinc1, PTPRD, pmelb, XLOC_002952, crygm2d5, psma5, crygm2d13, tyrp1b, crygmxl2, abcc5, LOC798783, nfixb, robo2, rbfox1, elovl4b, slc6a1b, tal2, hspa4a, etf1b, foxp2, si:ch211-260e23.9, mcm3, myh9a, zgc:136930, kpnb1, fryl, mcm5, mcm4, pcna, slc34a2b, …
NA	NA	crygm2d8, crygm2d3, crygm2d13, crygm2d20, crygm2d10, crygm2d14, crygmxl2, crygm2d4, BX545855.1, ebf3a, crygm2d7, crygm2d15, crygm2d5, crygm2d18, crygm2d9, crygm2d12, crygm2d16, col2a1a, tyrp1b, crygm2d6, pmelb, col11a2, crygm2d11, col9a2, krt97, col9a3, mb, myh9a, six7, elovl4b, stm, dct, crx, pgs1, matn4, fabp11b, ppl, rdh5, si:dkey-21o19.2, atf5a, ponzr3, zgc:109949, tmx3a, si:dkey-71b5.7, cdh2…
