## Supplementary Data S1 for "Disrupted development of sensory systems and the cerebellum in a zebrafish *ebf3a* mutant": ebf3a_allcombos_downgenesintersecting_data.csv

Set1	Set2	Intersection
homvswt	hetvswt	si:dkey-9l20.3, krt97, myh9a, gpa33a, ppl, col1a1a, epcam, si:dkey-239b22.2, atf5a, cyp51, gfpt2, ponzr3, pof1b, zgc:63587, cldni, col7a1, si:dkey-71b5.7, gdi2, si:dkey-202l22.6, si:ch211-153b23.4, muc13a, zgc:101810, TSTA3 (1 of many), zgc:153665, pkp3a, smim15, f11r.1, rtca, elf1, capgb, rab25a, dsg2.1, elovl7b, abca12, hrc, ldlrb, top1l, oclnb, hsd17b12a, evpla, hcls1, serp1, rab11al, col14a1b…
homvswt	homvshet	ebf3a, tcnbb, krt91, cyt1, krt5, cyt1l, krt97, pfn1, aep1, myh9a, cfl1l, agr1, apoa1b, zgc:112964, ppl, foxk2, anxa1a, zgc:193505, gsnb, apobb.1, atf5a, cldne, pvalb5, aqp3a, ponzr3, cldnh, aldob, col17a1a, si:dkey-71b5.7, spaca4l, si:dkey-202l22.6, irg1l, evplb, col5a3b, itga6b, s100a10b, arl3, apoa4b.1, ablim1b, wu:fc21g02, dsg2.1, caspb, ahnak, nfe2l2a, capn2b, cast, ckap4, vamp8, tent5ba, com…
hetvswt	homvshet	myh9a, krt97, ppl, atf5a, si:dkey-71b5.7, si:dkey-202l22.6, dsg2.1, ponzr3
NA	NA	krt97, myh9a, ppl, atf5a, ponzr3, si:dkey-71b5.7, si:dkey-202l22.6, dsg2.1
